# Tissue and cellular spatiotemporal dynamics in colon aging

**DOI:** 10.1101/2024.04.22.590125

**Authors:** Aidan C. Daly, Francesco Cambuli, Tarmo Äijö, Britta Lötstedt, Nemanja Marjanovic, Olena Kuksenko, Matthew Smith-Erb, Sara Fernandez, Daniel Domovic, Nicholas Van Wittenberghe, Eugene Drokhlyansky, Gabriel K Griffin, Hemali Phatnani, Richard Bonneau, Aviv Regev, Sanja Vickovic

**Affiliations:** New York Genome Center, New York, NY, USA; Center for Computational Biology, Flatiron Institute, New York, NY, USA; Klarman Cell Observatory Broad Institute of MIT and Harvard, Cambridge, MA, USA; Science for Life Laboratory, Department of Gene Technology, KTH Royal Institute of Technology, Stockholm, Sweden; Department of Biology, Massachusetts Institute of Technology, Cambridge, MA, USA; Department of Neurology, Columbia University Irving Medical Center, New York, NY, USA; Department of Pathology, Brigham and Women’s Hospital, Boston, MA, USA; Center for Data Science, New York University, New York, NY, USA; Genentech, 1 DNA Way, South San Francisco, CA, USA; Department of Biomedical Engineering and Herbert Irving Institute for Cancer Dynamics, Columbia University, New York, NY, USA; Science for Life Laboratory, Department of Immunology, Genetics and Pathology, Beijer Laboratory for Gene and Neuro Research, Uppsala University, Uppsala, Sweden

## Abstract

Tissue structure and molecular circuitry in the colon can be profoundly impacted by systemic age-related effects, but many of the underlying molecular cues remain unclear. Here, we built a cellular and spatial atlas of the colon across three anatomical regions and 11 age groups, encompassing ∼1,500 mouse gut tissues profiled by spatial transcriptomics and ∼400,000 single nucleus RNA-seq profiles. We developed a new computational framework, cSplotch, which learns a hierarchical Bayesian model of spatially resolved cellular expression associated with age, tissue region, and sex, by leveraging histological features to share information across tissue samples and data modalities. Using this model, we identified cellular and molecular gradients along the adult colonic tract and across the main crypt axis, and multicellular programs associated with aging in the large intestine. Our multi-modal framework for the investigation of cell and tissue organization can aid in the understanding of cellular roles in tissue-level pathology.
