## Extended Data Table 1 for "Tissue and cellular spatiotemporal dynamics in colon aging"

	# cells	% cells
B	7234	2.05
Colonocyte	41001	11.64
Cycling	44054	12.51
Enteroendocrine	7800	2.21
Fibroblast	14768	4.19
Glia	5866	1.67
Goblet	3736	1.06
Lymphatic	14981	4.25
Macrophage	4041	1.15
Mesothelial	2318	0.66
SMC	19262	5.47
Neuron	3957	1.12
Stem	14240	4.04
T	4171	1.18
TA	156099	44.32
Tuft	3620	1.03
Vascular	5047	1.43
