## Extended Data Table 2 for "Tissue and cellular spatiotemporal dynamics in colon aging"

### Sheet: Sheet1
Slide	Age	Region	Sex	# crypt apex	# crypt mid	# cross-mucosa	# externa and interna	# interna	# externa	# epithelium and mucosae	# epithelium and muscle and submucosa	# crypt base	# sub-crypt	# epithelium and mucosae and submucosa	# muscle and submucosa	# interna and mucosae	# peyer's patch		Summary
10015CN82_D1	0w	Distal	F	0	0	8	2	0	1	9	0	0	0	0	0	0	0		Age	Region	Sex	# arrays	# spots	# cell segments
10015CN82_D2	0w	Distal	F	0	0	6	3	0	7	1	4	0	0	0	0	0	0		0w	Distal	F	4	82	5963
10015CN82_E1	0w	Distal	F	1	0	8	3	0	1	1	2	0	0	0	1	0	0		0w	Distal	M	0	0	3096
10015CN82_E2	0w	Distal	F	0	0	7	6	0	2	1	8	0	0	0	0	0	0		0w	Middle	F	0	0	909
10015CN82_C2	0w	Proximal	F	7	0	2	2	0	1	1	8	0	0	0	0	0	0		0w	Middle	M	0	0	2293
10005CN36_C1	0w	Proximal	M	1	0	3	2	0	3	0	1	0	0	0	0	0	0		0w	Proximal	F	1	21	4641
10005CN42_C2	0w	Proximal	M	1	0	2	2	0	1	1	3	0	0	0	0	0	0		0w	Proximal	M	2	20	5625
10015CN98_C1	104w	Distal	F	15	3	70	28	3	10	6	16	8	8	7	15	1	0		104w	Distal	F	6	1054	30106
10015CN98_C2	104w	Distal	F	9	3	48	10	1	6	2	9	7	4	4	8	0	0		104w	Distal	M	10	2359	71473
10015CN98_D1	104w	Distal	F	19	0	78	26	1	10	2	20	6	6	4	20	4	0		104w	Middle	F	6	1740	53464
10015CN98_D2	104w	Distal	F	19	2	72	21	0	4	5	26	8	6	6	31	0	0		104w	Middle	M	10	2774	82654
10015CN98_E1	104w	Distal	F	30	3	43	22	0	7	5	25	9	0	5	16	6	0		104w	Proximal	F	6	2390	83058
10015CN98_E2	104w	Distal	F	30	7	51	23	0	12	4	13	14	2	7	20	3	0		104w	Proximal	M	10	2260	78885
10015CN100_E1	104w	Distal	M	0	0	68	19	4	4	16	6	0	0	9	21	1	0		12w	Distal	F	5	1579	47188
10015CN100_E2	104w	Distal	M	0	0	145	28	1	9	14	24	0	0	9	46	1	0		12w	Distal	M	6	959	32049
10015CN103_D2	104w	Distal	M	26	9	77	34	7	10	12	23	7	4	9	30	1	0		12w	Middle	F	6	1054	37505
10015CN103_E2	104w	Distal	M	8	0	107	24	0	18	16	14	2	0	9	31	1	0		12w	Middle	M	5	553	21651
10015CN104_C1	104w	Distal	M	37	9	42	43	22	31	16	11	16	8	7	33	3	5		12w	Proximal	F	5	1128	44153
10015CN104_C2	104w	Distal	M	37	14	39	42	19	22	5	8	24	7	11	1	33	8		12w	Proximal	M	6	1126	46603
10015CN104_D1	104w	Distal	M	35	9	30	46	10	19	8	8	25	9	1	32	4	2		1w	Distal	F	5	354	12467
10015CN104_D2	104w	Distal	M	27	9	27	28	10	16	7	7	15	14	1	23	2	0		1w	Distal	M	3	174	6327
10015CN104_E1	104w	Distal	M	32	4	61	35	12	17	9	8	12	11	12	25	1	0		1w	Middle	F	5	275	12721
10015CN104_E2	104w	Distal	M	46	12	27	39	12	11	4	7	28	13	2	37	1	0		1w	Middle	M	6	465	14799
10015CN121_C1	104w	Middle	F	28	4	87	38	8	6	16	29	9	9	12	9	0	0		1w	Proximal	F	6	523	20426
10015CN121_C2	104w	Middle	F	21	3	135	37	29	11	19	18	15	7	15	15	1	0		1w	Proximal	M	6	446	15737
10015CN121_D1	104w	Middle	F	21	0	115	37	24	6	25	18	12	8	16	18	0	0		26w	Distal	F	4	583	21777
10015CN121_D2	104w	Middle	F	12	0	109	46	18	9	26	23	9	1	9	15	2	0		26w	Distal	M	5	846	22465
10015CN121_E1	104w	Middle	F	5	0	136	45	23	13	29	23	3	1	16	14	5	0		26w	Middle	F	6	1174	36418
10015CN121_E2	104w	Middle	F	13	0	91	45	19	11	24	24	11	0	13	16	0	0		26w	Middle	M	6	1443	41381
10015CN100_D1	104w	Middle	M	0	1	149	45	36	16	29	19	0	0	7	31	0	0		26w	Proximal	F	5	870	30197
10015CN100_D2	104w	Middle	M	0	0	149	49	31	11	29	18	4	0	20	22	0	0		26w	Proximal	M	5	1280	40400
10015CN103_C2	104w	Middle	M	10	0	115	35	6	11	28	20	3	0	13	26	12	0		2w	Distal	F	6	420	15397
10015CN103_E1	104w	Middle	M	3	0	137	47	1	15	17	19	6	0	11	26	5	0		2w	Distal	M	1	58	1510
10015CN105_C1	104w	Middle	M	14	0	135	53	20	11	24	24	2	0	18	22	3	0		2w	Middle	F	6	578	22946
10015CN105_C2	104w	Middle	M	9	0	91	42	19	11	12	20	0	0	12	25	1	1		2w	Middle	M	3	285	12468
10015CN105_D1	104w	Middle	M	19	1	89	45	19	9	9	29	4	0	11	17	3	2		2w	Proximal	F	6	562	21364
10015CN105_D2	104w	Middle	M	12	1	86	33	15	10	4	21	5	0	8	15	2	1		2w	Proximal	M	4	437	19938
10015CN105_E1	104w	Middle	M	39	0	88	34	18	20	10	29	13	9	14	21	4	1		3w	Distal	F	6	919	35659
10015CN105_E2	104w	Middle	M	41	2	49	31	9	9	9	15	6	5	10	15	2	0		3w	Distal	M	6	777	23636
10015CN99_C1	104w	Proximal	F	4	0	234	24	18	8	68	28	0	0	12	16	3	0		3w	Middle	F	6	1206	49147
10015CN99_C2	104w	Proximal	F	9	0	212	32	12	5	45	16	0	5	11	12	1	1		3w	Middle	M	5	880	34394
10015CN99_D1	104w	Proximal	F	13	0	221	40	24	8	72	32	3	3	18	9	4	0		3w	Proximal	F	6	1927	64749
10015CN99_D2	104w	Proximal	F	4	1	206	42	17	9	68	24	5	1	13	11	5	0		3w	Proximal	M	6	1658	60283
10015CN99_E1	104w	Proximal	F	31	0	155	36	19	5	66	27	0	1	14	31	4	0		4w	Distal	F	6	1018	20221
10015CN99_E2	104w	Proximal	F	14	0	170	27	14	15	56	37	1	2	8	23	5	0		4w	Distal	M	7	1136	47757
10015CN100_C1	104w	Proximal	M	2	0	69	17	0	11	23	13	0	0	1	9	0	0		4w	Middle	F	5	575	22411
10015CN100_C2	104w	Proximal	M	0	0	98	35	1	12	32	20	0	0	9	18	0	0		4w	Middle	M	8	1176	44831
10015CN102_C1	104w	Proximal	M	14	0	108	22	0	22	29	29	1	0	7	3	13	0		4w	Proximal	F	6	1026	36014
10015CN102_C2	104w	Proximal	M	14	0	116	22	5	11	30	18	2	0	6	15	0	0		4w	Proximal	M	8	1329	50230
10015CN102_D1	104w	Proximal	M	31	0	104	21	4	6	35	32	1	0	5	17	3	1		52w	Distal	F	5	1027	28382
10015CN102_D2	104w	Proximal	M	23	0	61	14	0	8	21	20	0	0	3	15	0	0		52w	Distal	M	4	848	26586
10015CN102_E1	104w	Proximal	M	1	0	169	30	0	15	44	31	1	0	11	21	2	0		52w	Middle	F	6	1919	55473
10015CN102_E2	104w	Proximal	M	7	0	106	20	1	10	21	23	0	0	10	19	0	0		52w	Middle	M	4	1032	29492
10015CN103_C1	104w	Proximal	M	10	0	89	22	9	5	31	14	0	0	15	8	4	0		52w	Proximal	F	6	1737	51805
10015CN103_D1	104w	Proximal	M	19	13	87	31	13	4	7	22	7	3	6	13	4	0		52w	Proximal	M	4	942	32467
L8CN173_E1	12w	Distal	F	0	5	184	32	99	12	42	13	2	5	1	2	49	0		6w	Distal	F	12	1737	70186
L8CN173_E2	12w	Distal	F	0	2	181	38	72	20	33	9	2	1	2	0	34	0		6w	Distal	M	4	584	17376
L8CN174_E1	12w	Distal	F	0	9	101	47	37	20	13	23	5	1	1	3	20	0		6w	Middle	F	12	1282	52172
L8CN174_E2	12w	Distal	F	1	19	93	31	39	27	11	35	7	1	0	1	4	5		6w	Middle	M	6	1075	39130
L8CN180_E2	12w	Distal	F	7	9	81	21	0	0	18	20	2	4	1	11	11	0		6w	Proximal	F	12	1795	64341
L9CN150_E1	12w	Distal	M	2	3	81	17	0	1	4	10	9	1	5	8	2	0		6w	Proximal	M	6	1805	69774
L9CN150_E2	12w	Distal	M	5	3	96	18	0	0	13	14	7	3	2	9	6	0		8w	Distal	F	7	1643	60137
L9CN43_C1	12w	Distal	M	1	0	140	26	14	0	42	22	0	0	1	12	3	0		8w	Distal	M	6	1157	43722
L9CN43_C2	12w	Distal	M	0	0	64	24	7	0	20	7	0	0	0	5	0	0		8w	Middle	F	7	1034	43086
L9CN82_E1	12w	Distal	M	1	1	54	7	0	1	6	15	2	12	4	7	0	0		8w	Middle	M	6	659	27135
L9CN82_E2	12w	Distal	M	8	1	64	5	0	3	8	28	8	2	1	14	0	0		8w	Proximal	F	8	1145	43135
L8CN173_D1	12w	Middle	F	2	14	74	16	1	23	11	30	6	3	0	7	4	0		8w	Proximal	M	6	1561	58659
L8CN173_D2	12w	Middle	F	1	10	60	10	0	1	5	24	2	8	0	7	3	0				MEDIAN	6	1026.5	33430.5
L8CN174_D1	12w	Middle	F	0	16	70	11	0	13	12	17	5	1	0	8	0	0
L8CN174_D2	12w	Middle	F	0	6	88	25	0	14	1	35	0	1	0	8	0	0
L8CN180_D1	12w	Middle	F	2	3	110	25	12	0	17	30	15	0	9	16	0	0
L8CN180_D2	12w	Middle	F	1	5	76	24	7	2	28	5	0	1	0	4	5	4
L9CN150_D1	12w	Middle	M	0	0	50	11	4	0	6	15	1	0	1	7	1	0
L9CN43_E1	12w	Middle	M	9	3	39	20	0	0	5	18	5	4	1	11	0	0
L9CN43_E2	12w	Middle	M	5	10	63	21	0	0	9	25	14	3	2	11	5	0
L9CN82_D1	12w	Middle	M	0	0	35	11	0	0	4	10	1	0	0	3	0	2
L9CN82_D2	12w	Middle	M	2	0	48	13	0	3	5	19	0	0	1	13	1	3
L8CN173_C2	12w	Proximal	F	0	0	146	16	31	0	4	20	0	2	0	1	5	0
L8CN174_C1	12w	Proximal	F	1	4	177	42	36	4	22	31	0	0	0	3	7	2
L8CN174_C2	12w	Proximal	F	2	1	117	35	22	4	24	11	0	1	4	1	12	1
L8CN180_C1	12w	Proximal	F	0	0	114	38	10	1	13	8	0	1	1	0	6	0
L8CN180_C2	12w	Proximal	F	0	7	74	22	9	0	18	13	0	0	0	0	4	0
L9CN150_C1	12w	Proximal	M	4	0	75	24	3	0	23	24	7	0	0	3	2	0
L9CN150_C2	12w	Proximal	M	0	0	64	22	7	0	9	12	5	0	0	1	5	0
L9CN43_D1	12w	Proximal	M	3	3	95	36	1	0	15	34	4	1	0	7	2	0
L9CN43_D2	12w	Proximal	M	3	5	71	31	0	0	10	25	2	1	2	4	5	0
L9CN82_C1	12w	Proximal	M	1	0	133	24	5	0	29	24	0	2	5	4	3	0
L9CN82_C2	12w	Proximal	M	1	0	141	33	5	1	19	35	2	0	2	4	3	0
10005CN37_E1	1w	Distal	F	2	0	12	11	0	2	2	1	0	0	2	1	2	0
10005CN37_E2	1w	Distal	F	1	1	39	12	0	13	4	11	0	0	2	16	0	0
10005CN38_E1	1w	Distal	F	2	0	10	9	0	4	3	7	1	0	0	1	0	0
10015CN120_E1	1w	Distal	F	0	0	43	26	4	4	7	9	0	0	4	8	0	0
10015CN120_E2	1w	Distal	F	0	0	33	19	1	5	3	9	0	0	2	6	0	0
10015CN118_E1	1w	Distal	M	3	0	18	17	2	4	5	9	0	0	2	1	0	0
10015CN118_E2	1w	Distal	M	4	0	24	18	1	5	6	17	0	0	1	7	0	0
10015CN119_E1	1w	Distal	M	7	0	8	4	0	0	3	5	0	0	0	2	0	1
10005CN37_D1	1w	Middle	F	6	0	12	5	0	4	1	11	1	0	0	1	0	0
10005CN37_D2	1w	Middle	F	4	0	6	5	0	5	4	8	0	0	0	1	0	0
10005CN38_D1	1w	Middle	F	2	0	25	9	0	3	0	17	0	0	1	0	0	0
10015CN120_D1	1w	Middle	F	6	0	19	16	0	6	6	15	0	0	0	2	1	0
10015CN120_D2	1w	Middle	F	0	0	27	24	0	3	7	10	0	0	0	1	1	0
10005CN41_D1	1w	Middle	M	14	8	7	25	0	4	3	12	4	0	2	7	0	0
10005CN41_D2	1w	Middle	M	20	1	8	19	0	3	3	20	6	0	1	5	0	0
10015CN118_D1	1w	Middle	M	0	0	24	15	0	5	9	15	0	0	0	3	2	0
10015CN118_D2	1w	Middle	M	1	0	22	16	2	7	7	13	0	0	0	6	0	0
10015CN119_D1	1w	Middle	M	5	0	17	14	0	4	5	12	0	0	1	6	0	0
10015CN119_D2	1w	Middle	M	6	0	20	22	1	3	10	15	0	0	0	1	4	0
10005CN37_C1	1w	Proximal	F	6	0	30	22	0	10	5	14	0	0	2	6	0	0
10005CN37_C2	1w	Proximal	F	4	0	24	13	0	6	3	14	0	0	1	5	0	0
10005CN38_C1	1w	Proximal	F	4	0	16	12	0	8	2	17	0	0	3	5	0	0
10005CN38_C2	1w	Proximal	F	2	4	16	11	1	5	7	11	0	0	1	5	0	0
10015CN120_C1	1w	Proximal	F	3	0	31	12	5	2	12	5	0	0	0	1	1	0
10015CN120_C2	1w	Proximal	F	7	0	72	35	3	10	8	17	0	0	1	2	1	0
10005CN41_C1	1w	Proximal	M	9	0	18	8	0	8	0	11	0	0	0	3	0	0
10005CN41_C2	1w	Proximal	M	9	0	22	13	0	2	2	16	0	0	1	2	0	0
10015CN118_C1	1w	Proximal	M	2	0	33	19	0	8	9	16	0	0	0	1	1	0
10015CN118_C2	1w	Proximal	M	7	0	20	16	2	3	7	14	0	0	0	6	4	0
10015CN119_C1	1w	Proximal	M	0	0	27	14	5	7	10	10	0	0	0	5	0	0
10015CN119_C2	1w	Proximal	M	1	2	23	16	0	8	12	9	1	1	1	2	0	0
10007CN72_E1	26w	Distal	F	0	0	49	17	1	5	15	4	1	1	4	20	1	0
10007CN72_E2	26w	Distal	F	0	2	57	32	2	12	16	5	2	0	10	16	3	0
10015CN111_E1	26w	Distal	F	14	2	86	28	1	10	6	21	12	2	4	17	0	2
10015CN93_D2	26w	Distal	F	6	0	46	5	0	3	7	12	3	2	0	15	4	0
10007CN71_E2	26w	Distal	M	0	0	28	1	0	2	9	11	0	1	0	2	0	0
10015CN110_E1	26w	Distal	M	1	2	82	29	1	18	22	5	1	0	9	20	6	0
10015CN110_E2	26w	Distal	M	4	0	68	23	1	8	10	5	1	0	5	18	5	0
10015CN94_D2	26w	Distal	M	8	3	58	24	4	8	5	19	2	1	7	6	0	0
10015CN94_E2	26w	Distal	M	13	1	120	48	7	15	26	7	7	6	10	39	1	3
10007CN72_D1	26w	Middle	F	1	5	82	23	2	3	11	35	4	0	1	5	0	0
10007CN72_D2	26w	Middle	F	9	5	67	19	0	3	8	25	5	1	6	12	0	0
10015CN111_D1	26w	Middle	F	14	5	80	36	21	12	14	11	8	3	10	8	11	0
10015CN111_D2	26w	Middle	F	9	5	67	35	14	9	17	6	7	3	9	11	4	0
10015CN93_C2	26w	Middle	F	6	1	85	36	20	6	21	18	1	1	2	9	3	0
10015CN93_E1	26w	Middle	F	15	3	84	20	0	8	9	31	12	0	6	13	2	1
10007CN71_D1	26w	Middle	M	0	3	101	42	24	4	5	28	0	0	3	1	17	0
10007CN71_D2	26w	Middle	M	0	3	96	44	28	7	17	10	4	4	9	0	23	0
10015CN110_D1	26w	Middle	M	5	6	53	22	7	7	11	12	1	1	3	11	2	0
10015CN110_D2	26w	Middle	M	4	1	106	30	11	7	15	18	4	0	3	11	1	0
10015CN94_C2	26w	Middle	M	1	0	114	32	8	10	51	19	0	0	8	21	0	0
10015CN94_E1	26w	Middle	M	6	3	152	53	13	20	29	7	4	0	10	45	11	1
10007CN72_C1	26w	Proximal	F	6	0	97	37	2	10	17	32	0	0	2	2	0	0
10007CN72_C2	26w	Proximal	F	0	0	32	7	1	5	5	11	0	1	0	0	2	0
10015CN111_C1	26w	Proximal	F	3	0	75	30	21	17	53	11	0	0	4	13	3	0
10015CN111_C2	26w	Proximal	F	0	0	61	32	10	11	36	14	1	0	2	9	2	0
10015CN93_D1	26w	Proximal	F	7	1	90	23	0	9	8	27	4	1	2	19	2	0
10007CN71_C1	26w	Proximal	M	1	0	131	23	21	3	10	8	0	0	32	6	8	0
10007CN71_C2	26w	Proximal	M	5	0	159	45	9	17	25	22	0	2	2	1	11	0
10015CN110_C1	26w	Proximal	M	8	0	94	39	2	11	46	25	1	1	5	20	0	0
10015CN110_C2	26w	Proximal	M	1	0	106	35	5	13	48	34	1	0	6	15	1	0
10015CN94_D1	26w	Proximal	M	22	1	81	27	4	13	6	26	8	1	10	23	0	0
10005CN29_D1	2w	Distal	F	5	0	2	5	0	1	0	6	0	0	0	1	0	0
10005CN29_D2	2w	Distal	F	8	5	16	15	0	7	3	16	3	0	3	5	2	0
10005CN39_E1	2w	Distal	F	4	2	22	15	1	2	5	7	0	0	3	4	0	0
10005CN39_E2	2w	Distal	F	13	2	10	15	0	5	6	12	2	0	0	3	2	0
10005CN40_E1	2w	Distal	F	8	5	11	18	3	9	7	8	1	1	1	13	3	0
10005CN40_E2	2w	Distal	F	8	5	13	26	2	9	6	8	1	1	7	7	1	0
10005CN27_E1	2w	Distal	M	0	0	16	11	8	6	9	6	0	0	2	0	0	0
10005CN29_C1	2w	Middle	F	32	0	41	31	1	6	8	22	2	0	0	0	0	0
10005CN29_C2	2w	Middle	F	35	0	26	26	1	6	14	19	4	1	3	6	1	0
10005CN39_D1	2w	Middle	F	15	4	4	7	0	1	2	11	2	0	1	0	1	0
10005CN39_D2	2w	Middle	F	6	9	23	10	0	6	5	13	1	0	3	4	0	0
10005CN40_D1	2w	Middle	F	4	13	12	4	1	6	0	23	3	0	0	2	1	0
10005CN40_D2	2w	Middle	F	16	14	8	12	0	6	1	24	6	0	0	9	0	0
10005CN27_D1	2w	Middle	M	16	5	10	19	0	8	7	10	4	0	0	2	0	0
10005CN27_D2	2w	Middle	M	14	5	7	7	0	7	4	15	3	0	2	4	0	0
10014CN106_C2	2w	Middle	M	32	1	26	23	0	10	13	12	2	1	4	12	0	0
10005CN29_E1	2w	Proximal	F	6	1	21	19	0	11	6	11	1	0	2	3	1	1
10005CN29_E2	2w	Proximal	F	6	6	16	19	0	12	3	13	2	2	3	2	0	2
10005CN39_C1	2w	Proximal	F	4	0	19	9	1	3	12	8	0	0	0	0	1	0
10005CN39_C2	2w	Proximal	F	29	1	11	20	2	7	15	18	0	0	0	2	4	0
10005CN40_C1	2w	Proximal	F	21	0	11	23	1	9	32	14	0	0	3	1	2	0
10005CN40_C2	2w	Proximal	F	25	0	22	19	6	5	12	12	0	0	4	2	3	0
10005CN27_C1	2w	Proximal	M	27	0	38	19	2	10	15	4	0	0	0	0	0	0
10005CN27_C2	2w	Proximal	M	28	0	24	19	4	0	14	2	0	0	0	0	1	0
10005CN27_E2	2w	Proximal	M	1	0	26	16	0	5	3	10	4	0	0	0	0	0
10014CN106_C1	2w	Proximal	M	32	0	31	30	0	12	21	29	0	0	2	8	0	0
10005CN44_E1	3w	Distal	F	19	11	25	24	6	6	9	13	8	3	6	5	6	0
10005CN44_E2	3w	Distal	F	7	12	59	32	7	6	11	12	1	5	9	9	1	0
10005CN45_E1	3w	Distal	F	16	7	44	10	2	5	5	18	3	0	14	7	0	0
10005CN45_E2	3w	Distal	F	7	3	64	16	3	2	4	16	0	0	14	13	0	0
10005CN84_E1	3w	Distal	F	21	10	44	19	1	0	6	13	13	8	6	19	8	0
10005CN84_E2	3w	Distal	F	17	27	33	30	4	0	7	5	10	6	4	15	8	0
10005CN43_E1	3w	Distal	M	23	11	30	25	0	9	5	25	3	1	12	13	3	0
10005CN43_E2	3w	Distal	M	18	16	13	24	0	7	7	13	8	0	9	5	7	0
10005CN46_E1	3w	Distal	M	8	2	76	18	1	4	20	18	7	3	4	9	2	5
10005CN46_E2	3w	Distal	M	9	7	30	10	0	2	5	12	5	0	0	5	0	6
10005CN85_E1	3w	Distal	M	16	9	24	12	1	0	2	10	12	4	2	2	7	0
10005CN85_E2	3w	Distal	M	20	11	34	27	4	0	6	5	7	2	1	1	3	0
10005CN44_D1	3w	Middle	F	28	32	24	32	1	10	2	22	15	7	2	12	0	11
10005CN44_D2	3w	Middle	F	32	32	15	31	1	8	4	23	20	4	3	6	2	14
10005CN45_D1	3w	Middle	F	9	9	93	40	12	11	13	24	4	5	11	11	2	0
10005CN45_D2	3w	Middle	F	19	35	40	41	5	14	13	24	13	3	7	9	1	0
10005CN84_D1	3w	Middle	F	16	18	53	29	0	0	5	5	18	19	1	1	11	0
10005CN84_D2	3w	Middle	F	12	21	50	25	4	0	4	13	14	13	0	3	10	0
10005CN43_D1	3w	Middle	M	12	10	63	33	0	11	10	20	6	1	3	7	0	12
10005CN43_D2	3w	Middle	M	3	23	63	24	1	7	4	22	2	1	9	11	0	15
10005CN46_D1	3w	Middle	M	21	15	38	33	1	6	8	10	18	7	1	8	9	0
10005CN85_D1	3w	Middle	M	16	11	25	32	33	3	8	17	10	2	1	0	10	0
10005CN85_D2	3w	Middle	M	5	15	31	22	40	0	14	11	9	2	1	0	14	0
10005CN44_C1	3w	Proximal	F	32	2	198	48	15	5	56	41	0	0	9	6	5	0
10005CN44_C2	3w	Proximal	F	74	6	114	43	22	7	49	27	14	0	5	6	5	0
10005CN45_C1	3w	Proximal	F	30	1	175	49	18	7	67	23	0	0	6	17	4	0
10005CN45_C2	3w	Proximal	F	40	2	191	56	16	12	48	33	1	0	6	11	7	0
10005CN84_C1	3w	Proximal	F	10	0	76	23	2	1	13	9	2	13	5	22	3	0
10005CN84_C2	3w	Proximal	F	9	0	71	18	1	0	8	5	3	12	3	2	7	0
10005CN43_C1	3w	Proximal	M	66	3	91	37	7	12	50	29	9	0	6	11	5	0
10005CN43_C2	3w	Proximal	M	47	5	126	39	12	12	49	28	0	1	6	6	7	0
10005CN46_C1	3w	Proximal	M	40	0	114	31	4	5	32	29	0	0	0	7	0	0
10005CN46_C2	3w	Proximal	M	5	0	148	30	9	8	25	27	0	0	1	1	0	0
10005CN85_C1	3w	Proximal	M	25	27	39	43	32	0	9	15	11	9	1	6	13	0
10005CN85_C2	3w	Proximal	M	19	16	69	48	35	0	16	29	2	1	1	0	12	0
L9CN35_E1	4w	Distal	F	8	6	38	18	1	1	6	14	2	2	5	21	2	0
L9CN35_E2	4w	Distal	F	25	10	54	35	3	5	21	9	21	2	4	24	4	0
L9CN36_E1	4w	Distal	F	16	5	22	8	0	4	13	20	5	1	1	8	0	0
L9CN36_E2	4w	Distal	F	16	9	32	9	0	2	10	15	3	0	3	9	1	0
L9CN37_E1	4w	Distal	F	26	6	50	53	15	5	32	15	6	6	7	23	6	0
L9CN37_E2	4w	Distal	F	16	7	70	25	7	2	25	12	12	7	2	25	5	0
L9CN14_E1	4w	Distal	M	28	11	31	13	0	0	8	8	5	3	4	11	0	0
L9CN14_E2	4w	Distal	M	18	15	24	25	0	0	6	15	14	2	4	12	0	1
L9CN44_C1	4w	Distal	M	16	3	181	27	31	0	38	37	4	0	0	2	11	0
L9CN44_C2	4w	Distal	M	6	1	153	25	29	0	16	25	0	1	0	6	2	1
L9CN81_E2	4w	Distal	M	14	25	40	33	7	0	12	17	9	2	3	8	7	4
L9CN83_E1	4w	Distal	M	9	3	12	1	0	0	1	5	1	0	0	3	0	0
L9CN83_E2	4w	Distal	M	7	5	13	3	0	0	1	7	6	2	0	2	1	0
L9CN35_D1	4w	Middle	F	25	21	18	16	0	5	4	25	19	0	0	1	0	0
L9CN35_D2	4w	Middle	F	13	9	15	9	0	0	1	18	9	0	0	0	0	0
L9CN36_D1	4w	Middle	F	27	11	38	6	2	1	7	31	4	1	0	4	0	23
L9CN36_D2	4w	Middle	F	17	13	38	7	0	1	3	28	8	2	0	5	1	21
L9CN37_D2	4w	Middle	F	2	3	32	9	1	0	3	6	7	0	0	5	0	0
L9CN14_D1	4w	Middle	M	18	4	36	12	1	0	8	15	2	0	3	4	2	0
L9CN14_D2	4w	Middle	M	8	3	48	18	3	3	7	16	0	0	2	2	2	0
L9CN44_E1	4w	Middle	M	5	12	55	3	0	0	7	38	13	0	1	3	1	0
L9CN44_E2	4w	Middle	M	26	12	44	7	0	0	10	25	23	2	3	8	0	0
L9CN81_D1	4w	Middle	M	9	6	59	2	0	0	9	36	5	0	0	4	0	0
L9CN81_D2	4w	Middle	M	17	3	42	2	0	0	10	33	20	1	0	3	0	0
L9CN83_D1	4w	Middle	M	8	4	89	19	14	0	20	5	4	1	2	8	6	0
L9CN83_D2	4w	Middle	M	11	8	98	21	33	0	16	11	3	3	3	10	3	0
L9CN35_C1	4w	Proximal	F	20	21	37	27	5	2	12	23	17	3	1	8	1	0
L9CN35_C2	4w	Proximal	F	8	14	57	17	2	0	10	15	4	3	1	0	6	0
L9CN36_C1	4w	Proximal	F	10	6	37	31	24	0	11	11	4	3	0	3	1	0
L9CN36_C2	4w	Proximal	F	24	12	49	28	20	0	12	20	3	0	3	6	1	0
L9CN37_C1	4w	Proximal	F	18	20	77	29	11	1	15	27	4	1	4	7	6	0
L9CN37_C2	4w	Proximal	F	18	11	45	25	18	0	15	13	12	1	5	9	1	0
L9CN14_C1	4w	Proximal	M	31	16	46	33	17	1	25	19	9	2	5	3	23	0
L9CN14_C2	4w	Proximal	M	0	0	116	27	18	0	12	16	0	0	2	9	6	0
L9CN44_D1	4w	Proximal	M	6	10	58	22	1	0	11	17	4	0	4	5	2	0
L9CN44_D2	4w	Proximal	M	8	12	76	18	6	0	16	21	6	1	1	5	1	0
L9CN81_C1	4w	Proximal	M	43	3	49	30	4	0	28	28	1	1	3	5	5	0
L9CN81_C2	4w	Proximal	M	33	12	41	26	7	0	20	27	9	1	3	11	4	0
L9CN83_C1	4w	Proximal	M	15	0	65	5	1	0	3	18	5	1	0	3	1	0
L9CN83_C2	4w	Proximal	M	4	0	41	9	2	0	2	7	0	1	0	1	4	0
10014CN107_E1	52w	Distal	F	0	0	99	15	0	10	12	29	0	0	2	11	0	0
10014CN107_E2	52w	Distal	F	0	0	112	30	1	8	5	30	0	0	8	8	1	0
10014CN110_E1	52w	Distal	F	8	3	96	14	0	12	18	16	6	1	5	24	1	0
10015CN92_D2	52w	Distal	F	5	0	100	40	6	10	24	3	5	4	7	33	7	0
10015CN92_E2	52w	Distal	F	17	3	68	34	17	5	10	18	5	1	4	13	3	0
10014CN109_E1	52w	Distal	M	0	0	111	25	0	10	12	30	7	0	4	13	2	0
10014CN109_E2	52w	Distal	M	0	1	91	28	0	7	14	23	1	0	4	10	2	0
10015CN91_D2	52w	Distal	M	2	2	96	46	27	11	18	23	2	2	5	1	15	0
10015CN91_E2	52w	Distal	M	11	1	79	17	0	11	17	30	3	0	5	19	0	10
10014CN107_D1	52w	Middle	F	1	0	155	45	58	17	41	17	1	0	5	23	5	0
10014CN107_D2	52w	Middle	F	2	2	176	64	53	11	26	22	1	1	22	30	3	0
10014CN110_D1	52w	Middle	F	10	1	140	41	28	7	22	30	2	0	3	12	0	0
10014CN110_D2	52w	Middle	F	2	0	143	29	32	7	15	26	3	0	3	8	3	0
10015CN92_C2	52w	Middle	F	9	1	131	37	60	17	16	19	11	7	7	16	1	0
10015CN92_E1	52w	Middle	F	16	4	85	36	23	8	16	14	6	6	9	15	1	0
10014CN109_D1	52w	Middle	M	0	0	141	41	27	6	19	21	5	0	10	25	5	0
10014CN109_D2	52w	Middle	M	0	1	133	46	22	8	20	12	4	0	7	26	3	0
10015CN91_C2	52w	Middle	M	1	0	101	34	6	14	42	20	1	1	1	17	11	0
10015CN91_E1	52w	Middle	M	6	0	89	14	0	6	14	35	3	1	5	18	2	8
10014CN107_C1	52w	Proximal	F	6	0	133	44	39	7	37	23	0	1	2	9	2	7
10014CN107_C2	52w	Proximal	F	5	0	166	50	44	12	52	15	0	1	2	3	3	8
10014CN110_C1	52w	Proximal	F	10	0	123	23	3	6	59	14	0	1	5	10	0	0
10014CN110_C2	52w	Proximal	F	3	0	111	25	0	7	78	15	0	0	1	5	6	0
10015CN92_C1	52w	Proximal	F	11	0	111	44	59	7	21	18	9	3	8	21	2	0
10015CN92_D1	52w	Proximal	F	6	1	98	41	7	16	17	4	1	1	12	33	10	0
10014CN109_C1	52w	Proximal	M	5	0	97	33	5	10	36	24	0	0	4	14	1	0
10014CN109_C2	52w	Proximal	M	5	0	123	25	9	11	42	14	0	0	9	11	2	0
10015CN91_C1	52w	Proximal	M	0	0	102	13	3	12	55	18	0	0	0	11	0	0
10015CN91_D1	52w	Proximal	M	10	3	100	39	23	11	8	21	5	1	4	18	5	0
10005CN23_E1	6w	Distal	F	10	19	54	31	1	6	6	26	9	6	0	16	1	0
10005CN23_E2	6w	Distal	F	8	6	48	16	0	9	4	19	6	1	1	5	3	0
10005CN24_E1	6w	Distal	F	28	13	29	24	1	11	0	35	16	7	0	8	1	0
10005CN24_E2	6w	Distal	F	20	1	52	25	0	14	5	20	8	6	0	9	0	0
L9CN12_E1	6w	Distal	F	0	0	102	22	9	3	19	35	1	0	5	13	5	0
L9CN12_E2	6w	Distal	F	0	0	69	12	8	4	23	24	1	0	5	3	4	0
L9CN31_E1	6w	Distal	F	1	9	67	32	21	0	10	10	12	2	0	6	5	4
L9CN31_E2	6w	Distal	F	12	11	77	45	25	11	10	26	16	2	2	5	10	9
L9CN32_E1	6w	Distal	F	9	5	23	8	0	3	2	17	1	0	0	9	2	0
L9CN32_E2	6w	Distal	F	4	3	33	17	0	1	2	16	5	0	0	7	1	0
L9CN33_E1	6w	Distal	F	1	1	18	6	0	3	1	11	5	0	0	4	0	0
L9CN33_E2	6w	Distal	F	3	0	23	15	1	4	4	11	2	0	2	2	1	0
L8CN182_E1	6w	Distal	M	4	1	64	7	0	1	7	21	1	0	6	10	0	0
L8CN182_E2	6w	Distal	M	0	0	85	2	0	1	11	36	2	0	6	14	1	0
L8CN183_E1	6w	Distal	M	1	0	69	10	1	3	7	25	3	1	1	13	1	0
L8CN183_E2	6w	Distal	M	4	6	78	11	0	4	5	38	9	0	2	12	0	0
10005CN23_D1	6w	Middle	F	2	5	60	15	1	12	6	26	12	0	0	1	1	1
10005CN23_D2	6w	Middle	F	10	5	57	21	0	4	7	23	4	0	0	2	1	2
10005CN24_D1	6w	Middle	F	5	2	39	17	0	4	2	17	5	1	0	2	0	0
10005CN24_D2	6w	Middle	F	12	9	60	14	0	9	3	28	6	0	1	6	0	1
L9CN12_D1	6w	Middle	F	20	16	36	7	9	7	17	0	0	10	2	0	5	0
L9CN12_D2	6w	Middle	F	21	20	26	3	11	7	6	21	12	1	0	4	3	0
L9CN31_D1	6w	Middle	F	1	2	19	3	1	0	1	12	1	0	0	2	0	0
L9CN31_D2	6w	Middle	F	6	2	20	5	0	4	5	17	0	0	0	0	0	0
L9CN32_D1	6w	Middle	F	5	10	42	21	3	0	7	10	10	1	2	7	0	0
L9CN32_D2	6w	Middle	F	7	10	39	13	3	0	8	13	7	0	1	8	2	0
L9CN33_D1	6w	Middle	F	0	0	44	1	0	0	3	23	2	0	0	5	0	0
L9CN33_D2	6w	Middle	F	2	4	44	5	0	0	4	22	6	0	0	2	0	0
L8CN181_D1	6w	Middle	M	0	1	96	1	0	0	6	32	0	0	0	3	0	0
L8CN181_D2	6w	Middle	M	0	0	172	15	0	13	19	40	0	0	0	5	2	0
L8CN182_D1	6w	Middle	M	13	9	97	13	4	0	15	38	3	0	4	16	0	0
L8CN182_D2	6w	Middle	M	2	10	83	20	4	3	5	22	5	0	4	15	0	0
L8CN183_D1	6w	Middle	M	4	3	71	11	0	3	2	21	2	0	4	4	0	29
L8CN183_D2	6w	Middle	M	5	3	57	8	0	0	2	19	6	2	0	5	0	24
10005CN23_C1	6w	Proximal	F	1	5	79	42	3	5	21	21	6	1	2	1	1	0
10005CN23_C2	6w	Proximal	F	1	1	77	29	4	11	11	20	9	1	1	2	2	0
10005CN24_C1	6w	Proximal	F	5	1	78	23	12	8	9	9	2	6	2	2	2	0
10005CN24_C2	6w	Proximal	F	3	8	110	37	13	8	17	30	5	3	2	3	11	0
L9CN12_C1	6w	Proximal	F	2	0	59	20	5	2	29	12	0	0	0	3	1	0
L9CN12_C2	6w	Proximal	F	0	0	73	21	5	1	25	13	1	0	0	7	2	0
L9CN31_C1	6w	Proximal	F	7	11	38	22	21	1	7	15	12	3	0	2	5	0
L9CN31_C2	6w	Proximal	F	11	8	31	21	12	0	5	12	3	2	0	6	1	0
L9CN32_C1	6w	Proximal	F	0	0	48	14	2	0	29	11	4	1	0	4	0	0
L9CN32_C2	6w	Proximal	F	0	0	60	13	1	0	14	11	2	1	1	6	2	0
L9CN33_C1	6w	Proximal	F	7	1	65	25	13	4	4	29	12	0	1	5	2	0
L9CN33_C2	6w	Proximal	F	1	1	48	9	6	2	4	12	6	1	1	3	6	0
L8CN181_C1	6w	Proximal	M	7	0	184	32	15	11	58	51	0	0	0	6	5	0
L8CN181_C2	6w	Proximal	M	0	0	187	16	19	0	41	16	0	1	3	11	10	0
L8CN182_C1	6w	Proximal	M	0	0	148	32	5	0	39	26	0	0	2	8	5	0
L8CN182_C2	6w	Proximal	M	0	0	171	36	20	0	53	40	3	1	3	10	3	0
L8CN183_C1	6w	Proximal	M	10	0	151	23	8	1	42	42	0	0	0	3	6	0
L8CN183_C2	6w	Proximal	M	12	0	104	31	4	4	45	29	0	0	0	3	9	0
10005CN88_C1	8w	Distal	F	0	0	145	37	28	0	21	8	0	1	0	1	9	0
10005CN88_C2	8w	Distal	F	0	0	136	38	27	4	26	14	1	3	4	1	23	0
L9CN16_C1	8w	Distal	F	20	22	52	29	20	2	7	22	11	9	0	0	10	0
L9CN16_C2	8w	Distal	F	20	6	48	31	19	1	15	19	9	3	2	3	2	0
L9CN40_C1	8w	Distal	F	17	2	98	37	31	0	30	22	6	3	13	6	4	0
L9CN40_C2	8w	Distal	F	4	2	93	33	21	1	24	19	4	0	6	0	13	0
L9CN49_C1	8w	Distal	F	9	3	85	36	32	0	23	26	7	2	6	8	8	0
L9CN141_E1	8w	Distal	M	1	0	119	10	23	0	31	10	0	1	0	0	17	4
L9CN141_E2	8w	Distal	M	0	0	98	26	17	5	27	15	5	3	4	3	30	6
L9CN148_E1	8w	Distal	M	6	5	72	39	4	0	20	16	16	8	3	18	14	0
L9CN148_E2	8w	Distal	M	9	5	51	28	7	0	13	11	9	5	0	2	15	0
L9CN39_E1	8w	Distal	M	7	0	79	24	39	3	39	5	8	4	0	17	18	0
L9CN39_E2	8w	Distal	M	4	0	27	3	19	0	11	3	7	3	1	1	4	0
10005CN88_E1	8w	Middle	F	4	8	56	28	0	2	12	25	9	1	0	6	3	8
10005CN88_E2	8w	Middle	F	0	2	24	9	2	0	4	4	1	0	0	3	3	2
L9CN16_E1	8w	Middle	F	0	2	92	32	4	3	22	12	3	3	5	16	0	0
L9CN16_E2	8w	Middle	F	2	0	97	24	2	4	28	21	1	0	3	16	3	0
L9CN40_E1	8w	Middle	F	4	10	66	11	0	0	12	39	5	1	0	2	4	0
L9CN40_E2	8w	Middle	F	2	3	46	13	0	2	13	20	7	1	0	12	0	0
L9CN49_E1	8w	Middle	F	4	1	87	4	0	0	9	26	3	1	6	9	0	0
L9CN141_D1	8w	Middle	M	0	1	75	5	0	0	7	18	2	0	0	7	0	0
L9CN141_D2	8w	Middle	M	0	0	42	4	0	0	2	13	0	0	2	6	0	0
L9CN148_D1	8w	Middle	M	1	0	67	6	0	1	5	21	5	0	5	12	0	23
L9CN148_D2	8w	Middle	M	0	0	87	4	0	1	13	38	3	0	1	9	0	18
L9CN39_D1	8w	Middle	M	1	0	47	1	0	0	5	21	4	0	0	1	0	1
L9CN39_D2	8w	Middle	M	0	3	29	3	0	1	4	24	2	2	1	5	0	0
10005CN88_D1	8w	Proximal	F	0	0	131	27	3	1	22	19	0	0	0	2	5	0
10005CN88_D2	8w	Proximal	F	0	0	141	20	4	2	17	17	0	3	4	5	2	0
L9CN16_D1	8w	Proximal	F	1	2	43	1	0	1	4	28	8	0	2	2	0	2
L9CN16_D2	8w	Proximal	F	1	0	57	3	0	0	8	32	2	0	3	1	0	0
L9CN40_D1	8w	Proximal	F	1	3	54	12	0	1	5	16	2	0	0	3	1	8
L9CN40_D2	8w	Proximal	F	1	1	79	11	0	1	11	21	1	0	2	7	2	0
L9CN49_D1	8w	Proximal	F	0	2	67	2	0	0	11	37	3	1	3	4	3	0
L9CN49_D2	8w	Proximal	F	1	3	70	6	0	0	6	44	6	0	1	6	0	0
L9CN141_C1	8w	Proximal	M	1	0	191	25	1	1	45	33	0	0	0	1	1	0
L9CN141_C2	8w	Proximal	M	0	0	172	34	3	1	49	27	1	0	0	9	2	0
L9CN148_C1	8w	Proximal	M	0	0	88	31	20	1	23	18	3	0	1	3	4	0
L9CN148_C2	8w	Proximal	M	1	0	104	39	5	2	22	28	1	0	0	7	7	0
L9CN39_C1	8w	Proximal	M	0	1	167	40	30	5	21	32	4	1	4	13	5	0
L9CN39_C2	8w	Proximal	M	0	0	119	24	22	1	31	25	2	0	2	5	2	0
