## Extended Data Table 3 for "Tissue and cellular spatiotemporal dynamics in colon aging"

### Sheet: Sheet1
Classifier name	AAR	Age	Cell type superclass	snRNA-seq cell type label
colon_adults_colonocyte_classifier	crypt apex	≥6 weeks	Epithelial	Cycling, Enteroendocrine, Goblet, Stem, TA, Tuft
			Interstitial	Fibroblast, Glia, Lymphatic, Macrophage, Mesothelial, Neuron, Vascular
			Colonocyte	Colonocyte
colon_adults_noncolonocyte_classifier	sub-crypt	≥6 weeks	Epithelial	Cycling, Enteroendocrine, Goblet, Stem, TA, Tuft
			Interstitial	Fibroblast, Glia, Lymphatic, Macrophage, Mesothelial, Neuron, Vascular
			Muscle	SMC
colon_adults_epithelium_classifier	crypt base	≥6 weeks	Epithelial	Cycling, Enteroendocrine, Goblet, Stem, TA, Tuft
			Interstitial	Fibroblast, Glia, Lymphatic, Macrophage, Mesothelial, Neuron, Vascular
			Muscle	SMC
colon_adults_epithelium_classifier	crypt mid	≥6 weeks	Epithelial	Cycling, Enteroendocrine, Goblet, Stem, TA, Tuft
			Interstitial	Fibroblast, Glia, Lymphatic, Macrophage, Mesothelial, Neuron, Vascular
			Muscle	SMC
colon_adults_epithelium_classifier	cross-crypt, epithelium and mucosae, epithelium and mucosae and submucosa	≥6 weeks	Epithelial	Cycling, Enteroendocrine, Goblet, Stem, TA, Tuft
			Interstitial	Fibroblast, Glia, Lymphatic, Macrophage, Mesothelial, Neuron, Vascular
			Colonocyte	Colonocyte
			Muscle	SMC
colon_adults_noncolonocyte_classifier	epithelium and muscle and submucosa	≥6 weeks	Epithelial	Cycling, Enteroendocrine, Goblet, Stem, TA, Tuft
			Interstitial	Fibroblast, Glia, Lymphatic, Macrophage, Mesothelial, Neuron, Vascular
			Muscle	SMC
colon_adults_muscle_classifier	externa	≥6 weeks	Interstitial	Fibroblast, Glia, Lymphatic, Macrophage, Mesothelial, Neuron, Vascular
			Muscle	SMC
colon_adults_muscle_classifier	externa and interna	≥6 weeks	Epithelial	Cycling, Enteroendocrine, Goblet, Stem, TA, Tuft
			Interstitial	Fibroblast, Glia, Lymphatic, Macrophage, Mesothelial, Neuron, Vascular
			Muscle	SMC
colon_adults_muscle_classifier	interna	≥6 weeks	Epithelial	Cycling, Enteroendocrine, Goblet, Stem, TA, Tuft
			Interstitial	Fibroblast, Glia, Lymphatic, Macrophage, Mesothelial, Neuron, Vascular
			Muscle	SMC
colon_adults_muscle_classifier	mucosae and interna	≥6 weeks	Epithelial	Cycling, Enteroendocrine, Goblet, Stem, TA, Tuft
			Interstitial	Fibroblast, Glia, Lymphatic, Macrophage, Mesothelial, Neuron, Vascular
			Muscle	SMC
colon_adults_muscle_classifier	muscle and submucosa	≥6 weeks	Epithelial	Cycling, Enteroendocrine, Goblet, Stem, TA, Tuft
			Interstitial	Fibroblast, Glia, Lymphatic, Macrophage, Mesothelial, Neuron, Vascular
			Muscle	SMC
colon_adults_peyerspatch_classifier	Peyer’s patch	≥6 weeks	Epithelial	Cycling, Enteroendocrine, Goblet, Stem, TA, Tuft
			Interstitial	Fibroblast, Glia, Lymphatic, Macrophage, Mesothelial, Neuron, Vascular
			Colonocyte	Colonocyte
			Immune	B,T
			Muscle	SMC
colon_young_colonocyte_classifier	crypt apex	<6 weeks	Epithelial	Cycling, Enteroendocrine, Goblet, Stem, TA, Tuft
			Interstitial	Fibroblast, Glia, Lymphatic, Macrophage, Mesothelial, Neuron, Vascular
			Colonocyte	Colonocyte
colon_young_noncolonocyte_classifier	sub-crypt	<6 weeks	Epithelial	Cycling, Enteroendocrine, Goblet, Stem, TA, Tuft
			Interstitial	Fibroblast, Glia, Lymphatic, Macrophage, Mesothelial, Neuron, Vascular
			Muscle	SMC
colon_young_epithelium_classifier	crypt base	<6 weeks	Epithelial	Cycling, Enteroendocrine, Goblet, Stem, TA, Tuft
			Interstitial	Fibroblast, Glia, Lymphatic, Macrophage, Mesothelial, Neuron, Vascular
			Muscle	SCM
colon_young_epithelium_classifier	crypt mid	<6 weeks	Epithelial	Cycling, Enteroendocrine, Goblet, Stem, TA, Tuft
			Interstitial	Fibroblast, Glia, Lymphatic, Macrophage, Mesothelial, Neuron, Vascular
			Muscle	SMC
colon_young_epithelium_classifier	cross-crypt, epithelium and mucosae, epithelium and mucosae and submucosa	<6 weeks	Epithelial	Cycling, Enteroendocrine, Goblet, Stem, TA, Tuft
			Interstitial	Fibroblast, Glia, Lymphatic, Macrophage, Mesothelial, Neuron, Vascular
			Colonocyte	Colonocyte
			Muscle	SMC
colon_young_noncolonocyte_classifier	epithelium and muscle and submucosa	<6 weeks	Epithelial	Cycling, Enteroendocrine, Goblet, Stem, TA, Tuft
			Interstitial	Fibroblast, Glia, Lymphatic, Macrophage, Mesothelial, Neuron, Vascular
			Muscle	SMC
colon_young_muscle_classifier	externa	<6 weeks	Interstitial	Fibroblast, Glia, Lymphatic, Macrophage, Mesothelial, Neuron, Vascular
			Muscle	SMC
colon_young_muscle_classifier	externa and interna	<6 weeks	Epithelial	Cycling, Enteroendocrine, Goblet, Stem, TA, Tuft
			Interstitial	Fibroblast, Glia, Lymphatic, Macrophage, Mesothelial, Neuron, Vascular
			Muscle	SMC
colon_young_muscle_classifier	interna	<6 weeks	Epithelial	Cycling, Enteroendocrine, Goblet, Stem, TA, Tuft
			Interstitial	Fibroblast, Glia, Lymphatic, Macrophage, Mesothelial, Neuron, Vascular
			Muscle	SMC
colon_young_muscle_classifier	mucosae and interna	<6 weeks	Epithelial	Cycling, Enteroendocrine, Goblet, Stem, TA, Tuft
			Interstitial	Fibroblast, Glia, Lymphatic, Macrophage, Mesothelial, Neuron, Vascular
			Muscle	SMC
colon_young_muscle_classifier	muscle and submucosa	<6 weeks	Epithelial	Cycling, Enteroendocrine, Goblet, Stem, TA, Tuft
			Interstitial	Fibroblast, Glia, Lymphatic, Macrophage, Mesothelial, Neuron, Vascular
			Muscle	SMC
colon_young_peyerspatch_classifier	Peyer’s patch	<6 weeks	Epithelial	Cycling, Enteroendocrine, Goblet, Stem, TA, Tuft
			Interstitial	Fibroblast, Glia, Lymphatic, Macrophage, Mesothelial, Neuron, Vascular
			Colonocyte	Colonocyte
			Immune	B,T
			Muscle	SMC
