## Extended Data Table 4 for "Tissue and cellular spatiotemporal dynamics in colon aging"

### Sheet: Sheet1
ident	gene	padjH	log2fc	mean	padjD
B	Ebf1	0	4.66018	4.22925	0
B	Wdfy4	1.08e-141	6.70479	1.45716	4.44e-143
B	Ptprc	2.14e-281	4.73993	3.10526	2.81e-282
B	Ms4a1	2.18e-89	6.87504	0.541951	4.95e-90
B	Mir142hg	7.65e-182	5.37386	2.01517	3.32e-183
B	Dock2	3.41e-220	5.11043	2.3615	5.05e-221
B	Ly86	2.72e-100	6.86653	0.977069	1.75e-101
B	Ikzf1	3.24e-150	5.29126	1.70542	1.04e-151
B	Aff3	7.04e-264	5.28553	3.02919	1.94e-254
B	Cd79b	2.11e-58	6.14091	-0.0691339	6.11e-59
B	Napsa	1.18e-37	6.42914	-0.905902	1.55e-38
B	Mef2c	3.31e-237	4.82702	2.96237	1.29e-231
B	Prkcb	8.76e-204	4.98064	2.46998	2.96e-202
B	Pou2f2	1.39e-122	5.59371	1.28308	5.31e-123
B	Pou2af1	4.94e-56	6.51267	0.171082	4.69e-57
B	Cxcr5	8.56e-40	5.90342	-0.493561	1.61e-40
B	Itgb7	3.69e-20	5.08769	-1.63537	3.54e-21
B	Raet1e	5.17e-67	5.87984	0.346183	5.79e-68
B	Dock10	7.84e-177	3.53925	2.40892	2.34e-178
B	H2-DMb1	6.08e-36	5.15338	-0.682247	4.62e-37
B	Rasgrp3	6.63e-91	4.30227	0.954851	3.43e-92
B	Sash3	1.81e-24	5.95175	-1.44334	1.55e-25
B	Cybb	6.47e-38	5.10383	-0.490935	1.08e-38
B	Cd53	1.79e-40	5.03614	-0.443496	1.24e-41
B	Hmha1	5.16e-109	4.45859	1.33096	1.26e-109
Colonocyte	Lypd8	0	2.20799	6.29172	3.54e-27
Colonocyte	Slc15a1	5.7e-302	3.83084	3.27244	1.31e-270
Colonocyte	Muc3	3.04e-297	1.97655	5.60226	2.67e-56
Colonocyte	Slc26a3	0	3.48816	5.90623	2.66e-144
Colonocyte	Ceacam20	1.14e-292	3.12863	3.26117	2.3e-242
Colonocyte	Prdx6	0	2.50331	5.6729	1.7e-73
Colonocyte	Car4	0	3.35394	4.65653	2.62e-173
Colonocyte	Tgm3	3.59665e-312	3.1186	4.42826	2.92e-214
Colonocyte	St3gal4	7.64e-264	2.19583	5.15142	5.45e-90
Colonocyte	Atp12a	2.44e-280	3.80028	4.02378	5.35e-241
Colonocyte	Abcb1a	5.13e-253	1.76506	4.81368	1.06e-59
Colonocyte	Mxd1	1.11e-266	2.63801	3.7103	1.67e-162
Colonocyte	Slc20a1	6.03e-245	3.08463	3.52489	5.16e-171
Colonocyte	Plac8	2.82e-276	2.30818	4.46676	6.44e-85
Colonocyte	Pmp22	1.91e-244	2.67183	3.48063	4.15e-150
Colonocyte	Saa1	1.78e-221	2.96334	4.23136	2.06e-148
Colonocyte	mt-Nd4	4.39e-113	1.00934	5.40305	1.82e-16
Colonocyte	Slc26a2	1.55e-271	2.18716	4.67673	1.09e-59
Colonocyte	Cyp2c55	2.15e-117	1.10955	5.05051	2.22e-46
Colonocyte	Atp2b1	6.19e-154	1.49345	3.63725	2.44e-68
Colonocyte	S100a6	1.08e-164	1.48193	4.30814	2.45e-50
Colonocyte	Krt8	2.01e-148	1.2913	4.40557	2.35e-33
Colonocyte	Tspan1	5.68e-225	1.84021	3.98999	1.16e-58
Colonocyte	mt-Atp6	5.25e-139	1.08087	6.87521	0.0290504
Colonocyte	Cyp2c55	0	2.94451	6.81606	1.16e-55
Colonocyte	Abcb1a	0	2.18007	5.25264	1.42e-47
Colonocyte	1810065E05Rik	0	3.40245	4.6331	2.05e-169
Colonocyte	Atp2b1	0	2.25387	4.3081	2.04e-80
Colonocyte	Ceacam1	3.77967e-313	2.17289	5.39884	5.49e-31
Colonocyte	Maoa	1.21e-246	1.91353	3.99309	5.61e-82
Colonocyte	Muc3	2.13e-235	2.04111	5.73661	1.32e-44
Colonocyte	Emp1	2.71e-269	3.29706	3.6821	5.15e-180
Colonocyte	Atp1b1	1.97e-157	1.13594	4.68831	1.72e-20
Colonocyte	Ceacam20	5.76e-159	2.28544	2.64723	3.54e-150
Colonocyte	Slc26a2	2.03e-208	1.76017	4.3726	8.22e-49
Colonocyte	mt-Atp6	4.46e-203	1.69408	7.4742	0.00079961
Colonocyte	mt-Nd4	4.21e-129	1.29764	5.71821	4.72e-12
Colonocyte	Lypd8	1.37e-156	1.5087	5.7257	7.18e-14
Colonocyte	Hsd3b3	3.21e-82	1.11184	3.34817	6.88e-74
Cycling	Top2a	1.34e-294	4.50386	2.8013	8.6e-274
Cycling	Casc5	8.04e-242	4.44369	2.09621	1.56e-239
Cycling	Kif15	1.31e-215	4.88935	1.82071	1.72e-211
Cycling	Cenpp	9.75e-277	3.94401	2.96029	8.1e-249
Cycling	Kif11	1.17e-213	4.4462	1.94223	3.85e-208
Cycling	Kif23	1.35e-197	4.20048	1.73999	2.37e-191
Cycling	Kif4	3.95e-131	3.8923	1.01375	2.83e-132
Cycling	Ect2	3.15e-169	3.9265	1.51311	3.27e-166
Cycling	Cit	5.13e-181	3.69983	1.82016	2.49e-176
Cycling	Cdca2	7.42e-128	4.12393	0.975196	2.67e-127
Cycling	Mis18bp1	1.07e-144	4.11246	1.33399	1.37e-143
Cycling	Nusap1	1.11e-125	3.9287	1.08667	4.78e-126
Cycling	Cenpe	9.75e-151	4.24252	1.55934	2.02e-144
Cycling	Anln	1.15e-140	4.29351	1.28739	7.14e-135
Cycling	Prc1	7.33e-124	4.09799	1.06834	4.14e-124
Cycling	Tpx2	1.71e-123	3.95852	1.06316	8.7e-122
Cycling	Kif20b	3.74e-146	3.8578	1.38176	4.67e-142
Cycling	Cep128	2.48e-156	2.98113	1.84521	1.43e-145
Cycling	Sema5a	1.99e-148	1.30461	4.06873	8.15e-59
Cycling	Cftr	1.27e-104	1.09235	4.49348	3.11e-56
Cycling	Mki67	7.48e-157	3.02472	2.0245	7.63e-144
Cycling	Kcnq1	5.64e-120	1.37115	3.91151	1.37e-72
Cycling	Top2a	9.5e-149	2.52594	1.8926	5.52e-146
Cycling	Casc5	1.04e-126	2.83647	1.36026	7.21e-128
Cycling	Kif11	2.72e-121	3.08383	1.13291	3.39e-121
Cycling	Kif15	1.26e-109	2.94881	0.900253	4.42e-111
Cycling	Cenpp	3.39e-134	2.62627	2.11734	2.75e-127
Cycling	Cdca2	1.5e-79	2.94709	0.235137	1.9e-80
Cycling	Mis18bp1	6.91e-87	2.90633	0.647269	3.05e-88
Cycling	Cit	4.77e-100	2.67844	1.17796	3.24e-101
Cycling	Kif4	2.57e-71	2.90112	0.313592	1.38e-72
Cycling	Kif20b	2.53e-76	2.66975	0.588579	1.5e-77
Cycling	Tpx2	6.08e-69	2.63132	0.285466	2.84e-70
Cycling	Nusap1	1.32e-65	2.58422	0.244218	7.76e-67
Cycling	Kif23	3.17e-81	2.35014	0.884809	2.15e-82
Cycling	Anln	2.72e-69	2.68944	0.53809	2.84e-70
Cycling	Cenpe	1.1e-75	2.4213	0.828751	8.09e-77
Cycling	Ect2	1.22e-72	2.3562	0.635386	5.26e-74
Cycling	Prc1	5.43e-64	2.39255	0.291283	2.6e-65
Cycling	Cep128	5.24e-67	1.84448	1.11953	2.89e-67
Cycling	Mki67	4.2e-69	1.72773	1.23753	5.27e-69
Enteroendocrine	Scn3a	0	6.53413	3.04066	0
Enteroendocrine	Chga	0	6.49715	4.73494	0
Enteroendocrine	Chgb	0	6.21471	5.8086	2.67e-286
Enteroendocrine	Tph1	7e-295	7.20672	3.48003	4.78e-287
Enteroendocrine	Rimbp2	6.57e-295	4.68482	2.57402	6.99e-294
Enteroendocrine	Slc18a1	2.2e-255	6.48326	2.54726	9.34e-251
Enteroendocrine	Snap25	4.5e-289	4.53501	2.6864	2.14e-281
Enteroendocrine	Nrxn1	1.78e-277	4.14433	3.36351	1.22e-258
Enteroendocrine	Runx1t1	1.43e-233	4.6807	2.17405	1.23e-227
Enteroendocrine	Rab3c	3.38e-222	5.30552	3.02103	4.76e-215
Enteroendocrine	Ddc	4.11e-292	4.05785	3.45964	2.71e-210
Enteroendocrine	Cacna1a	3.62e-220	3.21052	2.91005	5.56e-190
Enteroendocrine	Unc79	6.84e-130	3.77599	1.1285	3.53e-131
Enteroendocrine	Cacna2d1	1.67e-197	3.16106	3.15344	6.01e-179
Enteroendocrine	Cpe	5.59e-185	3.10572	2.13778	6.29e-174
Enteroendocrine	Map1b	3.27e-166	3.28657	2.04874	1.45e-158
Enteroendocrine	Rimbp2	0	6.18732	3.48612	0
Enteroendocrine	Map2	1.4e-301	5.96217	3.47283	3.38e-276
Enteroendocrine	Etv1	1.73e-236	5.74604	2.98509	4.36e-223
Enteroendocrine	Cacna1a	1.6113e-315	4.04892	3.88798	7.17e-219
Enteroendocrine	Scn3a	7.3e-173	4.86546	2.18812	1.72e-171
Enteroendocrine	Nrxn1	9.86e-209	4.65268	3.67914	1.2e-191
Enteroendocrine	Pyy	2.78e-178	6.01358	3.61696	5.02e-164
Enteroendocrine	Cacnb2	2.11e-176	2.75596	2.86201	2.46e-175
Enteroendocrine	Itpr1	4.65e-204	2.31874	3.25959	4.11e-155
Fibroblast	Pdgfra	2.03e-123	6.75391	1.30476	1.82e-122
Fibroblast	Lama2	7.54e-201	5.78855	2.55305	1.57e-195
Fibroblast	Bmp5	1.22e-137	6.44702	2.28892	5.97e-133
Fibroblast	Pcdh7	3.15e-242	4.1767	3.79574	1.38e-220
Fibroblast	Bicc1	1.94e-190	4.51736	2.13533	3.37e-183
Fibroblast	Tenm3	3.21e-182	4.89309	2.83196	3.91e-176
Fibroblast	Pid1	8.47e-192	4.91573	3.15542	2.09e-182
Fibroblast	Slit3	4.46e-143	5.33996	2.71799	1.77e-139
Fibroblast	Sdk1	5.21e-217	4.51045	3.07661	1.38e-198
Fibroblast	Svep1	8.78e-151	4.64268	2.16495	6.11e-146
Fibroblast	Rora	1.49e-202	2.4325	3.39478	9.58e-193
Fibroblast	Dlc1	9.19e-186	3.34117	2.46281	4.97e-182
Fibroblast	Pde1a	1.68e-121	3.9866	1.37962	8.2e-122
Fibroblast	Robo1	4.09e-133	4.46067	1.66432	2.99e-130
Fibroblast	Zeb2	1.17e-176	4.08507	3.09645	5.54e-164
Fibroblast	Ddr2	5.28e-101	4.00589	1.19665	1.29e-100
Fibroblast	Col5a2	3.42e-134	3.71921	1.76404	5.22e-132
Fibroblast	Celf2	4.52e-245	2.71523	3.98133	9.43e-121
Fibroblast	Adam23	6.7e-73	3.6354	1.06264	3.43e-74
Fibroblast	Negr1	2.54e-146	3.3024	2.61741	8.95e-143
Fibroblast	Tgfbr3	2.52e-141	3.50696	2.23697	6.9e-136
Fibroblast	Col3a1	7.2e-163	3.99805	2.76588	2.2e-144
Fibroblast	Abca8a	1.24e-58	3.44348	0.671434	2.31e-59
Fibroblast	Adgrl3	5.15e-114	4.05585	2.29567	1.99e-104
Fibroblast	Arhgap10	1.67e-106	3.4426	1.27339	1.45e-104
Fibroblast	Fmo2	3.37e-100	3.21203	1.89491	4.05e-98
Fibroblast	Efemp1	5.58e-64	3.74731	0.445908	1.15e-63
Glia	Ncam1	0	5.35324	3.60494	0
Glia	Ptprz1	0	5.32985	2.89448	0
Glia	Chl1	0	6.08228	3.46924	0
Glia	Gfra1	1.03e-279	6.90961	2.52484	8.6e-278
Glia	Adam11	1.97e-169	7.01202	1.15108	7.05e-170
Glia	Lgi4	1.83e-143	6.09225	0.85255	1.53e-144
Glia	Dtna	1.80383e-320	4.97195	2.97782	9.70749e-314
Glia	Adam23	8.31e-283	5.6702	2.6253	2.62e-280
Glia	Rora	0	3.59047	4.46417	3.07e-263
Glia	Col12a1	9.01e-244	5.56439	2.35633	1.83e-241
Glia	Abca8a	1.71e-200	5.56046	2.17753	5.81e-201
Glia	Zfp536	4.21e-220	4.90487	2.02236	3.27e-219
Glia	Scn7a	4.91e-191	5.78491	2.24262	6.67e-187
Glia	Art3	4.74e-143	4.99063	1.11085	1.02e-143
Glia	Fam19a5	1e-129	5.08616	0.849681	1.89e-130
Glia	Zfhx4	1.04e-229	4.53872	2.16848	6.57e-225
Glia	Atp1a2	1.47e-159	5.06896	1.23427	2.48e-158
Glia	Edil3	9.7e-183	4.52198	1.81784	2.58e-183
Glia	Tgfb2	7.32e-213	4.96522	2.15581	4.13e-208
Glia	Sgip1	6.5e-207	4.43611	2.15559	6.72e-205
Glia	Plce1	4.38e-295	2.31903	4.54918	1.05e-84
Glia	Dock10	2.69e-216	3.75537	2.37327	9.47e-215
Glia	Zeb2	1.69e-236	3.37651	2.89283	2.64e-230
Goblet	Krt8	3.83e-230	1.45764	4.65616	3.77e-29
Goblet	Actb	8.42e-265	1.87735	4.99728	1.24e-23
Goblet	Fcgbp	1.36e-267	2.37948	5.0193	1.87e-129
Goblet	Muc3	1.4e-232	1.76454	5.48339	2.2e-35
Goblet	Atp12a	2.46e-282	3.76225	4.19651	1.09e-233
Goblet	Spink1	2.89e-280	3.82437	3.74453	1.5e-230
Goblet	Prdx6	0	2.43648	5.69292	3.74e-43
Goblet	Tgm3	7.94e-250	2.63208	4.27555	2.24e-161
Goblet	Sval1	4.49e-223	2.3608	3.44209	1.47e-187
Goblet	S100a6	2.1e-248	1.77634	4.72515	4.37e-35
Goblet	Clca1	0	3.25984	6.41388	1.12e-90
Goblet	Zg16	0	2.94575	6.50142	4.1e-46
Goblet	Mxd1	1.05e-250	2.49348	3.86981	1.37e-119
Goblet	Slc15a1	6.01e-223	3.32478	3.19895	1.95e-197
Goblet	Tff3	0	2.97555	5.30321	2.69e-82
Goblet	Tspan1	3.5e-278	2.07478	4.26525	2.09e-47
Goblet	Pmp22	1.56e-213	2.60903	3.48728	2.66e-142
Goblet	Plac8	5.01e-236	2.02956	4.3333	4.65e-62
Goblet	Car4	6.19e-239	3.21629	4.5617	1.76e-133
Goblet	Slc26a3	3.36e-263	2.62962	5.40537	6.59e-80
Goblet	Ceacam1	1.37e-178	1.27749	4.56936	8.39e-17
Goblet	Saa1	2.75e-237	3.32423	4.60223	4.45e-133
Goblet	Ceacam20	1.69e-169	2.25755	2.72629	7.8e-155
Goblet	Klf4	1.08e-221	1.811	3.52972	2.29e-71
Goblet	Lypd8	0	2.32161	6.48722	8.74e-11
Goblet	Atp1b1	2.55e-216	1.32795	4.91809	2.13e-10
Goblet	Fer1l6	4.31e-154	1.63669	2.60752	1.81e-154
Goblet	St3gal4	1.7e-147	1.53568	4.74397	1.33e-40
Goblet	Rpl9-ps6	1.25e-105	1.04331	4.0129	1.56e-39
Goblet	mt-Nd4	9.87e-154	1.15892	5.62044	3.53e-08
Goblet	Slc26a2	1.32e-188	1.87359	4.47137	1.21e-36
Goblet	mt-Co2	1.19e-182	1.26816	6.66809	0.00141187
Goblet	mt-Atp6	4.34e-191	1.29936	7.10578	0.00383359
Lymphatic	Reln	0	7.35834	3.70677	0
Lymphatic	Mmrn1	0	7.2276	3.45684	0
Lymphatic	Flt4	3.61e-221	6.92338	2.05614	2.35e-221
Lymphatic	Cp	9.77e-254	5.89536	2.56598	3.39e-249
Lymphatic	Lyve1	2.22e-187	6.39761	2.23394	2.19e-185
Lymphatic	Shank3	2.7e-141	5.50636	1.27123	4.83e-142
Lymphatic	Galnt18	2.96e-245	5.47442	2.69193	3.44e-240
Lymphatic	Prox1	8.95e-155	5.31764	1.55866	2.71e-153
Lymphatic	Pard6g	5.4e-158	5.32693	1.64673	3.64e-156
Lymphatic	Podxl	7.22e-103	5.07152	1.01985	1.02e-103
Lymphatic	Prex2	5.8e-198	3.88931	2.34579	8.62e-198
Lymphatic	Ntn1	5.8e-181	4.75332	2.02277	8.79e-179
Lymphatic	Lama4	3.75e-211	4.20361	2.52302	1.35e-207
Lymphatic	Ebf1	1.54e-190	3.01682	2.59433	6.17e-192
Lymphatic	Maf	2.77e-166	4.60443	2.01101	1.02e-161
Lymphatic	Piezo2	1.3e-159	3.00578	2.13882	4.84e-161
Lymphatic	Fgd5	2.59e-75	4.16313	0.587972	1.27e-76
Lymphatic	Timp3	3.11e-220	3.9558	3.16853	2.15e-191
Lymphatic	Sdpr	8.71e-136	4.38802	1.7316	3.19e-132
Lymphatic	Nxn	9.53e-186	3.59505	2.78811	1.38e-175
Lymphatic	Thsd7a	5.06e-133	4.07866	1.96672	3.07e-130
Lymphatic	Adgrf5	4.29e-60	4.00579	0.254167	2.54e-61
Lymphatic	Rasgrp3	1.67e-48	4.56681	-0.037523	2.12e-49
Lymphatic	Elk3	5.32e-129	4.10192	1.59957	8.87e-126
Lymphatic	Rhoj	8.46e-136	4.19802	1.90363	3.89e-129
Lymphatic	Fmnl2	2.05e-176	2.90345	2.79503	5.87e-163
Lymphatic	Abi3bp	2.99e-125	3.84702	1.68433	1.5e-124
Macrophage	Lair1	3.03e-94	15.9414	0.295009	3.3e-94
Macrophage	Adgre1	4.54e-130	7.2966	1.04824	1.01e-130
Macrophage	Nrros	1.62e-109	6.63698	0.567512	9.23e-111
Macrophage	Ms4a6b	2.38e-113	6.17811	0.770953	1.94e-114
Macrophage	Csf1r	1.86e-108	6.75457	0.541426	3.52e-109
Macrophage	F13a1	1.33e-135	7.92792	3.04031	3.59e-132
Macrophage	Ms4a6c	4.68e-128	5.98197	0.877066	1.13e-128
Macrophage	Spi1	2.98e-85	6.04364	0.131974	5.51e-86
Macrophage	Ptprc	7.82e-229	4.17489	2.47411	1.06e-229
Macrophage	Ms4a7	8.69e-84	6.5085	0.519598	7.52e-85
Macrophage	Ly86	2.18e-111	5.02706	0.828879	8.26e-113
Macrophage	Arhgap22	1.93e-102	6.00308	0.720303	8.49e-103
Macrophage	Mrc1	1.17e-179	6.66141	2.53866	7.8e-173
Macrophage	Cd86	3.03e-67	4.99149	0.0712346	2.26e-68
Macrophage	Tbxas1	1.88e-147	5.58699	1.40265	3.8e-145
Macrophage	Arhgap30	8.71e-91	5.05972	0.394272	1.66e-91
Macrophage	Zeb2	8.69e-263	4.31236	3.86582	9.6e-241
Macrophage	Pla2g7	1.7e-72	5.90789	0.384818	3.64e-73
Macrophage	Pid1	1.16e-238	4.42454	3.48062	2.94e-229
Macrophage	Nckap1l	1.28e-70	4.97596	-0.0817596	2.27e-71
Macrophage	Myo1f	9.48e-140	5.0299	1.40609	6.67e-138
Macrophage	Dock2	1.68e-161	3.87741	1.55946	6.93e-163
Macrophage	Tm6sf1	1.5e-69	5.26895	0.0060107	9.14e-71
Mesothelial	Upk3b	1.11e-281	8.94498	2.76526	5.86e-282
Mesothelial	Aldh1a2	1.36e-142	6.37914	1.16992	1.53e-143
Mesothelial	Msln	1.83e-157	7.38775	1.28326	8.35e-159
Mesothelial	Igfbp6	4.79125e-313	7.75657	3.67643	1.77e-307
Mesothelial	C3	0	8.05715	4.09305	1.54766e-319
Mesothelial	Aebp1	1.15e-249	6.62718	2.57466	4.58e-247
Mesothelial	Cfh	2.43e-250	5.75921	2.66773	4.63e-250
Mesothelial	Slpi	1.12e-135	7.83269	2.04036	1.77e-135
Mesothelial	Dcn	0	5.61874	4.32931	6.46e-292
Mesothelial	Gas1	6.28e-184	5.77637	2.0808	2.68e-182
Mesothelial	Efna5	9.62e-274	4.75331	3.51971	1.64e-264
Mesothelial	Plxna4	6.32e-217	5.11412	2.42605	1.34e-213
Mesothelial	Efemp1	1.53e-196	5.39262	2.28444	6.3e-195
Mesothelial	Fmo2	1.71e-272	5.31872	4.01311	2.99e-243
Mesothelial	Rarres2	1.55e-143	5.77158	1.79684	6.66e-142
Mesothelial	Spock2	2.12e-138	5.1125	1.29007	1.95e-138
Mesothelial	Bcam	2.44e-135	5.0324	1.51232	2.87e-131
Mesothelial	Sulf1	1.37e-183	4.5936	2.55224	4.08e-179
Mesothelial	Adamtsl1	7.48e-140	4.34376	1.71984	6.79e-140
Mesothelial	C1s1	3.1e-127	4.5487	1.41681	7.39e-125
Mesothelial	Slit3	3.76e-164	3.74344	2.56878	1.58e-163
Mesothelial	Meis1	4.84e-168	3.84778	2.26506	1.34e-165
Mesothelial	Meis2	5.14e-197	3.16262	3.04849	1.56e-191
Myocyte	Cacnb2	0	5.56012	3.8734	6.54e-308
Myocyte	Sntg2	1.63e-260	6.49714	2.73657	1.89e-251
Myocyte	Cacna1c	0	4.36878	3.7942	1.72e-252
Myocyte	Ryr2	2.34e-191	5.02413	2.19538	4.98e-189
Myocyte	Meis2	1.06e-249	4.50179	3.02429	6.3e-235
Myocyte	Pgm5	2.93e-205	5.48791	2.51062	1.33e-196
Myocyte	Synpo2	2.99e-264	4.86354	3.31639	1.71e-236
Myocyte	Mrvi1	9.65e-158	4.66372	1.38592	9.11e-157
Myocyte	Sema3a	5.6e-200	4.65857	2.33705	7.34e-193
Myocyte	Meis1	1.14e-176	4.02522	1.82029	5.93e-176
Myocyte	Pdlim3	1.13e-211	4.71338	2.61179	3.4e-198
Myocyte	Rbpms	1.94e-274	4.01855	3.48738	7.82e-216
Myocyte	Dtna	1.49e-159	4.06869	1.66945	8.27e-160
Myocyte	Msrb3	1.57e-174	4.1568	1.84026	3.17e-171
Myocyte	Cald1	1.13e-243	3.84819	2.92988	1.14e-198
Myocyte	Dmd	0	4.30645	4.91581	1.3e-148
Myocyte	Myh11	1.72e-294	4.3925	4.80294	1.65e-164
Myocyte	Ryr3	9.19e-157	4.41589	2.04993	2.26e-146
Myocyte	Foxp2	4.93e-225	3.71426	3.13098	1.11e-183
Myocyte	Atp2b4	2.91e-161	3.96499	1.95653	1.56e-151
Myocyte	Pcdh7	8.02e-182	3.04889	3.07025	4.85e-173
Myocyte	Dlc1	5.25e-168	3.23504	2.4057	1.04e-161
Myocyte	Akap6	8.64e-96	4.44825	1.10696	1.63e-95
Myocyte	Cacna2d1	6.26e-163	2.64936	2.53556	1.93e-159
Myocyte	Meis2	1.79e-57	4.90346	4.67946	2.82e-50
Myocyte	Cacnb2	2.5e-61	5.47088	5.86925	4.13e-47
Myocyte	Sntg2	6.13e-59	5.54655	4.69779	2.12e-54
Myocyte	Cacna1c	3.71e-72	5.39872	5.9765	1.59e-44
Myocyte	Meis1	2.07e-52	5.30431	3.6205	1.74e-49
Myocyte	Dmd	1.77e-95	5.11309	6.73589	4.44e-33
Myocyte	Synpo2	8.7e-67	5.60121	5.52858	1.21e-41
Myocyte	Adamtsl1	8.33e-50	6.42235	3.98703	9.19e-48
Myocyte	Pgm5	2.37e-51	5.43248	4.46623	9.68e-47
Myocyte	Myh11	1.64e-77	4.99234	6.64917	2.18e-29
Myocyte	Foxp2	7.55e-49	4.04088	4.25567	1.32e-37
Myocyte	Rbpms	1.34e-52	4.29943	4.76842	5.74e-37
Myocyte	Ryr2	1.42e-45	5.11716	4.04229	1.59e-44
Myocyte	Pdlim3	2.35e-43	4.63671	4.16576	1.27e-41
Myocyte	Kcnma1	1.12e-29	2.10984	5.17075	4.25e-22
Myocyte	Dlc1	4.21e-45	4.27128	3.93739	5.61e-39
Myocyte	Msrb3	8.85e-44	4.77058	3.54276	2.96e-40
Myocyte	Ryr3	2.01e-44	5.07895	3.7657	2.35e-41
Myocyte	Dtna	3.97e-43	4.73354	3.36372	1.01e-41
Myocyte	Cald1	5.96e-40	4.03681	4.07126	6.07e-34
Myocyte	Nxn	2.96e-43	4.15667	3.69211	6.94e-37
Myocyte	Rora	2.99e-38	3.45948	4.52685	3.78e-33
Myocyte	Mrvi1	1.04e-34	4.75101	2.63674	8.71e-35
Myocyte	Efna5	1.98e-35	4.69831	3.9229	2.41e-34
Myocyte	Cacna2d1	2.02e-41	4.03538	3.93196	1.68e-33
Myocyte	Ntn1	1.39e-34	4.97083	3.05334	3.75e-33
Myocyte	Ddr2	8.09e-28	4.56597	2.34705	9.53e-29
Myocyte	Atp2b4	5.19e-33	4.20173	3.22764	4.07e-31
Myocyte	Pcdh7	5.48e-29	3.32188	3.77804	2.72e-29
Neuron	Snhg11	0	8.42082	4.35365	0
Neuron	Ank2	0	6.90945	5.49674	0
Neuron	Syt1	0	7.85929	4.87083	0
Neuron	Nrxn1	0	6.36374	4.7529	0
Neuron	Fgf13	0	7.16307	5.12979	0
Neuron	Sgip1	0	6.17761	3.77397	0
Neuron	Pcbp3	0	7.04872	3.30624	0
Neuron	Mapk10	0	6.87535	3.13297	0
Neuron	Meg3	0	4.76149	5.93372	3.4734e-316
Neuron	Elavl4	0	6.09902	3.36369	0
Neuron	Snap25	0	5.52348	3.53209	0
Neuron	Celf4	0	6.31587	3.29632	0
Neuron	Unc79	0	5.70532	2.59104	0
Neuron	Rab3c	0	4.85419	3.06875	0
Neuron	Cntn1	0	5.94888	2.48615	0
Neuron	Akap6	0	5.12311	2.75316	0
Neuron	Garnl3	0	5.92599	3.05989	0
Neuron	Stmn2	0	5.73255	2.39024	0
Neuron	Rbms3	0	3.9872	4.55957	2.24e-211
Neuron	Ncam1	0	4.6783	3.41137	0
Neuron	Fhod3	0	5.82521	2.57509	0
Neuron	Map1b	0	5.17961	3.65176	0
Neuron	Rtn1	0	5.36416	2.99699	0
Neuron	Spock2	4.36e-149	5.00386	1.96744	1.3e-141
Stem	Cftr	9.31e-131	1.51293	4.67955	1.76e-61
Stem	Kcnq1	1.56e-128	1.66344	3.98907	1.55e-71
Stem	Dmbt1	4.15e-130	1.56565	4.84376	1.27e-46
Stem	Pde8b	2.2e-87	1.81545	2.57572	2e-74
Stem	Cers6	2.82e-86	1.06372	3.71341	1.04e-32
Stem	Hmgcs2	1.11e-63	1.19962	3.44799	5.88e-57
Stem	Boc	1.6e-59	1.73913	1.82524	8.81e-50
Stem	Immp2l	2.38e-72	1.10059	4.04302	3.92e-31
Stem	Hmga2	2.58e-62	1.50665	2.27054	5.39e-46
Stem	Arid5b	8.33e-63	1.37529	2.88751	5.14e-34
Stem	Slc12a2	2.07e-75	1.38551	4.0478	3.44e-24
Stem	Rbms3	1.52e-31	1.10503	1.64469	7.14e-31
Stem	Htr4	1.72e-157	1.63307	4.13723	7.78e-106
Stem	Sema5a	5.31e-106	1.16	3.81301	2.92e-68
Stem	Pde7a	5.64e-98	1.58741	2.81174	1.3e-69
Stem	Fut9	2.2e-66	2.36948	2.42435	1.79e-63
Stem	Nxpe2	4.45e-86	1.89377	2.9441	7.61e-71
Stem	Camk1d	3.12e-96	1.073	4.2928	4.96e-24
Stem	B3gnt7	1.58e-68	1.32018	2.19774	8.76e-69
Stem	Ror1	1.19e-75	1.42569	2.53784	2.03e-52
Stem	Acsm3	8.96e-70	1.62308	2.08844	5.66e-53
Stem	Zan	1.58e-76	1.49406	2.71498	1.85e-46
Stem	Acly	2.09e-61	1.42404	2.06041	8.77e-47
Stem	Casd1	3.15e-69	1.18238	2.82415	5e-37
TA	Kcnma1	3.23e-272	2.10751	4.80921	2.16e-184
TA	Slc12a8	0	2.70835	4.36801	4.04e-219
TA	Gmds	5.58195e-320	1.86902	6.90234	5.54e-21
TA	Galnt7	4.89e-235	1.6574	4.42907	1.03e-65
TA	Sidt1	3.23e-202	2.25016	3.64518	4.37e-150
TA	Gfpt1	1.71e-252	1.6929	4.6422	2.06e-45
TA	Pdxdc1	1.75e-233	1.55348	4.47055	2.16e-53
TA	5330417C22Rik	1.93e-212	1.8993	3.94048	5.37e-125
TA	Spdef	2.5e-214	2.629	3.40255	2.7e-157
TA	Sytl2	2.54e-160	1.83642	3.17291	2.25e-147
TA	Muc2	1.82e-209	1.4374	6.94287	2.78e-12
TA	Chn2	6.15e-91	1.53712	2.28101	1.9e-88
TA	Hsd3b3	1.66e-269	2.45685	4.28413	2.92e-179
TA	Cyp2c55	1.45e-223	1.89773	5.72883	9.07e-60
TA	Hmgcs2	2.5e-167	2.04315	4.20104	8.4e-107
TA	Maoa	7.51e-94	1.50586	3.51478	1.35e-54
TA	Abcb1a	3.65e-111	1.48099	4.49255	3.98e-34
TA	1810065E05Rik	8.16e-72	1.2882	2.66596	5.45e-66
TA	Atp2b1	1.16e-73	1.23605	3.33405	3.74e-41
TA	Emp1	1.31e-56	1.50407	1.89852	3.84e-54
TA	Muc2	9.73e-127	1.28867	6.92007	2.31e-17
TA	Fer1l6	5.21e-291	4.08631	3.92645	3.73e-239
TA	Kcnma1	5.52e-188	1.68284	4.47396	2.72e-162
TA	Sytl2	2.82e-236	2.45901	3.66465	1.76e-188
TA	Bcas1	8.93e-217	3.35184	3.3993	7.3e-169
TA	Galnt7	2.01e-105	1.05753	4.06582	6.31e-54
TA	Fcgbp	1.52e-255	4.01093	5.69721	2.58e-110
TA	Clca1	5.8e-175	3.64512	5.99143	2.83e-65
TA	Sval1	4.63e-109	3.10334	3.48241	2.34e-65
TA	5330417C22Rik	2.31e-63	1.02036	3.30485	7.57e-54
TA	Sidt1	4.04e-61	1.07292	2.7685	4.95e-58
TA	Spink1	6.8e-47	2.71899	2.68286	4.88e-39
TA	Hsd3b3	1.5e-55	1.06172	3.16394	6.94e-48
TA	Chn2	1.19e-41	1.14809	1.95898	4.6e-41
TA	Spdef	3.58e-40	1.05882	2.40875	3.55e-39
TA	Muc3	7.82e-260	1.66031	5.22791	1.88e-50
TA	mt-Nd4	6.01e-244	1.39927	5.72323	1.13e-14
TA	Krt8	1.38e-177	1.40657	4.44928	8.98e-38
TA	mt-Co2	8.92e-224	1.17271	6.53118	0.0005309
TA	mt-Atp6	2.74e-233	1.26788	7.00732	0.0148245
TA	Rpl9-ps6	3.35e-204	1.6663	4.35299	1.31e-49
TA	Atp1b1	3.83e-170	1.14137	4.63236	1.64e-12
TA	S100a6	1.05e-118	1.14843	3.95233	1.43e-34
TA	Prdx6	1.43e-94	1.21153	4.40505	3.09e-42
TA	Tgm3	6.96e-106	1.7678	3.30172	2.06e-96
TA	B3gnt7	2.59e-107	1.65532	2.59068	1.63e-86
TA	Slc26a2	2.7e-83	1.06754	3.61305	1.4e-31
TA	Slc12a8	1.14e-127	1.22534	3.55451	2.21e-125
TA	Sval1	8.79e-37	1.549	2.4195	2.56e-28
TA	mt-Nd4	3.19e-172	1.68698	6.0445	4.62e-40
TA	mt-Co2	5.83e-227	1.67697	7.02673	1.03e-10
TA	Lypd8	7.23e-98	1.11263	5.20558	1.04e-40
TA	mt-Atp6	4.34e-179	1.55545	7.26338	1.86e-05
TA	Krt8	4.27e-120	1.50106	4.59765	2.84e-52
TA	mt-Co3	1.72e-247	1.72562	8.03718	0.0215782
TA	Actb	1.17e-89	1.4512	4.43527	4.28e-43
TA	Dmbt1	7.52e-75	1.13974	4.66022	2.15e-46
TA	Muc3	4.05e-73	1.39912	5.04101	5.61e-32
TA	Slc26a2	3.38e-62	1.09912	3.63774	3.26e-31
TA	S100a6	2.38e-48	1.19045	4.07207	3.29e-21
TA	Tspan1	8.25e-47	1.01528	3.24149	9.82e-22
TA	Cyp2c55	1.47e-33	1.05451	4.85504	2.76e-17
TA	1810065E05Rik	1.58e-38	1.80747	2.92099	4.9e-25
TA	Muc2	6.39e-24	1.07658	6.8117	3.24e-05
T	Runx3	4.69e-138	7.05749	1.12903	1.88e-139
T	Ptprc	0	5.09766	3.10889	6.66547e-317
T	Cd7	6e-32	8.28273	-1.18454	4.77e-33
T	Dock10	2.4e-304	5.03736	3.18224	8.34e-296
T	Dock2	4.44e-244	4.7682	2.18476	2.92e-245
T	Ikzf1	3.32e-159	5.51986	1.37439	1.36e-160
T	Mir142hg	8.6e-185	5.35016	1.65219	1.39e-184
T	Emb	2.65e-110	6.02743	0.675118	1.23e-111
T	Selplg	1.66e-81	6.01439	0.187366	3.63e-82
T	Pik3cd	1.53e-126	6.03374	1.05613	6.34e-127
T	Cd48	1.15e-55	5.77751	-0.460811	1.03e-56
T	Hmha1	1.07e-157	5.15311	1.26427	7.69e-159
T	Lck	2.66e-92	6.09621	0.444967	1.22e-92
T	Gimap4	4.54e-90	4.89703	0.382593	2.99e-91
T	Sash3	5.46e-26	5.86721	-1.59016	4.41e-27
T	Itgal	8.28e-33	6.07691	-1.16817	9.31e-34
T	Itgb7	6e-45	6.02726	-0.66232	4.61e-46
T	Sla2	1.18e-22	6.39488	-1.77932	1.23e-23
T	Ptpn7	1.72e-14	7.7905	-2.32518	1.94e-15
T	Tcf7	2.94e-22	5.98194	-1.84272	3.64e-23
T	Ccl5	2.32e-28	5.93611	-0.859461	3.11e-29
T	H2-Q7	3.56e-80	4.85322	0.256181	4.82e-81
T	Arhgap30	1.41e-58	4.43386	-0.210644	7.67e-60
Tuft	Sh2d6	0	9.81171	3.583	0
Tuft	Rgs13	0	8.75542	3.47734	0
Tuft	Trpm5	2.15e-245	8.62044	1.72913	1.01e-246
Tuft	Pik3r5	1.08e-301	7.50965	2.4509	2.03e-301
Tuft	Dclk1	0	8.51239	6.49106	0
Tuft	Alox5	8.23e-191	8.19487	1.2657	1.33e-191
Tuft	Fyb	0	5.68482	3.39981	0
Tuft	Avil	7.14e-254	7.60925	1.94068	1.18e-253
Tuft	Hck	6.85e-281	6.92446	3.22469	7.64e-278
Tuft	Lrmp	1.44e-292	6.12713	2.40957	2.39e-289
Tuft	Plcg2	9.3e-270	5.32466	2.44275	2.45e-261
Tuft	Inpp5d	5.46e-247	4.93309	2.47784	1.21e-240
Tuft	Runx1	4.17e-298	3.56353	3.52673	3.27e-197
Tuft	Map2	1.99e-183	4.51825	2.0942	2.04e-181
Tuft	Myo1b	1.35e-269	3.24289	3.35	1.41e-188
Tuft	Strip2	2.44e-186	5.48471	2.40118	1.33e-172
Tuft	Hpgds	1.06e-196	4.29311	1.81049	4.08e-191
Tuft	Nav2	5.35e-222	2.58113	3.45261	1e-139
Tuft	Chn2	1.5e-203	2.5169	3.48685	2.49e-150
Tuft	Ptprc	3.76e-118	2.8414	1.68953	1.96e-119
Tuft	Tanc2	2.24e-187	2.53912	3.21298	3.2e-141
Tuft	Itpr2	2.35e-220	2.55645	3.13186	5.5e-129
Tuft	Il13ra1	1e-185	2.71726	2.7611	2.22e-142
Tuft	Ppp3ca	1.46e-197	1.6839	4.03183	1.11e-46
Vascular	Flt1	4.6e-298	6.82444	3.00614	5.64e-295
Vascular	Ptprb	2.35e-272	5.71787	2.66973	1.18e-266
Vascular	Adgrl4	6.85e-202	5.6911	2.19348	3.04e-201
Vascular	Fgd5	3.81e-204	5.47834	1.85271	1.12e-202
Vascular	Ebf1	1.5e-286	3.60571	3.30813	1.52e-282
Vascular	Adgrf5	1.06e-135	4.75334	1.13203	1.45e-136
Vascular	Prex2	4.62e-245	3.76045	2.80226	3.22e-238
Vascular	Tek	2.15e-141	4.71993	1.3132	2.45e-142
Vascular	Pecam1	5.39e-231	4.77098	2.80427	1.14e-222
Vascular	Shank3	6.76e-139	4.52016	1.39393	9.33e-140
Vascular	Ptprm	3.26e-263	3.72613	3.60057	7.42e-213
Vascular	Erg	1.05e-103	4.63623	0.663625	1.49e-104
Vascular	Heg1	3.43e-232	4.54497	2.9098	2.53e-213
Vascular	Lrrc8c	5.6e-155	4.42357	1.61956	2.19e-153
Vascular	Eng	1.68e-104	4.08598	0.911178	1.56e-105
Vascular	Entpd1	8.93e-127	4.20049	1.69063	9.62e-127
Vascular	Eln	8.11e-112	4.79571	2.10644	3.4e-108
Vascular	Ldb2	4.36e-173	3.48325	2.68585	2.28e-168
Vascular	Hip1	3.17e-131	3.66067	1.55863	1.84e-131
Vascular	Podxl	1.33e-103	4.09446	1.13961	6.61e-103
Vascular	Plxna4	4.71e-104	3.84348	1.30223	4.02e-103
Vascular	Arhgap31	6.9e-191	3.38785	2.64123	9.49e-160
Vascular	Prkch	1.34e-127	3.10282	1.88475	3.47e-121
