## Extended Data Table 5 for "Tissue and cellular spatiotemporal dynamics in colon aging"

### Sheet: Sheet1
scRNA-seq cell type annotation	Image-based cell type assignment	Simulated AAR
Mesothelial	Interstitial	externa
Neuron_1	Interstitial	externa
Glia	Interstitial	externa, crypt mid
Macrophage	Interstitial	externa, crypt mid
Fibroblast	Interstitial	crypt mid
Vascular	Interstitial	crypt mid
Myocyte	Muscle	externa
Goblet	Rest	crypt mid
Cycling_TA_1	Rest	crypt mid
TA_1	Rest	crypt mid
