## Extended Data Table 6 for "Tissue and cellular spatiotemporal dynamics in colon aging"

### Sheet: Proximal_vs_Middle
	B	T	Fibroblast	Glia	Lymphatic	Macrophage	Mesothelial	Neuron	Vascular	SMC	Cycling	Enteroendocrine	Goblet	Stem	TA	Tuft	Colonocyte
peyer's patch	0.00758742	0.00554458	1	1	0.568322	0.258232	0.810778	1	0.130128	0.568322	0.618859	0.609238	0.653633	0.103888	0.103888	0.914456	1
cross-mucosa	1	1	0.487963	0.475475	0.454985	0.525245	0.225866	0.00110779	0.29985	0.013437	0.0339523	0.00106492	1.00155e-11	0.333411	1.94688e-14	0.000466505	0.459789
crypt apex	1	1	0.667925	0.118159	0.449922	0.368159	0.751381	0.901145	0.190231	1	0.325583	0.28599	0.00967317	0.909458	0.106663	0.467971	0.11091
crypt mid	1	1	0.433437	0.299999	0.669315	0.408278	0.313382	0.4556	0.925012	0.289457	0.805603	0.0308236	0.000135242	0.618456	0.000339605	0.060649	0.571238
crypt base	1	1	0.0116424	0.968018	0.00771978	0.357766	0.184782	0.403771	0.0503428	0.0434018	0.528708	0.875137	0.00056357	0.0474079	2.21678e-05	0.319032	1
sub-crypt	1	1	0.752928	0.0385412	0.899077	0.140187	0.928175	0.26466	0.0793222	0.611981	0.192732	0.0638659	0.00469962	0.30015	0.00177888	0.749626	1
epithelium and muscle and submucosa	1	1	0.107532	0.471373	0.0866832	0.0162078	0.00241202	0.0244743	0.246733	6.95153e-07	0.0847385	0.0621009	1.09103e-07	0.256948	1.03577e-06	0.651418	1
epithelium and mucosae and submucosa	1	1	0.119752	0.932421	0.176052	0.876952	0.298144	0.517936	0.478283	0.162723	0.0681364	0.324358	0.0162475	0.193843	0.10487	0.36685	0.276547
epithelium and mucosae	1	1	0.293858	0.83854	0.652334	0.425248	0.522763	0.212615	0.768018	0.563056	0.552462	0.0173556	0.000633398	0.00492807	4.5232e-07	0.0625753	0.896758
muscle and submucosa	1	1	0.476803	0.792628	0.0180981	0.0291041	0.164684	0.0270074	0.608103	0.00294572	0.443631	0.443631	0.053456	0.665969	0.00885655	0.360564	1
interna and mucosae	1	1	0.102854	0.772619	0.0242418	0.531735	0.850375	0.965366	0.78394	0.118973	0.382065	0.494883	0.0419749	0.236243	0.246928	0.331364	1
interna	1	1	0.356044	0.396695	0.187229	0.0458008	0.143575	0.568874	0.689289	0.0753156	1	1	0.121343	1	0.519878	0.584478	1
externa and interna	1	0.713511	0.00104563	0.0928001	0.000270658	0.000311436	0.225398	0.342716	0.0116277	0.000249349	0.370354	0.220367	0.861001	0.183443	0.0451165	0.811121	0.332969
externa	1	1	0.0951475	0.312862	0.0216585	0.0415672	0.0126515	0.144681	0.370102	0.000711363	1	1	0.53308	0.121306	0.53308	1	1
																	Legend
																Welch's t	p< 0.05
																Welch's t	p< 0.01

### Sheet: Middle_vs_Distal
	B	T	Fibroblast	Glia	Lymphatic	Macrophage	Mesothelial	Neuron	Vascular	SMC	Cycling	Enteroendocrine	Goblet	Stem	TA	Tuft	Colonocyte
peyer's patch	0.0245937	0.0488873	1	1	0.0520409	0.149075	0.290656	1	0.505852	0.0316483	0.333825	0.452138	0.218209	1	1	0.771975	1
cross-mucosa	1	0.314351	0.339364	0.706257	0.0813046	0.800536	0.617147	0.142532	0.556139	0.0623244	0.0557101	0.77247	0.32456	0.0143099	0.425702	0.0914622	0.00949436
crypt apex	1	1	0.120512	0.426505	0.902563	0.526686	0.715828	0.739764	0.75661	1	0.481251	0.286945	0.520969	0.299891	0.0888684	0.043449	0.20363
crypt mid	1	1	0.938509	0.520646	0.6119	0.643219	0.417793	0.25278	0.8073	0.551474	0.616021	0.853979	0.0420229	0.0220226	0.620618	0.831445	0.714175
crypt base	1	0.334559	0.214358	0.674036	0.433438	0.368477	0.261671	0.710808	0.550014	0.677147	0.00143377	0.00147021	0.638616	0.652623	0.124379	0.67552	1
sub-crypt	1	0.431532	0.337266	0.065908	0.0487094	0.0215622	0.563284	0.0944957	0.151512	0.0408228	0.902101	0.916612	0.11052	0.894975	0.160893	0.586781	1
epithelium and muscle and submucosa	1	1	0.105891	0.538867	0.831405	0.183391	0.224169	0.730614	0.140673	0.794016	0.0373219	0.282012	0.609627	0.648698	0.0303134	0.146704	1
epithelium and mucosae and submucosa	1	1	0.245466	0.994861	0.428124	0.152294	0.00750791	0.618353	0.761533	0.146233	0.541499	0.743184	0.916074	0.854112	0.00275689	0.0534104	1
epithelium and mucosae	1	1	0.928853	0.403082	0.628181	0.319367	0.350673	0.134466	0.0365895	0.319763	0.0184345	0.400605	0.136211	0.899751	0.214088	0.346108	0.704036
muscle and submucosa	1	1	0.0567605	0.247687	0.575995	0.166252	0.942276	0.568683	0.0609005	0.626337	0.402647	0.402647	0.0297279	0.402647	0.420009	0.402647	1
interna and mucosae	1	1	0.654378	0.177095	0.666743	0.314147	0.434719	0.801913	0.835068	0.996293	0.46952	0.299509	0.756398	0.425874	0.220459	0.356808	1
interna	1	1	0.592829	0.160262	0.106885	0.565112	0.0585812	0.0462916	0.988899	0.0543127	1	0.406111	0.1469	1	0.522216	0.522216	1
externa and interna	1	0.888474	0.85589	0.382996	0.904557	0.322525	0.826338	0.315671	0.00435908	0.106221	0.455874	0.309592	0.450085	0.93424	0.825302	0.194253	0.0661267
externa	1	1	0.0490084	0.888126	0.454713	0.491576	0.677649	0.970248	0.894664	0.191468	0.363878	1	0.880908	0.363878	0.763721	0.353974	0.363878
																	Legend
																Welch's t	p< 0.05
																Welch's t	p< 0.01

### Sheet: Proximal_vs_Middle (Superclass)
	Colonocyte	Immune	Interstitial	Muscle	Epithelial
peyer's patch	1	0.91332	0.902733	0.568322	0.802883
cross-mucosa	0.459789	1	0.904194	0.013437	0.854024
crypt apex	0.11091	1	0.283812	1	0.0453251
crypt mid	0.571238	1	0.378001	0.289457	0.321222
crypt base	1	1	0.233228	0.0434018	0.113514
sub-crypt	1	1	0.187249	0.611981	0.0832557
epithelium and muscle and submucosa	1	1	0.0087196	6.95153e-07	0.0879897
epithelium and mucosae and submucosa	0.276547	1	0.452743	0.162723	0.0412387
epithelium and mucosae	0.896758	1	0.349211	0.563056	0.381589
muscle and submucosa	1	1	0.00791075	0.00294572	0.586092
interna and mucosae	1	1	0.136136	0.118973	0.516904
interna	1	1	0.0774485	0.0753156	0.586714
externa and interna	0.332969	0.713511	0.000137582	0.000249349	0.784635
externa	1	1	0.000943855	0.000711363	0.57795
					Legend
				Welch's t	p< 0.05
				Welch's t	p< 0.01

### Sheet: Middle_vs_Distal (Superclass)
	Colonocyte	Immune	Interstitial	Muscle	Epithelial
peyer's patch	1	0.509755	0.137471	0.0316483	0.12539
cross-mucosa	0.00949436	0.314351	0.844802	0.0623244	0.0476074
crypt apex	0.20363	1	0.971655	1	0.31491
crypt mid	0.714175	1	0.777866	0.551474	0.827035
crypt base	1	0.334559	0.763987	0.677147	0.864965
sub-crypt	1	0.431532	0.00175025	0.0408228	0.352671
epithelium and muscle and submucosa	1	1	0.416712	0.794016	0.230623
epithelium and mucosae and submucosa	1	1	0.345313	0.146233	0.157227
epithelium and mucosae	0.704036	1	0.938435	0.319763	0.788982
muscle and submucosa	1	1	0.719404	0.626337	0.0290595
interna and mucosae	1	1	0.994437	0.996293	0.994063
interna	1	1	0.0711403	0.0543127	0.200026
externa and interna	0.0661267	0.888474	0.113554	0.106221	0.43576
externa	0.363878	1	0.247138	0.191468	0.57942
					Legend
				Welch's t	p< 0.05
				Welch's t	p< 0.01
