## Extended Data Table 7 for "Tissue and cellular spatiotemporal dynamics in colon aging"

### Sheet: gradient_genes_All
Gene name	Proximal mean sub-crypt	Middle mean sub-crypt	Distal mean sub-crypt	Proximal mean base	Middle mean base	Distal mean base	Proximal mean mid	Middle mean mid	Distal mean mid	Proximal mean apex	Middle mean apex	Distal mean apex
Rps3	0.830117	1	0.991786	0.683945	0.798356	0.660536	0.535964	0.561289	0.568267	0	0.238172	0.118285
Fam222a	0.969471	0.959473	1	0.693401	0.684735	0.7103	0.553778	0.526371	0.524035	0	0.00536643	0.014277
Rpl10a-ps1	0.97361	0.988284	1	0.699925	0.69124	0.685525	0.543662	0.524921	0.524515	0.00760534	0	0.0113242
Gm6863	0.980951	1	0.97771	0.656978	0.68211	0.668923	0.574159	0.588859	0.564079	0	0.00416364	0.0147075
Zfp827	0.992177	1	0.979628	0.699952	0.661954	0.679591	0.567069	0.554569	0.554938	0.00779816	0	0.00328985
Aig1	0.995449	1	0.981909	0.690308	0.730159	0.68489	0.531515	0.576676	0.532797	0	0.00412097	0.0100641
Usf2	0.985606	1	0.967907	0.714125	0.689353	0.724571	0.556844	0.567402	0.539792	0	0.000992743	0.0285737
Sdc3	0.997679	1	0.993751	0.753785	0.762932	0.755122	0.568276	0.570719	0.566499	0	0.00125533	5.81017e-05
Erdr1	1	0.997997	0.99567	0.74789	0.747167	0.750075	0.55304	0.546357	0.547975	0	0.000566724	0.000628825
Gm17971	0.992039	1	0.992602	0.743042	0.736368	0.735118	0.615494	0.616928	0.615034	0.0022921	0	0.00234686
Slc19a1	0.992966	0.990484	1	0.760936	0.753678	0.761757	0.617559	0.616752	0.613877	0.00189686	0	0.000619068
Stk38	0.997894	0.996837	1	0.748625	0.755966	0.752393	0.619266	0.618312	0.618426	0.000156716	0.00191127	0
Set	0.978867	1	0.982387	0.725126	0.762068	0.761492	0.592675	0.602885	0.588401	0	0.00197135	0.00672188
Clta	1	0.998666	0.999853	0.776048	0.740076	0.75	0.594281	0.581593	0.587016	0	0.0133979	0.000840305
Dolk	1	0.996507	0.988215	0.734258	0.73749	0.735325	0.589136	0.581968	0.587086	0	0.00155589	0.00104438
Zfp750	1	0.973336	0.960215	0.630741	0.719898	0.701061	0.621868	0.696569	0.600773	0.0077052	0	0.0197735
Ephx1	0.99986	1	0.997776	0.698032	0.698751	0.703601	0.606972	0.595164	0.607817	0.00133825	0.00233307	0
Exosc2	0.999132	0.998386	1	0.713564	0.711791	0.718223	0.645037	0.64685	0.643499	0.00230408	0	0.00158434
Gm13666	0.993716	1	0.998201	0.704092	0.716444	0.701662	0.640117	0.648118	0.636276	0	0.00385806	0.00278389
Cnbp	0.987545	0.990426	1	0.676053	0.68843	0.680518	0.634089	0.629846	0.61713	0.00333018	0.0113812	0
Immp2l	0.999241	0.999506	1	0.670253	0.666062	0.666503	0.646586	0.648014	0.644012	0	7.58457e-05	0.0017825
Gm11478	1	0.988379	0.943455	0.744632	0.84677	0.864312	0.475684	0.567949	0.487668	0	0.0705313	0.0131599
Gpx2	0.995243	1	0.986804	0.805428	0.798029	0.80082	0.481636	0.460325	0.486284	0.00361038	0.000807588	0
Scn1b	0.992439	0.981674	1	0.773159	0.779612	0.777079	0.491376	0.497427	0.500567	0	0.00523925	0.00448401
Gm20568	0.970322	0.975211	1	0.770048	0.824596	0.78434	0.498297	0.49101	0.511999	0.0056388	0.00397629	0
Ikbkap	1	0.998737	0.993833	0.805643	0.81241	0.821011	0.507176	0.514864	0.504446	0.000125723	0.0021064	0
4930427A07Rik	0.996386	0.99391	1	0.791693	0.782251	0.791311	0.517984	0.519418	0.516131	0.00604111	0.00329135	0
Rps10-ps1	1	0.998421	0.998743	0.787375	0.794242	0.793375	0.53474	0.532492	0.528899	0	0.000730015	0.000114137
Xndc1	0.999628	0.998574	1	0.799098	0.803045	0.803941	0.529145	0.525769	0.526865	0.0016466	0	0.00102467
Lum	0.962426	1	0.937944	0.768059	0.768759	0.840888	0.560191	0.583374	0.585625	0	0.0361265	0.038097
Gm13215	1	0.99552	0.978611	0.817991	0.849712	0.816226	0.54743	0.544627	0.559611	0.00346261	0	0.00332674
Gm14794	0.99657	0.992045	1	0.819343	0.824777	0.824685	0.581566	0.579207	0.583307	0	0.000226397	0.0053341
Snhg8	0.992572	0.998101	1	0.851519	0.854894	0.862098	0.587786	0.590346	0.585307	0.00861611	0.0105633	0
Mri1	0.984201	0.991302	1	0.868445	0.840306	0.849103	0.624875	0.603194	0.610131	0.00695395	0	0.0147274
Rab8b	0.985428	1	0.973304	0.844332	0.844755	0.836608	0.608826	0.629542	0.600924	0	0.00931568	0.00119598
Gm12090	0.997617	1	0.980001	0.819271	0.830765	0.818971	0.605111	0.601735	0.617061	0	0.013178	0.00306946
Rpl26	0.953342	1	0.970509	0.828665	0.904247	0.865343	0.580879	0.544773	0.557425	0	0.0537678	0.0124348
Gm10275	0.941014	0.982396	1	0.797149	0.909428	0.85725	0.520905	0.549161	0.519392	0.0109519	0	0.00245524
Rps20	0.964381	0.921474	1	0.728363	0.85779	0.832896	0.402422	0.410805	0.350569	0	0.053474	0.00923033
Rps26	0.983411	1	0.920355	0.780973	0.856588	0.887036	0.405778	0.369044	0.358134	0	0.0278788	0.000461005
Mcm2	0.989713	1	0.989969	0.768934	0.775715	0.776304	0.418808	0.421088	0.415376	0.00123032	0	0.00302653
Cdk4	1	0.984786	0.986558	0.804176	0.789625	0.806944	0.412345	0.421848	0.407542	0.00732699	0	0.00295242
Ptpn1	0.986764	0.993314	1	0.801664	0.813023	0.806665	0.411068	0.410168	0.412609	0	0.00115059	0.00353569
Pmf1	1	0.994705	0.997926	0.804771	0.804867	0.806717	0.40998	0.403772	0.403914	0.00329447	0.00364242	0
Mcm4	0.990666	1	0.986902	0.818196	0.817912	0.840786	0.375497	0.380037	0.380007	0	0.0131878	0.0136023
Rpl39	0.984704	1	0.995891	0.828136	0.845434	0.809404	0.407191	0.387125	0.396294	0.00665345	0	0.0290581
Rps21	0.977821	1	0.941702	0.826325	0.925503	0.827002	0.49815	0.462219	0.339096	0	0.00705064	0.00216344
Rps24	0.969892	1	0.971821	0.865135	0.874993	0.862595	0.4931	0.512144	0.467167	0.0347993	0	0.0303202
Cercam	1	0.996799	0.992293	0.865121	0.85362	0.860546	0.421022	0.424872	0.423666	9.74775e-05	0	0.0011016
Eef1e1	0.993185	0.99069	1	0.841437	0.848447	0.845306	0.466333	0.465351	0.465703	0.00167493	0	0.00387243
Psen2	1	0.997186	0.996584	0.885194	0.87899	0.879994	0.456326	0.456487	0.457567	0.00233847	0	0.00379337
Hmgn1	0.99553	0.992442	1	0.894226	0.901849	0.909646	0.463356	0.465311	0.440146	0.0176783	0.00434449	0
Rpl32	0.844636	0.992133	1	0.791494	0.878657	0.916492	0.326024	0.386579	0.365171	0.0113371	0.0236981	0
Wdr89	0.99973	0.991266	1	0.886904	0.921865	0.885028	0.407856	0.378925	0.365046	0.00102521	0.00503346	0
Rxrb	0.991562	0.99005	1	0.954799	0.945357	0.953878	0.367487	0.376333	0.358167	0.000511486	0	0.00946507
Siva1	0.991187	1	0.98221	0.964862	0.962752	0.964002	0.349196	0.350785	0.352605	0.0063812	0	0.00265591
Rab3d	0.997235	0.973693	1	0.988716	0.951993	0.936002	0.60261	0.62672	0.623317	0	0.0724746	0.0518162
Xrcc5	0.93803	0.994468	1	0.916396	0.921618	0.92384	0.59423	0.585316	0.629981	0	0.084556	0.0087424
Asb2	0.99982	0.990985	1	0.978118	0.969369	0.965432	0.460882	0.457805	0.457904	0.00132728	0	0.00164683
Ubox5	1	0.995212	0.993942	0.969999	0.964129	0.9642	0.433564	0.428702	0.42957	0.000216598	0	0.000642397
Lsm4	1	0.99142	0.982829	0.97184	0.971273	0.976179	0.515313	0.511137	0.510399	0.00819223	0.00860142	0
Lsm2	1	0.99872	0.995024	0.954741	0.94438	0.953505	0.473646	0.476709	0.472284	0.0057073	0	0.00257766
Plxnb1	0.992542	1	0.982469	0.961054	0.960835	0.961248	0.49132	0.499007	0.489758	0.00103713	0.000633088	0
Tyw1	0.999048	0.995238	1	0.952517	0.948261	0.958685	0.543831	0.54487	0.54449	0.00256697	0	0.000607608
Mxd4	0.998141	0.995187	1	0.990105	0.985828	0.989565	0.553268	0.547325	0.553086	0.0070445	0	0.00105455
Tfdp1	0.996788	0.996492	1	0.976972	0.969332	0.982025	0.557347	0.548093	0.556471	0	0.000981965	0.000502016
Rps9	0.973615	1	0.991462	0.937855	0.924853	0.940974	0.605892	0.606233	0.584555	0.011329	0	0.0312852
Sap30bp	0.976836	1	0.973977	0.949259	0.933276	0.934287	0.596453	0.554672	0.550921	0.0239125	0	0.0198489
Mvd	1	0.994883	0.993076	0.946989	0.92475	0.941915	0.567975	0.567355	0.556982	0	0.00220629	0.00947051
Kcnn4	0.997743	1	0.98848	0.952019	0.924871	0.926472	0.565543	0.568425	0.567758	0.00767984	0.00135521	0
Rps10	0.991418	1	0.936085	0.911437	0.932606	0.912807	0.600933	0.52692	0.517556	0.0337683	0.00952392	0
Plekhg2	1	0.987247	0.994795	0.911621	0.95	0.9215	0.506637	0.486212	0.53607	0.0127143	0	0.0130072
Creb3l1	0.97917	1	0.999653	0.908618	0.880428	0.880299	0.527642	0.538051	0.529928	0.0233755	0	0.0281007
Jdp2	0.994724	1	0.999911	0.883844	0.935699	0.870192	0.5472	0.558329	0.568067	0.00285235	0.0107406	0
Sf3b5	0.994734	1	0.994747	0.876873	0.878864	0.874177	0.552731	0.553392	0.552753	0.000100204	0	0.00381511
Rplp0	1	0.994628	0.978166	0.901169	0.901604	0.942543	0.558638	0.539426	0.556656	0.0519135	0.055944	0
Fam132b	0.981936	1	0.987533	0.921044	0.909872	0.924142	0.547219	0.509943	0.546769	0	0.0170971	0.00393167
Gm6030	1	0.984875	0.977853	0.893504	0.895845	0.904109	0.537844	0.530771	0.52091	0.0150162	0.0190264	0
Fam171a1	0.987732	0.962822	0.996641	0.802764	0.823651	1	0.615899	0.502018	0.601662	0	0.0450867	0.0296131
Rps13-ps2	0.988163	0.9745	1	0.81467	0.890136	0.985626	0.672862	0.748245	0.56453	0.0337951	0	0.0218696
Nom1	0.998001	1	0.997265	0.925395	0.92065	0.922176	0.903786	0.900013	0.908808	0	0.00832032	0.00599278
Prickle3	0.998694	1	0.997935	0.937474	0.931061	0.934789	0.870383	0.866487	0.867232	0.0026436	0	0.00114513
Ubfd1	0.999244	1	0.998323	0.977815	0.978185	0.976659	0.966954	0.966064	0.968299	0.00121035	0	6.71538e-05
Coasy	0.993767	1	0.993694	0.981656	0.97206	0.966114	0.91278	0.901514	0.907655	0	0.00116967	0.00453574
Asb7	0.974065	1	0.980267	0.963297	0.971081	0.973759	0.935263	0.928785	0.943608	0	0.00233267	0.00256007
Ostc	0.995654	1	0.99099	0.963194	0.984753	0.96214	0.931481	0.937717	0.928166	0.00527318	0	0.00359104
C4b	0.974532	0.96776	1	0.922113	0.748822	0.899223	0.886797	0.648578	0.840368	0	0.0231852	0.0141577
Mettl1	1	0.985824	0.981083	0.906129	0.884681	0.887968	0.695121	0.690223	0.690432	0.000985278	0	0.00576825
Gm11524	1	0.996205	0.987339	0.878706	0.871537	0.871224	0.692218	0.688583	0.686023	0	0.00241039	0.00230924
Gm6023	0.996012	1	0.997593	0.880248	0.888232	0.877918	0.713552	0.716128	0.715121	0.0049417	0	0.00306073
Eef2kmt	0.993891	0.993259	1	0.865116	0.862391	0.860088	0.730504	0.729405	0.73227	0.00285915	0	0.000523846
Mdn1	1	0.998652	0.997891	0.862617	0.863533	0.868652	0.729364	0.731293	0.725882	0.00323583	0.00231487	0
Naca	0.981542	0.976183	1	0.915797	0.954003	0.987871	0.63841	0.700315	0.652442	0	0.0098171	0.00359667
Gm8643	0.997373	1	0.996367	0.93768	0.940354	0.942709	0.699349	0.692196	0.696433	0.0015554	0	0.00327016
Fkbp4	0.98933	1	0.986978	0.934788	0.937886	0.935623	0.659727	0.659569	0.656766	0.00402816	0	0.00290678
Thap3	1	0.998173	0.985841	0.931416	0.913309	0.908657	0.673588	0.667502	0.661806	0	0.00230981	0.00375703
Wwox	0.993592	1	0.999102	0.993801	0.995511	0.990248	0.809709	0.799354	0.814834	0.00597257	0	0.00377085
Mto1	0.999758	1	0.999567	0.995596	0.993147	0.996048	0.857698	0.852113	0.858988	0.00119271	0	0.00162727
Rps18-ps3	1	0.975752	0.968016	0.941657	0.950865	0.963965	0.725348	0.736409	0.713688	0.00583763	0.0012826	0
Gm37009	0.999452	0.993819	1	0.95456	0.955326	0.954881	0.725634	0.723586	0.714439	0	0.000221839	0.000492007
Rpsa-ps9	0.985945	0.990054	0.982563	0.98797	0.983913	1	0.757208	0.746578	0.753433	0.00182305	0	0.000296662
Faap100	0.990768	0.992098	1	0.933243	0.938727	0.93997	0.787997	0.780078	0.795399	0.00192862	0	0.00240883
Nasp	0.998906	0.994456	1	0.947853	0.944927	0.948638	0.772365	0.773347	0.775413	0.000272444	0	6.17391e-05
Rps16-ps3	1	0.994456	0.999462	0.963565	0.965561	0.967414	0.775576	0.772926	0.774224	0.00419152	0	0.0031112
Gm6285	0.922949	1	0.950575	0.7967	0.783245	0.811871	0.693804	0.73226	0.653135	0.0112051	0	0.0127553
Adam23	0.991273	1	0.99529	0.753518	0.731211	0.746639	0.699885	0.69591	0.725941	0	0.00535565	0.00664125
Mocs1	0.982666	1	0.972397	0.744995	0.750483	0.759519	0.691071	0.687477	0.699213	0.00686158	0.00913235	0
Nip7	0.99985	1	0.998646	0.779034	0.780863	0.776908	0.707787	0.708011	0.709883	0.000461129	0	4.21616e-05
Glrx3	0.994162	1	0.99259	0.794193	0.795169	0.793979	0.681754	0.680948	0.682599	0.00118311	0	0.000115674
Tubb6	0.998155	1	0.996921	0.811675	0.804753	0.82282	0.691546	0.694405	0.682359	0.00534736	0	0.00444051
Nhp2l1	0.997512	1	0.99973	0.80094	0.800279	0.800252	0.702414	0.705281	0.705293	0.00176945	0	0.00194077
RP23-179K7.3	0.994518	1	0.997955	0.809544	0.80852	0.81623	0.7084	0.709949	0.706432	0	0.00122367	0.00511078
Pkp2	0.996011	1	0.998242	0.786346	0.789161	0.781114	0.659416	0.658781	0.657674	0.00809296	0	0.00426777
Flt4	0.996558	0.997501	1	0.768601	0.762155	0.770942	0.652894	0.652051	0.653813	0.00265531	0.00103165	0
Hsp90ab1	0.997529	1	0.999772	0.752593	0.756284	0.756288	0.663955	0.660116	0.658358	0.00111554	0	0.00185761
Syngr1	0.999459	1	0.994591	0.824927	0.82811	0.836286	0.654855	0.6548	0.656063	0	0.000958637	0.000978008
Eef1g	0.991746	1	0.9964	0.802358	0.803998	0.805476	0.641967	0.641515	0.649125	0.00148361	0.00164939	0
Rpsa-ps4	0.993427	1	0.98453	0.775262	0.771718	0.768321	0.758883	0.75188	0.765587	0.00562326	0.00395746	0
Gm13141	0.989102	0.986906	1	0.84106	0.839532	0.842165	0.803849	0.789913	0.826561	0.00214429	0.0030692	0
Gm10136	0.988399	1	0.986281	0.835979	0.848688	0.849103	0.774632	0.773149	0.784837	0.00624515	0.00168928	0
Ttc27	0.994249	1	0.995791	0.83301	0.831607	0.835555	0.796925	0.795911	0.793767	0.00204582	0	0.00267286
Ecsit	0.999265	1	0.998577	0.838994	0.828899	0.82991	0.785419	0.78878	0.779685	0.00364336	0	0.00152067
Selm	1	0.839296	0.853379	0.578873	0.491892	0.536311	0.526965	0.207313	0.198056	0.192637	0	0.19293
Nucks1	1	0.997248	0.996431	0.736394	0.737325	0.735396	0.0434308	0.0449016	0.0452177	0.00176082	0	0.000855668
Hspg2	0.999424	1	0.996966	0.814204	0.808025	0.806296	0.125056	0.123432	0.123912	0	0.00196382	0.00147708
Mum1	0.997076	1	0.994846	0.84854	0.847286	0.846666	0.172075	0.168631	0.168245	0.00249967	0	0.000447657
Tmem109	0.995319	0.994547	1	0.793823	0.796387	0.790254	0.17964	0.182397	0.173528	0.00460745	0	0.000955366
Rbms2	0.998322	0.998788	1	0.781317	0.783813	0.780716	0.171439	0.174259	0.17445	0.00301523	0	0.00081083
Pwwp2b	0.990175	1	0.990752	0.790412	0.760638	0.758132	0.234873	0.22421	0.255846	0.0244939	0	0.00558939
Aldh1b1	0.924644	1	0.952122	0.855459	0.860013	0.864383	0.270102	0.22278	0.199167	0.0327306	0	0.0281381
Gtf3c1	0.985684	0.984015	1	0.876776	0.871847	0.864247	0.253083	0.252441	0.249162	0.00518983	0	0.00682615
Gm4832	1	0.99309	0.998045	0.822741	0.835619	0.821359	0.237778	0.234943	0.231953	0	0.00146038	0.0097659
Rpl11	0.986143	1	0.985869	0.84763	0.853689	0.858012	0.235995	0.232386	0.234527	0	0.0037209	0.000556452
Rps14	0.966763	1	0.991867	0.843533	0.827243	0.841792	0.294323	0.268326	0.218477	0.0139238	0.00109337	0
Smarcd2	0.992761	0.99075	1	0.845352	0.844853	0.839091	0.297812	0.299753	0.298509	0.00169063	0.00229693	0
G6pc3	0.965469	0.950086	1	0.63407	0.641931	0.604929	0.246623	0.297636	0.215843	0.0482107	0	0.00573994
Ltbp3	0.988329	1	0.99914	0.704669	0.68567	0.736443	0.243734	0.270303	0.249875	0	0.0129975	0.00328013
Ptms	0.991031	1	0.985453	0.64413	0.697209	0.634217	0.257151	0.269912	0.246236	0	0.00379069	0.0243707
Themis2	1	0.981409	0.988921	0.673548	0.684717	0.666307	0.240648	0.225873	0.231725	0.00164391	0.0032844	0
Msh2	0.995383	1	0.99363	0.632467	0.643726	0.64606	0.245545	0.23991	0.247229	0	0.00642232	0.00140364
Nlgn2	0.993549	1	0.986621	0.653753	0.643344	0.642047	0.230007	0.231069	0.229052	0.00202135	0	0.000434383
Rbm38	0.991177	1	0.991649	0.668854	0.667723	0.666571	0.126895	0.126797	0.125676	0.000111263	0.000709609	0
Rfc3	0.997751	1	0.994795	0.649569	0.649056	0.677309	0.167436	0.122987	0.118823	0	0.0147824	0.000987317
Nedd4	0.971966	1	0.9963	0.699781	0.753927	0.730584	0.127808	0.187535	0.136201	0	0.00313864	0.0351112
Dcaf7	0.977517	1	0.96908	0.712847	0.738426	0.742949	0.135377	0.149332	0.164477	0	0.0048198	0.0351672
Fance	0.990588	0.983633	1	0.713409	0.730829	0.732321	0.173929	0.18114	0.181075	0.0113135	0	0.000108695
Wbp5	1	0.989347	0.991468	0.688818	0.682488	0.716204	0.211589	0.190638	0.184606	0.0125001	0	0.00187509
Espl1	0.997387	1	0.99718	0.716607	0.707832	0.721985	0.212555	0.212605	0.211409	0.00100159	0.00164091	0
Mrpl35	0.997761	0.99538	1	0.572312	0.570129	0.569373	0.537186	0.53207	0.545297	0.000971906	0.0042446	0
Rpp25l	0.992571	0.982301	1	0.602027	0.591901	0.602315	0.574297	0.585787	0.567941	0.00614263	0.0139837	0
Fdps	0.99726	0.985933	1	0.606566	0.578788	0.598765	0.548168	0.570649	0.551306	0.00469851	0.0136796	0
Rps8-ps4	1	0.996557	0.980452	0.599869	0.600697	0.609924	0.592243	0.588046	0.585966	0	0.00651287	0.00947014
Arrb2	1	0.999448	0.996335	0.626634	0.618664	0.624457	0.562803	0.56937	0.565037	0	0.0045781	0.0040064
Tmem222	0.99824	1	0.99644	0.627286	0.625012	0.618976	0.587882	0.581013	0.580614	0	0.00411883	0.000883911
Tacc3	1	0.998488	0.997655	0.629293	0.636724	0.63411	0.589738	0.589465	0.586666	0	0.000426552	0.00292478
Zmynd11	0.999908	1	0.998163	0.55653	0.557998	0.556708	0.461265	0.457284	0.458708	0.00255522	0.0001734	0
Wdr73	0.999891	0.999663	1	0.569433	0.566848	0.571505	0.490421	0.484554	0.482617	0	0.0048009	0.00259701
Eif5b	1	0.999412	0.997586	0.582575	0.591584	0.585339	0.478242	0.481858	0.483614	0.0034194	0	0.00171056
Mmp17	1	0.994038	0.989603	0.527159	0.535102	0.526832	0.501339	0.506384	0.503618	0	0.0044298	0.000796828
Eif4ebp1	0.987587	0.990224	1	0.53922	0.516854	0.517582	0.480062	0.45993	0.459275	0.010504	0.00521676	0
Eif4b	0.960929	0.947245	1	0.61556	0.570259	0.637376	0.483372	0.509881	0.500585	0	0.0072177	0.0477582
C1qbp	0.98194	1	0.971189	0.670037	0.681745	0.670494	0.50697	0.488217	0.484077	0.000994516	0.00269971	0
Gm9143	0.985204	1	0.984666	0.677828	0.671821	0.664678	0.506979	0.498073	0.509353	0.00544242	0	0.0115096
Gm10036	0.997727	1	0.989879	0.610296	0.604308	0.607635	0.514298	0.519874	0.508454	0.00425737	0	0.000246021
Ecm2	0.98831	0.9817	1	0.646727	0.625002	0.652032	0.514267	0.513451	0.506695	0.00157282	0	0.00262081
C1d	0.996512	0.998119	1	0.624347	0.627475	0.626732	0.498259	0.493945	0.497451	0.000485311	0.00307929	0
Kctd15	0.991939	0.990715	1	0.640969	0.643249	0.633618	0.491784	0.479846	0.482388	0.00063248	0.00115571	0
Rps19	0.840582	0.970707	1	0.687226	0.73488	0.777221	0.320182	0.383176	0.323327	0.0267111	0.0442339	0
Eef1a1	0.968724	0.966173	1	0.765504	0.773248	0.77882	0.293054	0.328676	0.323874	0.00257064	0	0.00956915
Cldn5	0.980843	1	0.976503	0.725724	0.720102	0.732829	0.302688	0.309374	0.300572	0.00837269	0	0.00187284
Rps24-ps3	0.955333	1	0.972449	0.717201	0.727853	0.726814	0.320994	0.288591	0.297657	0.0350215	0.0207134	0
Ly6e	0.974581	0.972187	1	0.60678	0.693856	0.586324	0.420533	0.470809	0.361746	0.0377888	0	0.0535134
Mir703	1	0.993567	0.983174	0.543344	0.637295	0.567118	0.434377	0.445404	0.358764	0.00443497	0	0.0117949
Mfge8	0.99938	0.967207	1	0.626761	0.589647	0.601799	0.456459	0.414869	0.388491	0.0082666	0.0256553	0
Gle1	0.996867	0.992153	1	0.562971	0.555741	0.557916	0.398973	0.394085	0.400605	0	0.00199793	0.00160426
Rpl18	0.998538	0.999605	1	0.608699	0.617157	0.610977	0.392401	0.392106	0.392618	0.00959621	0.00537633	0
Rpl13a-ps1	1	0.975013	0.977574	0.688578	0.790166	0.711908	0.418551	0.492992	0.389639	0.0208387	0	0.0533287
Smo	0.979808	1	0.9608	0.704772	0.688461	0.71043	0.464452	0.479463	0.459335	0.0111907	0.00412229	0
Dmwd	0.998038	0.99895	1	0.736128	0.733477	0.737353	0.482516	0.475362	0.476254	0.00137503	0	0.000667031
Fbln1	0.999971	0.997866	1	0.66907	0.667699	0.67319	0.456998	0.456442	0.458356	0.00320502	0.00369265	0
Smyd2	1	0.99961	0.991934	0.660798	0.648714	0.650812	0.427279	0.434034	0.425656	0.00593428	0	0.00594077
Pabpc1	1	0.991833	0.995505	0.68799	0.68343	0.692858	0.406886	0.419576	0.397077	0.007672	0.00158376	0
Elp2	0.999411	1	0.997995	0.689158	0.691294	0.694855	0.423554	0.421729	0.423159	0.00137251	0	0.00252088
Srrm1	0.992544	0.99022	1	0.72169	0.725624	0.704477	0.43615	0.436863	0.436234	0.00534693	0.00142319	0
Nrf1	1	0.99843	0.998468	0.720434	0.730313	0.725436	0.405588	0.411163	0.403066	0.00463494	0	0.00183663
Celf2	0.973766	0.983745	1	0.691078	0.757722	0.700386	0.390041	0.402037	0.357281	0	0.019276	0.0175864
Mfng	0.998768	1	0.99696	0.681442	0.680322	0.682565	0.384956	0.379704	0.385871	0	0.00224572	0.00212482
Gm2830	1	0.992299	0.99341	0.687984	0.677179	0.685483	0.380305	0.374663	0.372305	0.00140239	0.00276792	0
Asf1b	0.998525	1	0.997695	0.678345	0.677773	0.680361	0.364958	0.36581	0.361909	5.67839e-05	0.00210751	0
Gm8599	0.994985	1	0.995036	0.692062	0.691706	0.687077	0.367589	0.359363	0.361781	0	0.00735585	0.00366215
Sf3b2	0.996689	1	0.997594	0.711434	0.715657	0.722457	0.334224	0.337644	0.335629	0.0102012	0.00481863	0
Nme1	0.994136	1	0.98259	0.715003	0.726601	0.716943	0.37785	0.383688	0.37107	0.0148606	0	0.00227911
Tpcn1	0.931145	1	0.992791	0.463356	0.540074	0.501118	0.335449	0.496532	0.439262	0	0.223222	0.106378
Rasgrf2	1	0.864998	0.890811	0.505891	0.559014	0.412858	0.296516	0.310848	0.337468	0.00608146	0	0.00894554
Luc7l3	0.9806	1	0.991207	0.457504	0.451407	0.444355	0.313187	0.301962	0.325197	0.00803677	0.00335309	0
Trim39	0.992377	1	0.987072	0.474568	0.478304	0.47659	0.333905	0.336657	0.345812	0.00791	0	0.0127271
Col14a1	0.98671	0.992866	1	0.482934	0.52596	0.572672	0.313337	0.347105	0.323711	0	0.0128896	0.0198534
Creld2	0.993911	1	0.991186	0.531701	0.530818	0.527211	0.307321	0.30364	0.298173	0.00162496	0.00132381	0
Top1	1	0.997249	0.998169	0.513932	0.520628	0.520443	0.294186	0.298245	0.299509	0.00300167	0	0.00399951
Trim35	0.984216	0.992386	1	0.498918	0.515323	0.489663	0.300768	0.302921	0.297382	0	0.0124993	0.00818212
Adcy5	0.998578	1	0.992497	0.496185	0.493567	0.490571	0.301842	0.299668	0.304811	0.00197533	0	0.00207145
Rpl7	0.993446	1	0.989949	0.521095	0.587813	0.631446	0.293904	0.34328	0.299408	0	0.0756266	0.0274329
Ncapd2	0.990829	1	0.984444	0.584952	0.583706	0.586629	0.350535	0.349355	0.350927	0.00215502	0.000280461	0
Cst3	0.988531	1	0.984071	0.591003	0.563317	0.585081	0.310344	0.301817	0.325995	0	0.0227548	0.00440132
Gm10073	0.997619	1	0.990319	0.59347	0.595976	0.592114	0.299642	0.288114	0.290683	0.00259501	0	4.31532e-05
Jmy	1	0.986494	0.983806	0.394874	0.395475	0.399048	0.366614	0.371648	0.366778	0.00204914	0	0.00129734
Pear1	1	0.948683	0.991275	0.402661	0.407133	0.529881	0.371523	0.391015	0.362771	0.0267194	0	0.0013069
Grn	0.99242	1	0.996993	0.481339	0.489367	0.486447	0.455927	0.441321	0.453885	0	0.00724335	0.00875473
Fbxw4	1	0.999736	0.994727	0.538827	0.534196	0.535883	0.431772	0.423041	0.42209	0	0.000566259	6.67201e-07
Nol9	0.995414	1	0.982093	0.506342	0.4909	0.500165	0.406202	0.397842	0.396285	0.0026311	0.00122226	0
Fktn	0.996821	0.997041	1	0.519118	0.520121	0.516423	0.410585	0.410953	0.413474	0	0.000779977	0.00105354
Lrwd1	0.997878	0.994184	1	0.496134	0.492988	0.497155	0.428047	0.428842	0.430431	0.00122565	0.000499162	0
Zbtb39	1	0.99318	0.996342	0.494222	0.495753	0.50417	0.413722	0.415131	0.410814	0.000306815	0.00178396	0
Fgfr2	1	0.984942	0.994195	0.547222	0.506587	0.539984	0.359215	0.338893	0.354018	0.000310195	0	0.022414
Reln	0.998839	0.993651	1	0.512907	0.516969	0.506692	0.362676	0.36955	0.364152	0.000636247	0	0.00316988
3110043O21Rik	0.990678	0.997898	1	0.484256	0.474599	0.47861	0.382537	0.380189	0.378991	0	0.000577591	0.00319163
Kank3	1	0.994607	0.990141	0.488304	0.487794	0.494086	0.365293	0.356624	0.392444	0	0.00981676	0.00975842
Vim	0.800732	0.850693	1	0.382317	0.456348	0.441355	0.140548	0.357569	0.227759	0	0.115854	0.207788
Cd81	0.792582	0.862041	1	0.331037	0.648182	0.536112	0.237514	0.416642	0.319565	0.0422541	0	0.14062
Larp1	1	0.995654	0.99427	0.260166	0.257171	0.263254	0.0400542	0.0338164	0.0335219	0.00812093	0	6.48698e-05
A830080D01Rik	0.987887	0.982804	1	0.219652	0.212207	0.210983	0.0981536	0.0766011	0.0862745	0.00259654	0	0.00602672
Rps25	0.852566	0.998144	1	0.52391	0.578741	0.604279	0.211261	0.191769	0.255109	0.044452	0	0.062637
Gins1	0.974446	0.979513	1	0.558698	0.592407	0.572377	0.104433	0.103581	0.107397	0.00367147	0.000226357	0
Slc41a1	0.99777	0.99684	1	0.550198	0.557949	0.553148	0.161743	0.163273	0.163234	0	0.00313027	0.000298143
Cpsf4	1	0.993389	0.993133	0.566019	0.558846	0.56573	0.20379	0.199874	0.203095	0.00715288	0	0.00854783
Suv39h1	0.988499	1	0.988671	0.539535	0.539243	0.533466	0.189742	0.1932	0.190691	0	0.00203279	0.0041065
Eef1d	0.97624	1	0.970612	0.530608	0.478835	0.521915	0.147173	0.167499	0.198877	0	0.0110651	0.0458143
Myl9	0.949641	1	0.974142	0.503429	0.485591	0.524624	0.149296	0.131055	0.161248	0.0214679	0.0512857	0
Acta2	1	0.957435	0.972535	0.335289	0.383671	0.360976	0.183569	0.288788	0.244111	0	0.135964	0.116436
Abca8a	1	0.997548	0.998064	0.33582	0.336647	0.344045	0.236279	0.235293	0.234698	0.00228589	0	0.00206461
Tnxb	0.967226	0.988475	1	0.357833	0.35208	0.381583	0.296102	0.292587	0.310449	0.00266499	0.0276084	0
Aspn	1	0.987387	0.981084	0.335397	0.35678	0.331937	0.27971	0.281824	0.288095	0.00364301	0	0.00512936
Cacybp	0.99912	0.996325	1	0.372057	0.373955	0.365859	0.291009	0.285206	0.289331	0.00230908	0.00122636	0
8430408G22Rik	1	0.998807	0.982574	0.373628	0.371851	0.363868	0.291348	0.281547	0.27539	2.3955e-05	0.0065941	0
C3	1	0.966655	0.993204	0.329931	0.356852	0.3128	0.162336	0.166664	0.228383	0	0.0124004	0.0663758
Reep2	0.990647	1	0.989376	0.347808	0.350888	0.349577	0.177846	0.171996	0.175516	0	0.000544646	0.000468801
4930431P19Rik	1	0.98145	0.983651	0.314494	0.315392	0.307569	0.1782	0.17148	0.180335	0.00208832	0	0.00409648
Prpf6	0.972714	1	0.974599	0.27758	0.290275	0.288201	0.199832	0.197596	0.21404	0.00149443	0	0.0157521
Angptl2	0.992338	1	0.994646	0.267464	0.256531	0.258724	0.148131	0.153078	0.157138	0.00280744	0	0.0139229
Rgs5	0.977876	1	0.934481	0.455316	0.36845	0.372274	0.22306	0.172977	0.222784	0.0969712	0.0783057	0
Sulf2	0.996957	1	0.992906	0.437684	0.440938	0.44229	0.116992	0.116852	0.119919	0	8.32345e-06	0.00128117
Ak1	1	0.992287	0.983672	0.464877	0.45861	0.479134	0.10778	0.106261	0.103526	0.00696879	0.00101537	0
Gm5805	0.999571	1	0.997284	0.459571	0.455844	0.454834	0.0963504	0.0996531	0.0925195	0	0.00267113	0.00495988
Rp9	0.986713	1	0.995553	0.389692	0.4004	0.391241	0.159503	0.141297	0.139375	0.0244478	0	0.00612697
Rps26-ps1	0.994268	1	0.995177	0.392333	0.401143	0.397179	0.13761	0.1406	0.138633	0.00054504	0	0.00132355
Sparcl1	1	0.983471	0.992265	0.342251	0.362535	0.372349	0.0785639	0.0745463	0.0913137	0	0.0152224	0.00525923
Flna	0.975705	1	0.997	0.358238	0.336759	0.369036	0.113679	0.112052	0.107239	0	0.0230944	0.018118
Dcn	1	0.966666	0.991006	0.425402	0.442369	0.388713	0.156721	0.202334	0.15404	0	0.0804018	0.0255668
Bccip	0.998579	1	0.99957	0.439594	0.439501	0.438487	0.233596	0.226554	0.22962	0.00461848	0	0.00244255
Exosc5	0.997071	1	0.985801	0.46987	0.459707	0.460429	0.231888	0.230255	0.237235	0.00709547	0.00964409	0
Pde6d	0.00381108	0	0.00305186	0.90891	0.902438	0.905784	0.98533	0.997951	0.990914	1	0.990183	0.999974
Osbpl2	0.00491024	0	0.0239339	0.549733	0.528475	0.677345	0.623605	0.76381	0.768038	0.875532	1	0.965616
5730559C18Rik	0.00308647	0.00633745	0	0.617274	0.623932	0.612241	0.919295	0.925257	0.912912	1	0.993055	0.999406
Gda	0.000224631	0	0.00818065	0.593949	0.590498	0.577913	0.855971	0.818858	0.862188	0.992377	1	0.983346
Etnk1	0	0.00445972	0.00125591	0.640611	0.646189	0.642224	0.822091	0.823286	0.829191	0.993093	0.994558	1
Slc10a3	0.0058497	0.000504224	0	0.63026	0.617229	0.625948	0.829545	0.83294	0.818836	1	0.99248	0.99741
Gtpbp2	0.00577098	0.0362077	0	0.678067	0.588856	0.52923	0.820038	0.756551	0.776424	0.940856	1	0.953273
Clcn2	0.00676712	0.0189534	0	0.59898	0.615379	0.555371	0.759626	0.795291	0.746215	0.995805	1	0.985759
Erp44	0.0015663	0.000649498	0	0.560477	0.564326	0.559319	0.771775	0.773567	0.764708	0.990819	1	0.994436
Elovl6	0.0855415	0	0.00159129	0.745226	0.723129	0.640815	0.925409	0.861968	0.751001	0.960881	1	0.919619
Klc4	0.00168217	0.00410623	0	0.821915	0.82605	0.825377	0.89972	0.899991	0.910859	0.995537	1	0.995379
Vps4b	0	0.000136164	0.00267342	0.72187	0.714326	0.7148	0.909491	0.900471	0.894038	0.999999	0.996082	1
Bsn	0.00280823	0	0.000938458	0.723042	0.726252	0.72383	0.745658	0.748511	0.748044	1	0.984599	0.987272
Fuca2	0	0.0410776	0.00383629	0.759867	0.733106	0.742405	0.812485	0.820578	0.811789	0.939059	0.937801	1
Micall2	0	0.000117504	0.0102066	0.753578	0.735677	0.760418	0.833893	0.827145	0.805979	1	0.963847	0.96561
Slc26a3	0.109518	0	0.279145	0.260927	0.317539	0.283319	0.335845	0.567587	0.611774	0.691918	1	0.820258
Slc6a8	0	0.258212	0.288907	0.0660443	0.469135	0.415279	0.146817	0.609241	0.786907	0.615094	1	0.971562
Krt8	0.0172095	0	0.0112343	0.110914	0.140887	0.134253	0.930001	0.957569	0.976183	0.997025	0.994094	1
Ifngr1	0.0909151	0	0.0716227	0.293849	0.320398	0.331474	0.425358	0.340834	0.382287	0.794041	1	0.857519
Pls1	0.0918246	0.0201216	0	0.319749	0.333492	0.352884	0.427827	0.518123	0.424388	0.973771	1	0.972144
Mapk13	0.00287511	0	0.00462859	0.344882	0.344666	0.345207	0.358476	0.36087	0.360252	0.990811	1	0.991001
Slc25a20	0.0171631	0.0113641	0	0.27445	0.287442	0.303167	0.364586	0.339118	0.345721	0.975201	1	0.961122
Trp53bp2	0.00164311	0.00927136	0	0.0553696	0.0595496	0.052201	0.100032	0.0935415	0.0938774	1	0.998044	0.998919
Ipmk	0.00180713	0	0.00295765	0.0299511	0.0344834	0.0343577	0.225386	0.232491	0.226205	1	0.996109	0.995673
Sectm1b	0.0420871	0	0.0268639	0.0760468	0.144907	0.0982312	0.305303	0.370297	0.310996	1	0.972756	0.895415
Sprr2a3	0.0552871	0	0.0334541	0.0941298	0.0658057	0.0409685	0.275173	0.314247	0.320485	0.983172	0.96561	1
Plec	0.0219934	0	0.0321934	0.182053	0.210059	0.131469	0.385905	0.411104	0.414018	1	0.979667	0.989862
Fbxo25	0.00619548	0.00229957	0	0.0404618	0.054468	0.0487951	0.43501	0.420709	0.422627	1	0.988876	0.971582
Sptlc2	0	0.0139013	0.0121789	0.0996319	0.0905925	0.111848	0.518966	0.529565	0.530464	1	0.982545	0.998175
Slc2a1	0.00597435	0	0.00218456	0.132736	0.124663	0.0999792	0.48613	0.473598	0.492402	1	0.991489	0.992553
Ethe1	0	0.0588422	0.227813	0.499884	0.423172	0.29149	0.755004	0.715538	0.566309	1	0.932016	0.781469
Gpa33	0	0.00211037	0.0241181	0.433934	0.575804	0.471048	0.744777	0.858031	0.767786	0.887075	0.910142	1
Atp1b1	0.00898449	0	0.0210552	0.346743	0.372206	0.363631	0.787324	0.773428	0.779889	1	0.999171	0.96918
Atp1a1	0.00713223	0	0.00863637	0.394743	0.402605	0.365665	0.797772	0.803863	0.783626	0.977686	1	0.958802
Sart3	0.00332487	0.00221887	0	0.440473	0.44159	0.441995	0.784924	0.792452	0.781084	0.99391	1	0.999629
Heph	0.0129349	0.0101477	0	0.396927	0.410519	0.403115	0.817296	0.806809	0.830917	0.991238	0.982519	1
Iqgap2	0.0701535	0.0824772	0	0.49008	0.406029	0.447767	0.524272	0.501588	0.469338	0.961587	1	0.98672
Plk3	0.0982614	0.0758673	0	0.466295	0.524488	0.48933	0.512156	0.563392	0.509804	0.956407	1	0.945883
Sult1d1	0.0570468	0.0333668	0	0.487539	0.448223	0.403004	0.690083	0.608905	0.594114	0.987308	1	0.982428
Sgk1	0	0.000747574	0.00107005	0.399419	0.398694	0.403712	0.587853	0.583319	0.600481	0.997457	1	0.994238
Khdrbs1	0	0.00255767	0.00364391	0.427374	0.433269	0.43469	0.665969	0.672473	0.669838	0.992983	1	0.999693
Nuak2	0.00524275	0.00558836	0	0.605631	0.603741	0.598599	0.654691	0.64497	0.651004	1	0.984988	0.983494
Phrf1	0.0021192	0.00113595	0	0.554885	0.555757	0.558443	0.653072	0.652392	0.653885	0.999343	0.994782	1
Pfkp	0	0.00065903	0.000695587	0.558555	0.573905	0.565819	0.571714	0.578849	0.572909	0.99877	1	0.998366
Hacd4	0.000711652	0.000563559	0	0.49213	0.490398	0.490282	0.550818	0.548822	0.548849	1	0.99584	0.994923
Plac8	0.124282	0	0.150859	0.154612	0.198256	0.223572	0.742106	0.723257	0.796694	0.992676	0.893303	1
Cdhr5	0.133593	0	0.0599044	0.460678	0.239536	0.286814	0.722669	0.553762	0.52415	1	0.917988	0.827173
Myo15b	0.110763	0	0.102638	0.416908	0.376758	0.286644	0.662238	0.544778	0.594203	1	0.942008	0.88914
Ezr	0.103938	0	0.161195	0.354398	0.323175	0.337895	0.663366	0.640244	0.556328	0.97447	1	0.987042
Cldn3	0.0294355	0	0.0423727	0.357311	0.323081	0.358989	0.717705	0.639355	0.697279	1	0.972579	0.93268
Ceacam1	0.0683887	0.0885188	0	0.181827	0.211414	0.189257	0.5028	0.562717	0.566887	1	0.957738	0.805529
Crip1	0.08881	0	0.0953844	0.330266	0.21672	0.162164	0.532764	0.671879	0.704164	0.868671	1	0.925742
Prkcd	0	0.0874482	0.000927887	0.330216	0.280755	0.243616	0.653879	0.676871	0.773404	0.859213	1	0.866214
Myl12b	0	0.0530886	0.0781884	0.223194	0.30846	0.317916	0.656781	0.645812	0.689021	0.902488	1	0.848956
Jund	0.0175381	0	0.00784928	0.262831	0.26393	0.243144	0.61055	0.612424	0.570182	0.989456	0.982534	1
Frk	0.0188239	0.0280869	0	0.249986	0.202117	0.187393	0.616517	0.607731	0.622166	1	0.995184	0.993287
Phactr2	0.00297864	0.00211512	0	0.208075	0.206469	0.205861	0.577597	0.575372	0.574879	0.997696	0.998305	1
Rin3	0	0.0014747	0.000448141	0.219779	0.216621	0.214986	0.490462	0.486628	0.488893	0.996202	1	0.991221
Ppp1r14d	0.0198662	0	0.00286738	0.25941	0.264242	0.235365	0.512388	0.527659	0.536841	1	0.990776	0.994101
Slc9a3r1	0.0369214	0.0150551	0	0.325867	0.301831	0.297088	0.556188	0.515737	0.53325	1	0.993464	0.993387
Naip1	0	0.00231636	0.00206565	0.320837	0.325259	0.321595	0.528917	0.529668	0.525304	0.998226	0.997646	1
Scin	0.00540803	0.00298736	0	0.284676	0.294329	0.298668	0.53697	0.53688	0.541951	0.997546	0.999001	1
Anxa2	0.00714671	0.0110146	0	0.2998	0.28564	0.310899	0.535431	0.530689	0.537421	0.994346	1	0.997333
Ctns	0.00914556	0.0187907	0	0.317195	0.316054	0.288365	0.603909	0.656057	0.623562	0.938479	1	0.949238
Max	0.00489789	0	0.0571992	0.266483	0.407612	0.28359	0.561802	0.588699	0.696634	0.916275	0.984678	1
Spint1	0.0147242	0	0.0365827	0.194928	0.148342	0.186583	0.625121	0.631064	0.656556	0.970135	1	0.931086
Cab39	0.00209794	0	0.00261116	0.0829176	0.0908874	0.0859891	0.651257	0.653401	0.655908	0.998967	1	0.991191
Tspan15	0	0.0073631	0.00471609	0.171504	0.168531	0.162365	0.679405	0.687134	0.677455	1	0.996717	0.992316
Abhd11os	0.0137674	0.03574	0	0.290983	0.312652	0.21657	0.699783	0.665328	0.842813	0.97923	1	0.996096
AA467197	0.00044481	0.0311032	0	0.199526	0.220715	0.25011	0.656807	0.641675	0.77575	0.996455	0.992209	1
Gak	0.00884923	0	0.0218056	0.258542	0.26031	0.26121	0.719555	0.740211	0.746917	0.970828	0.983517	1

### Sheet: gradient_genes_Proximal
Gene name	mean sub-crypt	mean base	mean mid	mean apex
Slc13a2	0	0.12051	0.600658	1
Saa3	0	0.423087	0.510291	1
Aldh1a1	0	0.458733	0.468011	1
Ugdh	0	0.289572	0.944111	1
Tmigd1	0	0.756413	0.887772	1
Cldn23	0	0.817523	0.936494	1
Atl2	0	0.816168	0.868779	1
Acaa1b	0	0.703643	0.776942	1
Ugt2b5	0	0.682094	0.766391	1
Car2	0	0.550305	0.916311	1
Entpd5	0	0.542416	0.784444	1
Mgam2-ps	0	0.52511	0.742963	1
Swi5	1	0.828842	0.82737	0
Amt	1	0.971543	0.850885	0
Scml4	1	0.984408	0.86378	0
Timp3	1	0.943675	0.352839	0
Igfbp4	1	0.548193	0.527713	0
Plin4	1	0.716241	0.388534	0
Csrp2bp	1	0.644628	0.391786	0
Sobp	1	0.348417	0.32165	0
Fam46c	1	0.3877	0.283812	0
Tubgcp2	1	0.567337	0.0397944	0
Csrp1	1	0.434627	0.047759	0

### Sheet: gradient_genes_Middle
Gene name	mean sub-crypt	mean base	mean mid	mean apex
Mettl7b	0	0.435289	0.545861	1
Slc25a5	0	0.192389	0.711354	1
Fth1	0	0.303556	0.573874	1
Anxa3	0	0.272888	0.581556	1
Cyp2c55	0	0.34288	0.621346	1
Car1	0	0.315476	0.652178	1
Cyp2d34	0	0.297268	0.671666	1
Nlrp6	0	0.247804	0.485672	1
St3gal4	0	0.18612	0.594086	1
Saa2	0	0.179099	0.519926	1
Maoa	0	0.0202327	0.488786	1
Hsd17b2	0	0.132552	0.341131	1
Fos	0	0.128872	0.378733	1
Jun	0	0.105088	0.378578	1
Dpep1	0	0.316923	0.318622	1
AW112010	0	0.228526	0.33911	1
Hbegf	0	0.629475	0.991907	1
Fabp2	0	0.858899	1	0.991754
Pdzd7	0	0.770113	0.998481	1
Ell2	0	0.200874	0.958637	1
Eno3	0	0.180665	0.824862	1
Rdh16	0	0.125145	0.879981	1
Ppy	0	0.665457	0.73586	1
Cdh1	0	0.552764	0.78655	1
Pkm	0	0.599929	0.860203	1
Tpsg1	0	0.568012	0.837468	1
Ifit1bl1	0	0.48439	0.760867	1
Tmem45b	0	0.392812	0.699868	1
Gpt	0	0.371382	0.77507	1
Ggh	0	0.314873	0.773285	1
S100a6	0	0.349998	0.882334	1
Slc6a14	0	0.487511	0.919444	1
Eef1b2	1	0.869427	0.163674	0
Wfdc18	1	0.644784	0.17146	0
Kcnk3	1	0.713048	0.331364	0
Ecm1	1	0.367143	0.147952	0
Grem1	1	0.358216	0.150598	0
Impdh2	1	0.489757	0.466182	0
Il33	1	0.535605	0.508005	0
Gm11410	1	0.581021	0.471283	0
Defb45	1	0.435036	0.418145	0
Abcb8	1	0.463854	0.261177	0
Rps28	1	0.443558	0.324202	0
Gm13567	1	0.984261	0.988228	0
Irf2bp2	1	0.803381	0.513719	0
Atf7	1	0.839903	0.521069	0
Nxpe2	1	0.870958	0.470618	0
Rps2	1	0.901026	0.43731	0
Rack1	1	0.924754	0.530454	0
Akr7a5	1	0.964975	0.493699	0
Nrbp2	1	0.697072	0.664815	0
Nans	1	0.9577	0.684426	0
Pygb	1	0.880512	0.669644	0

### Sheet: gradient_genes_Distal
Gene name	mean sub-crypt	mean base	mean mid	mean apex
Hsbp1	1	0.335423	0.322104	0
Nfix	1	0.158306	0.0727008	0
Dpt	1	0.306635	0.0802245	0
Trf	1	0.921654	0.212464	0
Hmcn2	1	0.708744	0.124382	0
Ints7	1	0.508811	0.200452	0
Stab1	1	0.534739	0.181093	0
Phlpp1	1	0.603763	0.135294	0
Rpl34	1	0.617145	0.216082	0
Exosc1	0.973239	1	0.83743	0
Gm14586	1	0.988349	0.887871	0
Pa2g4	1	0.911191	0.585386	0
Rpl8	1	0.994848	0.480023	0
Clca3b	1	0.870107	0.486129	0
Acss2	1	0.639694	0.608914	0
Cyr61	1	0.654115	0.61555	0
Cbx8	1	0.68171	0.679221	0
Plbd1	1	0.719368	0.651235	0
Rpl4	1	0.800693	0.420266	0
Rpl29	1	0.752412	0.52459	0
Ltbp4	1	0.743707	0.31599	0
Rassf4	1	0.641709	0.387352	0
Mxd1	0	0.0161395	0.539828	1
Pparg	0	0.088308	0.161132	1
Cyp2d12	0	0.139924	0.152964	1
Abcb1a	0	0.159034	0.320822	1
2610528A11Rik	0	0.165868	0.400269	1
Sepp1	0	0.413347	0.438648	1
Myo5b	0	0.280789	0.676918	1
Abat	0	0.21504	0.597386	1
Saa1	0	0.296564	0.57818	1
Trak1	0	0.356806	0.81689	1
Hpgd	0	0.248889	0.823725	1
Dmbt1	0	0.221088	0.770132	1
Rusc1	0	0.779544	0.788195	1
Gna11	0	0.51753	0.732243	1
Prkaa1	0	0.585253	0.677409	1
Nipa2	0	0.482649	0.839674	1
Marveld3	0	0.464496	0.808135	1
Prr15	0	0.474909	0.800745	1
Tmc4	0	0.57158	0.838337	1
Atp8a1	0	0.544213	0.87702	1

### Sheet: gradgenes_functional_annotation
Gene name	DAVID_functional annotation cluster	Functional Annotation	Broad functional annotation
Eef1a1	5	translation elongation factor	Ribosome and protein translation
Eef1e1	5	translation elongation factor	Ribosome and protein translation
Fance	N/A	DNA repair	DNA repair
Reln	6 and 11	Extracellular matrix	Extracellular matrix
Rpl32	2	Ribosome and protein translation	Ribosome and protein translation
Rps19	2	Ribosome and protein translation	Ribosome and protein translation
Rps20	2	Ribosome and protein translation	Ribosome and protein translation
Rps25	2	Ribosome and protein translation	Ribosome and protein translation
Xrcc5	N/A	DNA repair	DNA repair
Top1	9	DNA replication	DNA replication
Eef1g	5	translation elongation factor
Fgfr2	N/A	signaling
Msh2	N/A	DNA repair	DNA repair
Rps3	2	Ribosome and protein translation	Ribosome and protein translation
Rps9	2	Ribosome and protein translation	Ribosome and protein translation
Mcm2	9	DNA replication	DNA replication
Rpl7	2	Ribosome and protein translation	Ribosome and protein translation
Suv39h1	N/A	epigenetic gene silencing
Mcm4	9	DNA replication	DNA replication
Rpl11	2	Ribosome and protein translation	Ribosome and protein translation
Set	N/A	epigenetic gene silencing
Eef1d	5	translation elongation factor	Ribosome and protein translation
Rpl26	2	Ribosome and protein translation	Ribosome and protein translation
Smo	N/A	signaling
Rps21	2	Ribosome and protein translation	Ribosome and protein translation
Rps10	2	Ribosome and protein translation	Ribosome and protein translation
Rps24	2	Ribosome and protein translation	Ribosome and protein translation
Ezr	1 to 5	Cell polarity and cytoskeleton	Cell polarity and cytoskeleton
Ifngr1	N/A	Immune signaling
Gpa33	N/A	colonic cell surface antigen
Krt8	1 to 5	Cell polarity and cytoskeleton	Cell polarity and cytoskeleton
Fuca2	N/A	Metabolism
Ceacam1	1 to 5	Cell polarity and cytoskeleton	Cell polarity and cytoskeleton
Clcn2	8	Ion transport	Ion transport
Rplp0	2	Ribosome and protein translation	Ribosome and protein translation
Eif4b	5	translation elongation factor	Ribosome and protein translation
Eif5b	5	translation elongation factor	Ribosome and protein translation
Aspn	6 and 11	Extracellular matrix	Extracellular matrix
Dcn	6 and 11	Extracellular matrix	Extracellular matrix
Lum	6 and 11	Extracellular matrix	Extracellular matrix
Hspg2	6 and 11	Extracellular matrix	Extracellular matrix
Celf1	7 and 8	RNA binding and processing	RNA binding and processing
Ecm2	6 and 11	Extracellular matrix	Extracellular matrix
Fbln1	6 and 11	Extracellular matrix	Extracellular matrix
Ltbp3	6 and 11	Extracellular matrix	Extracellular matrix
Mmp17	6 and 11	Extracellular matrix	Extracellular matrix
Tnxb	6 and 11	Extracellular matrix	Extracellular matrix
Lsm2	7 and 8	RNA binding and processing	RNA binding and processing
Lsm4	7 and 8	RNA binding and processing	RNA binding and processing
Luc7l3	7 and 8	RNA binding and processing	RNA binding and processing
Rbm38	7 and 8	RNA binding and processing	RNA binding and processing
Cpsf4	7 and 8	RNA binding and processing	RNA binding and processing
C1qbp	7 and 8	RNA binding and processing	RNA binding and processing
Pabpc1	7 and 8	RNA binding and processing	RNA binding and processing
Prpf6	7 and 8	RNA binding and processing	RNA binding and processing
Rp9	7 and 8	RNA binding and processing	RNA binding and processing
Srrm1	7 and 8	RNA binding and processing	RNA binding and processing
Sf3b2	7 and 8	RNA binding and processing	RNA binding and processing
Sf3b5	7 and 8	RNA binding and processing	RNA binding and processing
Exosc2	7 and 8	RNA binding and processing	RNA binding and processing
Exosc5	7 and 8	RNA binding and processing	RNA binding and processing
Nol9	7 and 8	RNA binding and processing	RNA binding and processing
C1d	7 and 8	RNA binding and processing	RNA binding and processing
Gins1	9	DNA replication	DNA replication
Nasp	9	DNA replication	DNA replication
Rfc3	9	DNA replication	DNA replication
Lrwd1	9	DNA replication	DNA replication
Fbxo25	1 to 5	Cell polarity and cytoskeleton	Cell polarity and cytoskeleton
Iqgap2	1 to 5	Cell polarity and cytoskeleton	Cell polarity and cytoskeleton
Micall2	1 to 5	Cell polarity and cytoskeleton	Cell polarity and cytoskeleton
Myo15b	1 to 5	Cell polarity and cytoskeleton	Cell polarity and cytoskeleton
Myl12b	1 to 5	Cell polarity and cytoskeleton	Cell polarity and cytoskeleton
Phactr2	1 to 5	Cell polarity and cytoskeleton	Cell polarity and cytoskeleton
Pls1	1 to 5	Cell polarity and cytoskeleton	Cell polarity and cytoskeleton
Plec	1 to 5	Cell polarity and cytoskeleton	Cell polarity and cytoskeleton
Scin	1 to 5	Cell polarity and cytoskeleton	Cell polarity and cytoskeleton
Naip1	1 to 5	Cell polarity and cytoskeleton	Cell polarity and cytoskeleton
Anxa2	1 to 5	Cell polarity and cytoskeleton	Cell polarity and cytoskeleton
Cdhr5	1 to 5	Cell polarity and cytoskeleton	Cell polarity and cytoskeleton
Heph	8	Ion transport	Ion transport
Atp1a1	8	Ion transport	Ion transport
Atp1b1	8	Ion transport	Ion transport
Ctns	8	Ion transport	Ion transport
Osbpl2	8	Ion transport	Ion transport
Slc10a3	8	Ion transport	Ion transport
Slc2a1	8	Ion transport	Ion transport
Slc25a20	8	Ion transport	Ion transport
Slc6a8	8	Ion transport	Ion transport
Slc9a3r1	8	Ion transport	Ion transport
Vps4b	8	Ion transport	Ion transport
Gtpbp2	6	Protein kinase
Gak	6	Protein kinase
Etnk1	6	Protein kinase
Frk	6	Protein kinase
Ipmk	6	Protein kinase
Mapk13	6	Protein kinase
Pfkp	6	Protein kinase
Plk3	6	Protein kinase
Prkcd	6	Protein kinase
Sgk1	6	Protein kinase
