## Extended Data Table 8 for "Tissue and cellular spatiotemporal dynamics in colon aging"

### Sheet: Supplementary Table 8
gene_symbol	ENSEMBL	MROI	region	celltype	BF	l2fc
Bclaf3	ENSMUSG00000044150.12	APEX	Proximal	TA	2.20391	2.16472
8430408G22Rik	ENSMUSG00000048489.12	APEX	Proximal	TA	2.12023	0.811522
Immp2l	ENSMUSG00000056899.10	APEX	Proximal	Tuft	3.08136	7.01481
Reln	ENSMUSG00000042453.14	APEX	Proximal	Tuft	2.83111	2.91851
Fgfr2	ENSMUSG00000030849.18	APEX	Proximal	Tuft	2.82454	5.5051
Rps13-ps2	ENSMUSG00000069972.6	APEX	Proximal	Tuft	2.33645	5.82938
Jmy	ENSMUSG00000021690.9	APEX	Proximal	Tuft	2.31495	4.71961
Celf2	ENSMUSG00000002107.18	APEX	Proximal	Tuft	2.3009	4.81608
Bclaf3	ENSMUSG00000044150.12	APEX	Proximal	Tuft	2.28961	0.539817
Abca8a	ENSMUSG00000041828.15	APEX	Proximal	Tuft	2.28933	3.70793
Eef1e1	ENSMUSG00000001707.7	APEX	Proximal	Tuft	2.26336	3.35177
Rasgrf2	ENSMUSG00000021708.16	APEX	Proximal	Tuft	2.24565	4.13478
Wwox	ENSMUSG00000004637.15	APEX	Proximal	Tuft	2.23921	2.33471
Pear1	ENSMUSG00000028073.15	APEX	Proximal	Tuft	2.22197	3.10488
8430408G22Rik	ENSMUSG00000048489.12	APEX	Proximal	Tuft	2.16799	1.46304
Phactr2	ENSMUSG00000062866.15	APEX	Proximal	Tuft	2.15164	7.7257
3110043O21Rik	ENSMUSG00000028300.14	APEX	Proximal	Tuft	2.13905	4.73864
Zfp750	ENSMUSG00000039238.6	APEX	Proximal	Tuft	2.10634	4.77012
Tfdp1	ENSMUSG00000038482.11	APEX	Proximal	Tuft	2.10167	4.73343
Slc41a1	ENSMUSG00000013275.9	APEX	Proximal	Tuft	2.09248	3.94119
Asf1b	ENSMUSG00000005470.8	APEX	Proximal	Tuft	2.07344	3.80508
Reep2	ENSMUSG00000038555.7	APEX	Proximal	Tuft	2.07097	3.78205
Kctd15	ENSMUSG00000030499.9	APEX	Proximal	Tuft	2.05895	2.79692
Mcm4	ENSMUSG00000022673.4	APEX	Proximal	Tuft	2.02437	4.40006
Elp2	ENSMUSG00000024271.7	APEX	Proximal	Tuft	2.00794	4.89655
Sprr2a3	ENSMUSG00000074445.4	APEX	Proximal	Goblet	5.67554	3.23098
Flt4	ENSMUSG00000020357.3	APEX	Proximal	Goblet	2.63389	0.644378
Plac8	ENSMUSG00000029322.12	APEX	Proximal	Goblet	2.53679	1.88295
Crip1	ENSMUSG00000006360.11	APEX	Proximal	Goblet	2.08036	2.05315
Immp2l	ENSMUSG00000056899.10	MID	Proximal	Cycling	3.00488	4.49649
Flt4	ENSMUSG00000020357.3	MID	Proximal	Cycling	2.51142	1.81729
Reep2	ENSMUSG00000038555.7	MID	Proximal	Cycling	2.19522	4.60333
Wwox	ENSMUSG00000004637.15	MID	Proximal	Cycling	2.02266	2.59855
Fam171a1	ENSMUSG00000050530.14	MID	Proximal	Stem	3.34354	3.72702
Reln	ENSMUSG00000042453.14	MID	Proximal	Stem	2.29002	1.40908
Bclaf3	ENSMUSG00000044150.12	MID	Proximal	Stem	2.20488	1.66316
Abca8a	ENSMUSG00000041828.15	MID	Proximal	Stem	2.07197	3.28528
Reln	ENSMUSG00000042453.14	MID	Proximal	Enteroendocrine	2.46731	2.75982
Abca8a	ENSMUSG00000041828.15	MID	Proximal	Enteroendocrine	2.18273	0.534943
Gm2830	ENSMUSG00000086567.1	MID	Proximal	Enteroendocrine	2.15716	4.67863
Bclaf3	ENSMUSG00000044150.12	MID	Proximal	Enteroendocrine	2.07296	1.30142
Flt4	ENSMUSG00000020357.3	MID	Proximal	Tuft	2.56969	2.28033
Wwox	ENSMUSG00000004637.15	MID	Proximal	Tuft	2.53725	1.48971
Phactr2	ENSMUSG00000062866.15	MID	Proximal	Tuft	2.36694	3.2844
Fgfr2	ENSMUSG00000030849.18	MID	Proximal	Tuft	2.24404	3.05499
Rasgrf2	ENSMUSG00000021708.16	MID	Proximal	Tuft	2.20868	3.39541
Zfp750	ENSMUSG00000039238.6	MID	Proximal	Tuft	2.05557	2.20512
Spint1	ENSMUSG00000027315.13	MID	Proximal	Goblet	7.88279	1.75089
Krt8	ENSMUSG00000049382.9	MID	Proximal	Goblet	6.67372	1.72895
Plac8	ENSMUSG00000029322.12	MID	Proximal	Goblet	4.40495	2.16496
Slc9a3r1	ENSMUSG00000020733.3	MID	Proximal	Goblet	4.25587	2.07278
Myo15b	ENSMUSG00000034427.16	MID	Proximal	Goblet	4.1368	2.73561
Crip1	ENSMUSG00000006360.11	MID	Proximal	Goblet	2.99947	2.9205
Slc26a3	ENSMUSG00000001225.12	MID	Proximal	Goblet	2.32324	2.56205
Ethe1	ENSMUSG00000064254.6	MID	Proximal	Goblet	2.15644	1.61555
C3	ENSMUSG00000024164.15	BASE	Proximal	Mesothelial	2.35047	4.19197
Immp2l	ENSMUSG00000056899.10	BASE	Proximal	Mesothelial	2.26399	3.79989
Abca8a	ENSMUSG00000041828.15	BASE	Proximal	Mesothelial	2.25015	1.15711
Phactr2	ENSMUSG00000062866.15	BASE	Proximal	Mesothelial	2.21299	0.92184
8430408G22Rik	ENSMUSG00000048489.12	BASE	Proximal	Mesothelial	2.18381	2.05035
Rasgrf2	ENSMUSG00000021708.16	BASE	Proximal	Mesothelial	2.158	4.30013
Fgfr2	ENSMUSG00000030849.18	BASE	Proximal	Mesothelial	2.11008	0.841542
C4b	ENSMUSG00000073418.4	BASE	Proximal	Mesothelial	2.05269	4.41818
Reln	ENSMUSG00000042453.14	BASE	Proximal	Mesothelial	2.04951	1.24688
Zfp750	ENSMUSG00000039238.6	BASE	Proximal	Mesothelial	2.021	5.94661
Wwox	ENSMUSG00000004637.15	BASE	Proximal	Mesothelial	2.01114	1.81948
Flt4	ENSMUSG00000020357.3	BASE	Proximal	Cycling	2.77224	6.42016
Mir703	ENSMUSG00000105814.1	BASE	Proximal	Cycling	2.01515	2.52137
Fgfr2	ENSMUSG00000030849.18	BASE	Proximal	Macrophage	2.33147	2.82768
Phactr2	ENSMUSG00000062866.15	BASE	Proximal	Macrophage	2.25814	1.87779
Abca8a	ENSMUSG00000041828.15	BASE	Proximal	Macrophage	2.25578	1.57637
8430408G22Rik	ENSMUSG00000048489.12	BASE	Proximal	Macrophage	2.20411	0.725243
Reln	ENSMUSG00000042453.14	BASE	Proximal	Macrophage	2.09433	1.27121
Bclaf3	ENSMUSG00000044150.12	BASE	Proximal	Macrophage	2.04964	7.19404
Ethe1	ENSMUSG00000064254.6	BASE	Proximal	Goblet	17.4702	1.91749
Plac8	ENSMUSG00000029322.12	BASE	Proximal	Goblet	5.76	2.27422
Krt8	ENSMUSG00000049382.9	BASE	Proximal	Goblet	3.73639	1.85807
Slc9a3r1	ENSMUSG00000020733.3	BASE	Proximal	Goblet	3.41655	1.80558
Myo15b	ENSMUSG00000034427.16	BASE	Proximal	Goblet	3.26936	2.31843
Slc26a3	ENSMUSG00000001225.12	BASE	Proximal	Goblet	2.18569	2.50909
Flt4	ENSMUSG00000020357.3	SUB-CRYPT	Proximal	Myocyte	2.96686	7.72594
Wwox	ENSMUSG00000004637.15	SUB-CRYPT	Proximal	Mesothelial	2.1803	1.56244
Rasgrf2	ENSMUSG00000021708.16	SUB-CRYPT	Proximal	Mesothelial	2.0827	3.20969
Reln	ENSMUSG00000042453.14	SUB-CRYPT	Proximal	Vascular	2.46815	3.77777
Plk3	ENSMUSG00000028680.14	SUB-CRYPT	Proximal	Goblet	2.96543	3.23577
Immp2l	ENSMUSG00000056899.10	SUB-CRYPT	Proximal	Goblet	2.15156	3.71203
8430408G22Rik	ENSMUSG00000048489.12	SUB-CRYPT	Proximal	Goblet	2.08897	1.05091
Flt4	ENSMUSG00000020357.3	APEX	Middle	Cycling	3.04652	1.40784
Immp2l	ENSMUSG00000056899.10	APEX	Middle	Cycling	2.66378	1.58343
Fgfr2	ENSMUSG00000030849.18	APEX	Middle	Cycling	2.39535	2.7252
Bclaf3	ENSMUSG00000044150.12	APEX	Middle	Cycling	2.33762	1.41507
Nrf1	ENSMUSG00000058440.14	APEX	Middle	Cycling	2.01242	1.93608
Mcm4	ENSMUSG00000022673.4	APEX	Middle	Cycling	2.0016	1.93693
Flt4	ENSMUSG00000020357.3	APEX	Middle	Enteroendocrine	2.80875	1.86039
Immp2l	ENSMUSG00000056899.10	APEX	Middle	Enteroendocrine	2.66681	1.09516
Wwox	ENSMUSG00000004637.15	APEX	Middle	Enteroendocrine	2.38002	0.953268
Rasgrf2	ENSMUSG00000021708.16	APEX	Middle	Enteroendocrine	2.23044	4.36023
Abca8a	ENSMUSG00000041828.15	APEX	Middle	Enteroendocrine	2.21832	3.09249
Reep2	ENSMUSG00000038555.7	APEX	Middle	Enteroendocrine	2.13189	2.54913
Zfp750	ENSMUSG00000039238.6	APEX	Middle	Enteroendocrine	2.11622	3.56632
Themis2	ENSMUSG00000037731.5	APEX	Middle	Enteroendocrine	2.08095	3.4836
Asf1b	ENSMUSG00000005470.8	APEX	Middle	Enteroendocrine	2.07346	2.81972
Eef1e1	ENSMUSG00000001707.7	APEX	Middle	Enteroendocrine	2.0729	2.02278
Syngr1	ENSMUSG00000022415.12	APEX	Middle	Enteroendocrine	2.00261	1.66368
Reln	ENSMUSG00000042453.14	APEX	Middle	Tuft	2.69097	3.13677
Wwox	ENSMUSG00000004637.15	APEX	Middle	Tuft	2.35304	1.54636
Bclaf3	ENSMUSG00000044150.12	APEX	Middle	Tuft	2.35095	1.40036
Phactr2	ENSMUSG00000062866.15	APEX	Middle	Tuft	2.2109	5.21126
Jmy	ENSMUSG00000021690.9	APEX	Middle	Tuft	2.12664	3.0569
Eef1e1	ENSMUSG00000001707.7	APEX	Middle	Tuft	2.05809	0.634261
Kctd15	ENSMUSG00000030499.9	APEX	Middle	Tuft	2.00926	1.87904
Slc26a3	ENSMUSG00000001225.12	APEX	Middle	Goblet	6.13664	2.70638
Spint1	ENSMUSG00000027315.13	APEX	Middle	Goblet	2.16083	1.50127
Stk38	ENSMUSG00000024006.16	MID	Middle	Stem	2.38e+16	6.75552
Luc7l3	ENSMUSG00000020863.15	MID	Middle	Stem	6.09569e+08	6.97885
Mir703	ENSMUSG00000105814.1	MID	Middle	Stem	1.17425e+06	4.37281
Gm8599	ENSMUSG00000102666.1	MID	Middle	Stem	3554.7	5.48772
Gm8643	ENSMUSG00000102809.1	MID	Middle	Stem	2487.18	5.86981
Mrpl35	ENSMUSG00000052962.3	MID	Middle	Stem	341.647	10.5573
Mum1	ENSMUSG00000020156.16	MID	Middle	Stem	313.927	13.9297
C1qbp	ENSMUSG00000018446.8	MID	Middle	Stem	169.341	5.25005
Rps24-ps3	ENSMUSG00000081049.1	MID	Middle	Stem	113.096	3.12315
Eef1a1	ENSMUSG00000037742.14	MID	Middle	Stem	82.7818	4.61929
Hacd4	ENSMUSG00000028497.12	MID	Middle	Stem	64.4177	11.1206
Rps24	ENSMUSG00000025290.16	MID	Middle	Stem	50.8946	1.61956
Fance	ENSMUSG00000007570.15	MID	Middle	Stem	30.8993	9.77719
Rps9	ENSMUSG00000006333.14	MID	Middle	Stem	26.0121	1.69207
Gm9143	ENSMUSG00000080774.1	MID	Middle	Stem	24.2897	4.6229
Scin	ENSMUSG00000002565.16	MID	Middle	Stem	21.6502	4.48359
Rpsa-ps9	ENSMUSG00000082895.1	MID	Middle	Stem	18.9184	4.50818
Ltbp3	ENSMUSG00000024940.10	MID	Middle	Stem	18.675	7.90761
Nip7	ENSMUSG00000031917.12	MID	Middle	Stem	16.8703	8.36379
Xrcc5	ENSMUSG00000026187.8	MID	Middle	Stem	15.3507	10.3423
Gm6030	ENSMUSG00000062284.4	MID	Middle	Stem	13.3929	3.0279
Mettl1	ENSMUSG00000006732.14	MID	Middle	Stem	13.0452	6.75762
Sart3	ENSMUSG00000018974.7	MID	Middle	Stem	12.1455	6.28016
Khdrbs1	ENSMUSG00000028790.13	MID	Middle	Stem	11.4012	6.44413
Top1	ENSMUSG00000070544.6	MID	Middle	Stem	11.306	6.17742
Gm4832	ENSMUSG00000058869.9	MID	Middle	Stem	9.74244	6.00918
Gm10036	ENSMUSG00000058064.5	MID	Middle	Stem	8.53941	4.00525
Set	ENSMUSG00000054766.13	MID	Middle	Stem	7.92682	5.69839
Gm14794	ENSMUSG00000081673.1	MID	Middle	Stem	7.8336	5.87185
Slc41a1	ENSMUSG00000013275.9	MID	Middle	Stem	7.1949	8.41323
Frk	ENSMUSG00000019779.14	MID	Middle	Stem	7.18677	6.78884
Rpl13a-ps1	ENSMUSG00000062083.1	MID	Middle	Stem	7.06259	4.46281
Pmf1	ENSMUSG00000028066.15	MID	Middle	Stem	6.73435	7.55288
Smyd2	ENSMUSG00000026603.13	MID	Middle	Stem	6.73422	5.27003
Gm6023	ENSMUSG00000081159.1	MID	Middle	Stem	6.52327	2.23567
Wwox	ENSMUSG00000004637.15	MID	Middle	Stem	6.52203	12.9478
Rin3	ENSMUSG00000044456.16	MID	Middle	Stem	6.49347	11.2076
Wdr89	ENSMUSG00000045690.8	MID	Middle	Stem	6.39151	1.85895
Dmwd	ENSMUSG00000030410.16	MID	Middle	Stem	6.38246	8.08563
Gm12090	ENSMUSG00000081575.1	MID	Middle	Stem	6.14034	5.33429
Rab8b	ENSMUSG00000036943.8	MID	Middle	Stem	6.12578	15.4511
Pkp2	ENSMUSG00000041957.15	MID	Middle	Stem	6.11271	4.56461
Rpsa-ps4	ENSMUSG00000081076.3	MID	Middle	Stem	6.09495	3.20873
Nom1	ENSMUSG00000001569.10	MID	Middle	Stem	5.89638	7.72581
Mvd	ENSMUSG00000006517.5	MID	Middle	Stem	5.8374	4.12204
Ttc27	ENSMUSG00000024078.6	MID	Middle	Stem	5.56923	9.32548
Plxnb1	ENSMUSG00000053646.13	MID	Middle	Stem	5.19783	11.9498
Hsp90ab1	ENSMUSG00000023944.14	MID	Middle	Stem	4.99894	1.53981
Rps3	ENSMUSG00000030744.13	MID	Middle	Stem	4.92768	1.20072
Gm6863	ENSMUSG00000043483.3	MID	Middle	Stem	4.59452	4.80214
Slc10a3	ENSMUSG00000032806.13	MID	Middle	Stem	4.53739	7.16369
Hmgn1	ENSMUSG00000040681.14	MID	Middle	Stem	4.45353	4.20596
Prickle3	ENSMUSG00000031145.15	MID	Middle	Stem	4.43479	9.73125
Rps14	ENSMUSG00000024608.10	MID	Middle	Stem	4.38007	1.26579
Adcy5	ENSMUSG00000022840.8	MID	Middle	Stem	4.17598	6.58162
C1d	ENSMUSG00000000581.8	MID	Middle	Stem	4.1127	7.04459
Kcnn4	ENSMUSG00000054342.8	MID	Middle	Stem	4.03587	4.4394
Reep2	ENSMUSG00000038555.7	MID	Middle	Stem	3.91286	12.3533
Tceal9	ENSMUSG00000042712.10	MID	Middle	Stem	3.88585	5.44403
Ptpn1	ENSMUSG00000027540.13	MID	Middle	Stem	3.85308	5.607
Gpx2	ENSMUSG00000042808.7	MID	Middle	Stem	3.76913	2.27451
Bclaf3	ENSMUSG00000044150.12	MID	Middle	Stem	3.69122	16.3883
Ostc	ENSMUSG00000041084.8	MID	Middle	Stem	3.50049	3.01343
Sparcl1	ENSMUSG00000029309.7	MID	Middle	Stem	3.36931	2.91183
Rab3d	ENSMUSG00000019066.13	MID	Middle	Stem	3.28123	2.26605
Zmynd11	ENSMUSG00000021156.16	MID	Middle	Stem	3.03047	5.0953
Fgfr2	ENSMUSG00000030849.18	MID	Middle	Stem	3.01946	6.65649
Fbxw4	ENSMUSG00000040913.10	MID	Middle	Stem	2.93421	6.77599
Ecsit	ENSMUSG00000066839.11	MID	Middle	Stem	2.87763	5.03055
Fam222a	ENSMUSG00000041930.7	MID	Middle	Stem	2.80616	10.2363
Tedc1	ENSMUSG00000037466.13	MID	Middle	Stem	2.7194	7.82284
Trp53bp2	ENSMUSG00000026510.10	MID	Middle	Stem	2.66225	9.10644
Mfng	ENSMUSG00000018169.12	MID	Middle	Stem	2.63305	11.8709
Plekhg2	ENSMUSG00000037552.17	MID	Middle	Stem	2.55759	6.93843
Ecm2	ENSMUSG00000043631.7	MID	Middle	Stem	2.51156	10.4061
Lsm2	ENSMUSG00000007050.17	MID	Middle	Stem	2.51009	4.9173
Gm10275	ENSMUSG00000069682.5	MID	Middle	Stem	2.48285	2.46751
Gm17971	ENSMUSG00000101122.1	MID	Middle	Stem	2.43105	4.73238
Lum	ENSMUSG00000036446.4	MID	Middle	Stem	2.37425	5.44134
Gtf3c1	ENSMUSG00000032777.9	MID	Middle	Stem	2.32683	5.25887
Abca8a	ENSMUSG00000041828.15	MID	Middle	Stem	2.23148	11.6543
Gm5905	ENSMUSG00000110275.1	MID	Middle	Stem	2.19966	2.68996
Snu13	ENSMUSG00000063480.7	MID	Middle	Stem	2.15083	10.2991
Espl1	ENSMUSG00000058290.3	MID	Middle	Stem	2.14003	12.2018
Psen2	ENSMUSG00000010609.15	MID	Middle	Stem	2.09602	5.23396
Fkbp4	ENSMUSG00000030357.10	MID	Middle	Stem	2.07271	1.37511
Rps20	ENSMUSG00000028234.6	MID	Middle	Stem	2.04578	1.33436
Cldn5	ENSMUSG00000041378.1	MID	Middle	Stem	2.03087	5.86764
Themis2	ENSMUSG00000037731.5	MID	Middle	Stem	2.01023	10.8937
Slc26a3	ENSMUSG00000001225.12	MID	Middle	Goblet	inf	5.95356
Slc9a3r1	ENSMUSG00000020733.3	MID	Middle	Goblet	8.63e+191	2.96772
Plac8	ENSMUSG00000029322.12	MID	Middle	Goblet	3.83e+97	3.04666
Spint1	ENSMUSG00000027315.13	MID	Middle	Goblet	1.5e+48	2.28433
Myo15b	ENSMUSG00000034427.16	MID	Middle	Goblet	1.07e+18	3.30396
Ethe1	ENSMUSG00000064254.6	MID	Middle	Goblet	606729	2.43772
Cldn3	ENSMUSG00000070473.4	MID	Middle	Goblet	1853.01	2.43275
Cdhr5	ENSMUSG00000025497.15	MID	Middle	Goblet	228.582	2.22501
Slc6a8	ENSMUSG00000019558.14	MID	Middle	Goblet	81.5487	2.60886
Sectm1b	ENSMUSG00000039364.13	MID	Middle	Goblet	16.6253	3.32941
Krt8	ENSMUSG00000049382.9	MID	Middle	Goblet	15.9688	1.37736
Sprr2a3	ENSMUSG00000074445.4	MID	Middle	Goblet	11.9346	3.4515
Plk3	ENSMUSG00000028680.14	MID	Middle	Goblet	10.1175	4.57625
Ceacam1	ENSMUSG00000074272.10	MID	Middle	Goblet	7.58749	1.60232
Ezr	ENSMUSG00000052397.8	MID	Middle	Goblet	5.20915	1.36189
Plec	ENSMUSG00000022565.15	MID	Middle	Goblet	4.54556	1.39378
Atp1b1	ENSMUSG00000026576.12	MID	Middle	Goblet	2.85378	1.06889
Fam171a1	ENSMUSG00000050530.14	BASE	Middle	TA	4.85919	3.11738
Kctd15	ENSMUSG00000030499.9	BASE	Middle	TA	2.785	2.43391
Eef1e1	ENSMUSG00000001707.7	BASE	Middle	Cycling	2.27475	9.2336
Mcm4	ENSMUSG00000022673.4	BASE	Middle	Cycling	2.2716	5.26883
Abca8a	ENSMUSG00000041828.15	BASE	Middle	Cycling	2.22199	5.48096
Bclaf3	ENSMUSG00000044150.12	BASE	Middle	Cycling	2.17936	4.83215
Flt4	ENSMUSG00000020357.3	BASE	Middle	Cycling	2.0741	2.45647
Immp2l	ENSMUSG00000056899.10	BASE	Middle	Cycling	2.0698	2.04425
Fgfr2	ENSMUSG00000030849.18	BASE	Middle	Cycling	2.04414	6.26997
Aspn	ENSMUSG00000021388.13	BASE	Middle	Cycling	2.02732	5.16237
Gm10275	ENSMUSG00000069682.5	BASE	Middle	Stem	4.21457	2.77084
Tyw1	ENSMUSG00000056310.14	BASE	Middle	Stem	2.67126	8.89601
Immp2l	ENSMUSG00000056899.10	BASE	Middle	Stem	2.61282	1.11228
Sart3	ENSMUSG00000018974.7	BASE	Middle	Stem	2.60585	3.33253
Snhg8	ENSMUSG00000104960.1	BASE	Middle	Stem	2.58297	2.96973
Usf2	ENSMUSG00000058239.13	BASE	Middle	Stem	2.39061	3.19958
Pear1	ENSMUSG00000028073.15	BASE	Middle	Stem	2.32433	4.44739
Ecsit	ENSMUSG00000066839.11	BASE	Middle	Stem	2.25674	2.86145
Zbtb39	ENSMUSG00000044617.7	BASE	Middle	Stem	2.14251	4.16888
Tfdp1	ENSMUSG00000038482.11	BASE	Middle	Stem	2.08898	3.26259
Ctns	ENSMUSG00000005949.9	BASE	Middle	Stem	2.07701	0.831682
Krt8	ENSMUSG00000049382.9	BASE	Middle	Goblet	4273.62	2.32545
Plac8	ENSMUSG00000029322.12	BASE	Middle	Goblet	160.632	2.62202
Ethe1	ENSMUSG00000064254.6	BASE	Middle	Goblet	72.3056	2.00435
Myo15b	ENSMUSG00000034427.16	BASE	Middle	Goblet	19.0832	2.3686
Slc26a3	ENSMUSG00000001225.12	BASE	Middle	Goblet	16.0337	3.03804
Plec	ENSMUSG00000022565.15	BASE	Middle	Goblet	4.01934	1.43588
AA467197	ENSMUSG00000033213.16	BASE	Middle	Goblet	2.11244	1.52897
Ezr	ENSMUSG00000052397.8	BASE	Middle	Goblet	2.00967	1.35335
Asb7	ENSMUSG00000030509.17	SUB-CRYPT	Middle	Myocyte	3.88401	1.06226
Arrb2	ENSMUSG00000060216.15	SUB-CRYPT	Middle	Myocyte	3.81038	1.22875
Flna	ENSMUSG00000031328.15	SUB-CRYPT	Middle	Myocyte	2.95479	2.3846
Reln	ENSMUSG00000042453.14	SUB-CRYPT	Middle	Mesothelial	2.96128	15.0544
C3	ENSMUSG00000024164.15	SUB-CRYPT	Middle	Mesothelial	2.77733	10.1305
Eef1e1	ENSMUSG00000001707.7	SUB-CRYPT	Middle	Mesothelial	2.38596	11.8692
Phactr2	ENSMUSG00000062866.15	SUB-CRYPT	Middle	Mesothelial	2.34025	12.2847
Xrcc5	ENSMUSG00000026187.8	SUB-CRYPT	Middle	Mesothelial	2.16387	8.43714
Rasgrf2	ENSMUSG00000021708.16	SUB-CRYPT	Middle	Mesothelial	2.161	3.05203
Trim39	ENSMUSG00000045409.16	SUB-CRYPT	Middle	Mesothelial	2.12974	2.32688
Bclaf3	ENSMUSG00000044150.12	SUB-CRYPT	Middle	Mesothelial	2.11078	7.4725
Plk3	ENSMUSG00000028680.14	SUB-CRYPT	Middle	Mesothelial	2.11041	12.6133
Slc10a3	ENSMUSG00000032806.13	SUB-CRYPT	Middle	Mesothelial	2.07283	7.77424
Elovl6	ENSMUSG00000041220.10	SUB-CRYPT	Middle	Mesothelial	2.05423	7.61904
Ctns	ENSMUSG00000005949.9	SUB-CRYPT	Middle	Mesothelial	2.04509	9.49353
Flt4	ENSMUSG00000020357.3	SUB-CRYPT	Middle	Mesothelial	2.03627	9.48657
Bsn	ENSMUSG00000032589.14	SUB-CRYPT	Middle	Mesothelial	2.0247	4.18027
Abca8a	ENSMUSG00000041828.15	SUB-CRYPT	Middle	Mesothelial	2.02388	7.5927
Rin3	ENSMUSG00000044456.16	SUB-CRYPT	Middle	Mesothelial	2.01102	6.88377
Trim39	ENSMUSG00000045409.16	APEX	Distal	Colonocyte	122.363	7.13964
Rps24	ENSMUSG00000025290.16	APEX	Distal	Colonocyte	97.4243	1.49553
Myl9	ENSMUSG00000067818.6	APEX	Distal	Colonocyte	24.0853	3.0621
Angptl2	ENSMUSG00000004105.8	APEX	Distal	Colonocyte	8.96044	5.67298
C3	ENSMUSG00000024164.15	APEX	Distal	Colonocyte	7.46451	5.07771
Gle1	ENSMUSG00000019715.14	APEX	Distal	Colonocyte	4.93458	4.95262
Eef1d	ENSMUSG00000055762.15	APEX	Distal	Colonocyte	3.75589	2.12121
Immp2l	ENSMUSG00000056899.10	APEX	Distal	Colonocyte	3.12228	5.00263
Mxd4	ENSMUSG00000037235.13	APEX	Distal	Colonocyte	2.5753	2.59869
Set	ENSMUSG00000054766.13	APEX	Distal	Colonocyte	2.32746	3.71693
Aspn	ENSMUSG00000021388.13	APEX	Distal	Colonocyte	2.27102	4.27071
Gm17971	ENSMUSG00000101122.1	APEX	Distal	Colonocyte	2.23573	3.69211
Glrx3	ENSMUSG00000031068.8	APEX	Distal	Colonocyte	2.17605	3.52652
Rpl13a-ps1	ENSMUSG00000062083.1	APEX	Distal	Colonocyte	2.12819	3.39587
Rpl32	ENSMUSG00000057841.5	APEX	Distal	Colonocyte	2.12248	1.35771
Krt8	ENSMUSG00000049382.9	APEX	Distal	Goblet	7.75732	1.0736
Max	ENSMUSG00000059436.12	APEX	Distal	Goblet	4.97494	2.72485
Pls1	ENSMUSG00000049493.13	APEX	Distal	Goblet	4.54741	3.07005
Gtpbp2	ENSMUSG00000023952.13	APEX	Distal	Goblet	4.50472	2.94368
Trp53bp2	ENSMUSG00000026510.10	APEX	Distal	Goblet	4.1518	3.45583
Crip1	ENSMUSG00000006360.11	APEX	Distal	Goblet	3.65199	1.15198
Iqgap2	ENSMUSG00000021676.9	APEX	Distal	Goblet	2.87682	2.60005
Ezr	ENSMUSG00000052397.8	APEX	Distal	Goblet	2.84495	1.10929
Sart3	ENSMUSG00000018974.7	APEX	Distal	Goblet	2.1211	2.37042
Adcy5	ENSMUSG00000022840.8	MID	Distal	Cycling	5.10668	4.87713
Immp2l	ENSMUSG00000056899.10	MID	Distal	Cycling	2.4605	2.66931
Abca8a	ENSMUSG00000041828.15	MID	Distal	Cycling	2.40583	1.76312
Mcm4	ENSMUSG00000022673.4	MID	Distal	Cycling	2.34868	3.60125
Rasgrf2	ENSMUSG00000021708.16	MID	Distal	Cycling	2.24977	2.62914
Jmy	ENSMUSG00000021690.9	MID	Distal	Cycling	2.24233	2.04487
Trim39	ENSMUSG00000045409.16	MID	Distal	Cycling	2.2284	3.9286
Fktn	ENSMUSG00000028414.16	MID	Distal	Cycling	2.15856	1.75592
Kctd15	ENSMUSG00000030499.9	MID	Distal	Cycling	2.15842	0.627934
Zfp750	ENSMUSG00000039238.6	MID	Distal	Cycling	2.1507	6.81418
Aig1	ENSMUSG00000019806.13	MID	Distal	Cycling	2.11796	3.17262
Asf1b	ENSMUSG00000005470.8	MID	Distal	Cycling	2.08638	1.32248
Ubfd1	ENSMUSG00000030870.12	MID	Distal	Cycling	2.0807	2.21265
Syngr1	ENSMUSG00000022415.12	MID	Distal	Cycling	2.06199	2.4864
Ptpn1	ENSMUSG00000027540.13	MID	Distal	Cycling	2.01281	2.46588
Rpl7	ENSMUSG00000043716.13	MID	Distal	Stem	2.31121	1.44497
Wwox	ENSMUSG00000004637.15	MID	Distal	Stem	2.10001	0.512081
Reln	ENSMUSG00000042453.14	MID	Distal	Enteroendocrine	2.72895	4.31119
Flt4	ENSMUSG00000020357.3	MID	Distal	Enteroendocrine	2.65132	2.72877
8430408G22Rik	ENSMUSG00000048489.12	MID	Distal	Enteroendocrine	2.47107	4.59677
Rin3	ENSMUSG00000044456.16	MID	Distal	Enteroendocrine	2.42812	2.78232
Asb7	ENSMUSG00000030509.17	MID	Distal	Enteroendocrine	2.38624	6.77713
Jmy	ENSMUSG00000021690.9	MID	Distal	Enteroendocrine	2.27139	0.532665
Elp2	ENSMUSG00000024271.7	MID	Distal	Enteroendocrine	2.26111	2.2008
Gm2830	ENSMUSG00000086567.1	MID	Distal	Enteroendocrine	2.25218	5.28257
Themis2	ENSMUSG00000037731.5	MID	Distal	Enteroendocrine	2.20305	1.30826
Kctd15	ENSMUSG00000030499.9	MID	Distal	Enteroendocrine	2.15599	1.90759
Asf1b	ENSMUSG00000005470.8	MID	Distal	Enteroendocrine	2.11929	1.58071
Sap30bp	ENSMUSG00000020755.9	MID	Distal	Enteroendocrine	2.1188	4.80106
Reep2	ENSMUSG00000038555.7	MID	Distal	Enteroendocrine	2.09379	2.86945
Phactr2	ENSMUSG00000062866.15	MID	Distal	Enteroendocrine	2.09198	2.12311
Tyw1	ENSMUSG00000056310.14	MID	Distal	Enteroendocrine	2.09001	3.31385
Slc10a3	ENSMUSG00000032806.13	MID	Distal	Enteroendocrine	2.0887	2.68574
Bclaf3	ENSMUSG00000044150.12	MID	Distal	Enteroendocrine	2.05585	1.54367
Ikbkap	ENSMUSG00000028431.11	MID	Distal	Enteroendocrine	2.03502	1.68865
Plk3	ENSMUSG00000028680.14	MID	Distal	Enteroendocrine	2.00889	7.07609
Plxnb1	ENSMUSG00000053646.13	MID	Distal	Enteroendocrine	2.00823	0.535853
Spint1	ENSMUSG00000027315.13	MID	Distal	Goblet	28.2044	1.90905
Slc26a3	ENSMUSG00000001225.12	MID	Distal	Goblet	19.1162	3.46166
Cldn3	ENSMUSG00000070473.4	MID	Distal	Goblet	16.279	2.66704
Krt8	ENSMUSG00000049382.9	MID	Distal	Goblet	8.07415	1.68953
Myo15b	ENSMUSG00000034427.16	MID	Distal	Goblet	7.2685	2.36746
Slc9a3r1	ENSMUSG00000020733.3	MID	Distal	Goblet	7.1594	1.92956
Plac8	ENSMUSG00000029322.12	MID	Distal	Goblet	6.48752	2.19644
Crip1	ENSMUSG00000006360.11	MID	Distal	Goblet	2.19732	1.39695
Ezr	ENSMUSG00000052397.8	MID	Distal	Goblet	2.08279	1.48377
Mir703	ENSMUSG00000105814.1	BASE	Distal	Stem	9.61471	3.15903
Fam171a1	ENSMUSG00000050530.14	BASE	Distal	Stem	7.31183	5.25073
Trim39	ENSMUSG00000045409.16	BASE	Distal	Stem	5.85017	4.472
Gm10275	ENSMUSG00000069682.5	BASE	Distal	Stem	5.67097	3.05025
Plk3	ENSMUSG00000028680.14	BASE	Distal	Stem	2.64372	3.79029
Snhg8	ENSMUSG00000104960.1	BASE	Distal	Stem	2.5348	2.94554
Zfp750	ENSMUSG00000039238.6	BASE	Distal	Stem	2.39898	1.4254
Reln	ENSMUSG00000042453.14	BASE	Distal	Stem	2.28109	0.617062
Asf1b	ENSMUSG00000005470.8	BASE	Distal	Stem	2.18105	2.04886
Bsn	ENSMUSG00000032589.14	BASE	Distal	Stem	2.17938	2.72515
Immp2l	ENSMUSG00000056899.10	BASE	Distal	Stem	2.16138	2.58662
Rasgrf2	ENSMUSG00000021708.16	BASE	Distal	Stem	2.09285	2.29006
Rpl7	ENSMUSG00000043716.13	BASE	Distal	Stem	2.06642	2.25138
Mcm4	ENSMUSG00000022673.4	BASE	Distal	Enteroendocrine	62.1631	6.93746
Faap100	ENSMUSG00000025384.15	BASE	Distal	Enteroendocrine	47.5087	6.24787
Gm5905	ENSMUSG00000110275.1	BASE	Distal	Enteroendocrine	17.4058	4.78166
Nip7	ENSMUSG00000031917.12	BASE	Distal	Enteroendocrine	8.58039	5.19941
Prickle3	ENSMUSG00000031145.15	BASE	Distal	Enteroendocrine	5.23618	2.95947
Pear1	ENSMUSG00000028073.15	BASE	Distal	Enteroendocrine	4.74248	8.55075
Erp44	ENSMUSG00000028343.10	BASE	Distal	Enteroendocrine	4.10666	4.36552
Phactr2	ENSMUSG00000062866.15	BASE	Distal	Enteroendocrine	3.3199	9.29657
Ikbkap	ENSMUSG00000028431.11	BASE	Distal	Enteroendocrine	2.46002	3.00373
8430408G22Rik	ENSMUSG00000048489.12	BASE	Distal	Enteroendocrine	2.26375	8.73073
Flt4	ENSMUSG00000020357.3	BASE	Distal	Enteroendocrine	2.20554	3.47794
Snu13	ENSMUSG00000063480.7	BASE	Distal	Enteroendocrine	2.08193	3.88191
Zfp750	ENSMUSG00000039238.6	BASE	Distal	Enteroendocrine	2.02365	0.57425
Plac8	ENSMUSG00000029322.12	BASE	Distal	Goblet	82.3159	2.73432
Myo15b	ENSMUSG00000034427.16	BASE	Distal	Goblet	32.5079	3.03913
Spint1	ENSMUSG00000027315.13	BASE	Distal	Goblet	9.87787	2.01058
Ethe1	ENSMUSG00000064254.6	BASE	Distal	Goblet	3.49488	1.60262
Krt8	ENSMUSG00000049382.9	BASE	Distal	Goblet	3.08731	1.85122
Bclaf3	ENSMUSG00000044150.12	SUB-CRYPT	Distal	Mesothelial	2.67042	5.78411
8430408G22Rik	ENSMUSG00000048489.12	SUB-CRYPT	Distal	Mesothelial	2.01768	1.88302
Tyw1	ENSMUSG00000056310.14	SUB-CRYPT	Distal	Fibroblast	2.41686	3.08203
Immp2l	ENSMUSG00000056899.10	SUB-CRYPT	Distal	Fibroblast	2.32548	0.77865
Celf2	ENSMUSG00000002107.18	SUB-CRYPT	Distal	Fibroblast	2.19303	0.635384
Reep2	ENSMUSG00000038555.7	SUB-CRYPT	Distal	Fibroblast	2.16401	0.917431
Reln	ENSMUSG00000042453.14	SUB-CRYPT	Distal	Fibroblast	2.11344	5.53102
Immp2l	ENSMUSG00000056899.10	SUB-CRYPT	Distal	Vascular	2.30686	0.553701
Nrf1	ENSMUSG00000058440.14	SUB-CRYPT	Distal	Vascular	2.1348	3.492
Cacybp	ENSMUSG00000014226.10	SUB-CRYPT	Distal	Vascular	2.0811	4.34591
Rasgrf2	ENSMUSG00000021708.16	SUB-CRYPT	Distal	Vascular	2.027	3.82451
8430408G22Rik	ENSMUSG00000048489.12	SUB-CRYPT	Distal	Vascular	2.00929	1.43394
Rfc3	ENSMUSG00000033970.15	SUB-CRYPT	Distal	Macrophage	3.31974	2.5612
Flt4	ENSMUSG00000020357.3	SUB-CRYPT	Distal	Lymphatic	3.02963	6.94133
Immp2l	ENSMUSG00000056899.10	SUB-CRYPT	Distal	Lymphatic	2.1235	2.00501
Rps10-ps1	ENSMUSG00000060438.5	SUB-CRYPT	Distal	Lymphatic	2.03822	3.67928
Spint1	ENSMUSG00000027315.13	SUB-CRYPT	Distal	Goblet	2.56311	1.5504
