## Extended Data Table 9 for "Tissue and cellular spatiotemporal dynamics in colon aging"

### Sheet: Supplementary Table 9
Region	MROI	celltype	p_adj(12w)	p_adj(26w)
Proximal	sub-crypt	Stem	0.396065	0.706151
Proximal	sub-crypt	TA	0.000192654	0.0628079
Proximal	sub-crypt	Goblet	0.0899011	0.47734
Proximal	sub-crypt	Colonocyte	1	1
Proximal	crypt base	Stem	0.50548	0.630886
Proximal	crypt base	TA	0.0271282	0.527194
Proximal	crypt base	Goblet	0.00652878	0.728709
Proximal	crypt base	Colonocyte	0.0760938	0.184638
Proximal	crypt mid	Stem	1	1
Proximal	crypt mid	TA	1	1
Proximal	crypt mid	Goblet	1	1
Proximal	crypt mid	Colonocyte	1	1
Proximal	crypt apex	Stem	0.519997	0.562038
Proximal	crypt apex	TA	0.00542648	0.0449876
Proximal	crypt apex	Goblet	0.0899011	0.461094
Proximal	crypt apex	Colonocyte	0.268126	0.867663
Middle	sub-crypt	Stem	0.367704	1
Middle	sub-crypt	TA	0.000265427	0.867663
Middle	sub-crypt	Goblet	0.00294972	0.406539
Middle	sub-crypt	Colonocyte	1	1
Middle	crypt base	Stem	0.112721	0.299612
Middle	crypt base	TA	5.02892e-07	0.0628079
Middle	crypt base	Goblet	0.000224568	0.0795871
Middle	crypt base	Colonocyte	0.195579	0.786579
Middle	crypt mid	Stem	0.0043747	0.0776003
Middle	crypt mid	TA	0.000869361	0.0628079
Middle	crypt mid	Goblet	0.0015492	0.184638
Middle	crypt mid	Colonocyte	1	0.456219
Middle	crypt apex	Stem	0.39667	0.406539
Middle	crypt apex	TA	5.21235e-07	0.126347
Middle	crypt apex	Goblet	0.000217342	0.0636623
Middle	crypt apex	Colonocyte	0.00028845	0.631585
Distal	sub-crypt	Stem	0.000349657	0.867663
Distal	sub-crypt	TA	0.112409	0.630886
Distal	sub-crypt	Goblet	0.00542648	0.299612
Distal	sub-crypt	Colonocyte	1	1
Distal	crypt base	Stem	0.000295999	0.867663
Distal	crypt base	TA	0.020606	0.867663
Distal	crypt base	Goblet	0.000224568	0.184638
Distal	crypt base	Colonocyte	0.00913743	0.987262
Distal	crypt mid	Stem	0.000528403	0.406539
Distal	crypt mid	TA	0.0760938	0.867663
Distal	crypt mid	Goblet	1.84187e-05	0.786579
Distal	crypt mid	Colonocyte	0.0589584	1
Distal	crypt apex	Stem	0.277961	0.867663
Distal	crypt apex	TA	0.0480101	0.867663
Distal	crypt apex	Goblet	0.0899011	0.406539
Distal	crypt apex	Colonocyte	0.0138058	0.497181
