## Extended Data Table 10 for "Tissue and cellular spatiotemporal dynamics in colon aging"

### Sheet: Subcrypt_MCP2_DOWN
Gene	MROI	MCP	MCP UP or DOWN	Cell Type	UP or DOWN with aging?	Functional annotation	References
Zfp36l1	Subcrypt	MCP2	DOWN	Macrophage	UP	immmune regulation	PMID: 26542173
Sox4	Subcrypt	MCP2	DOWN	Macrophage	UP	immmune regulation, TGFb	PMID: 22751141
Fgfr2	Subcrypt	MCP2	DOWN	Goblet	UP	intestinal stem cell and cancer	PMID: 30526881, 27063727, 29316426, 36611031
Hif1a	Subcrypt	MCP2	DOWN	Goblet	UP	intestinal stem cell and cancer	PMID: 18439915
Tcf7l2	Subcrypt	MCP2	DOWN	Goblet	UP	intestinal stem cells, WNT, cancer	PMID: 27063727, 29316426, 36611031
Grem1	Subcrypt	MCP2	DOWN	Fibroblasts	UP	intestinal stem cell, BMP	PMID: 33197448, 37028407
Bmpr2	Subcrypt	MCP2	DOWN	Fibroblasts	UP	intestinal stem cell, BMP	PMID: 18471510, 36907526

### Sheet: Subcrypt_MCP2_UP
Gene	MROI	MCP	MCP UP or DOWN	Cell Type	UP or DOWN with aging?	Functional annotation	References
Pawr	Subcrypt	MCP2	UP	TA	DOWN	Regulation of cell death, TNF alpha, colitis	PMID:26499289, 17567930, 26896086
Flna	Subcrypt	MCP2	UP	TA	DOWN	Stem cell, cytoskeleton, cell-cell junction	PMID: 25717257, 25242330
Itgb1	Subcrypt	MCP2	UP	Stem	DOWN	ISC mechanical signaling	PMID: 17088430, 35728595, 35931033, 35931034
Actn4	Subcrypt	MCP2	UP	Stem	DOWN	Cell-cell junction	PMID: 33759564
Gas6	Subcrypt	MCP2	UP	TA	DOWN	stem cell proliferation/differentiation	PMID: 23430954

### Sheet: Base_MCP1_DOWN
Gene	MROI	MCP	MCP UP or DOWN	Cell Type	UP or DOWN with aging?	Functional annotation	References
Fblim1	Base	MCP1	DOWN	Cycling	DOWN	Cytoskeleton remodeling	PMID: 12679033
Dcn	Base	MCP1	DOWN	Goblet	DOWN	Cytoskeleton remodeling	PMID: 33037194
Syne2	Base	MCP1	DOWN	Cycling	DOWN	Cytoskeleton remodeling	PMID: 26066746
Tmprss2	Base	MCP1	DOWN	Stem	DOWN	Inflammation	PMID: 32422146
Actn4	Base	MCP1	DOWN	Cycling	DOWN	Cell-cell junction	PMID: 33759564
Tpm3	Base	MCP1	DOWN	Stem	DOWN	Cytoskeleton remodeling	PMID: 24962792
Nucb1	Base	MCP1	DOWN	Stem	DOWN	Cytoskeleton remodeling	PMID: 23212947
Hoxb13	Base	MCP1	DOWN	TA	DOWN	Colon identity (homeobox TF)	PMID: 15928669

### Sheet: Base_MCP1_UP
Gene	MROI	MCP	MCP UP or DOWN	Cell Type	UP or DOWN with aging?	Functional annotation	References
Wls	Base	MCP1	UP	Stem	UP	WNT signaling	PMID: 33357447
Lrig1	Base	MCP1	UP	Stem	UP	ISC self-renewal	PMID: 22388892
Anxa1	Base	MCP1	UP	Stem	UP	Inflammation, fetal reprogramming	PMID: 29249464, 29950724
Hsp90b1	Base	MCP1	UP	Stem	UP	Antigen-presentation & inflammation	PMID: 22566944
Rnf44	Base	MCP1	UP	Stem	UP	WNT signaling, inflammation	PMID: 27782195
Efnb2	Base	MCP1	UP	Goblet	UP	Tissue stem cell signaling	PMID: 18353626
Ifngr2	Base	MCP1	UP	Goblet	UP	Inflammation	PMID: 24058799
Lrba	Base	MCP1	UP	Goblet	UP	Inflammation	PMID: 25479458

### Sheet: Mid_MCP1_UP
Gene	MROI	MCP	MCP UP or DOWN	Cell Type	UP or DOWN with aging?	Functional annotation	References
Itln1	Mid	MCP1	UP	Tufts	UP	Potential CRC tumor suppressor	PMID: 34363021
Trim23	Mid	MCP1	UP	Enteroendocrine	UP	Related to CRC progression	PMID: 32227572
Mptx1	Mid	MCP1	UP	Goblet, TA	UP	Mucosal pentraxin involved in colitis-associated cancer (CAC)	PMID: 30831321

### Sheet: Mid_MCP1_Down
Gene	MROI	MCP	MCP UP or DOWN	Cell Type	UP or DOWN with aging?	Functional annotation	References
Dync2h1	Crypt Mid	MCP1	DOWN	Stem	DOWN	Related to colitis and colitis-associated cancer (CAC)	PMID: 36030497
Mapk14	Crypt Mid	MCP1	DOWN	Stem	DOWN	Stress response and chemio-resistance in CRC	PMID: 22647487, 35141222
Letm1	Crypt Mid	MCP1	DOWN	TA	DOWN	Stress response and chemio-resistance in CRC	PMID: 33314691, 33815143

### Sheet: Crypt_Apex_MCP2_DOWN
Gene	MROI	MCP	MCP UP or DOWN	Cell Type	UP or DOWN with aging?	Functional annotation	References
Ctsl	Apex	MCP2	DOWN	Colonocyte	UP	Inflammation	PMID: 16968411
Ifi27l2b	Apex	MCP2	DOWN	Colonocyte	UP	Inflammation	PMID: 31253177
Ifit1	Apex	MCP2	DOWN	Goblet	UP	Inflammation	PMID: 31253177
Gsdmd	Apex	MCP2	DOWN	Goblet	UP	Inflammation	PMID: 34492225, 33692549
Erbin	Apex	MCP2	DOWN	Goblet	UP	Inflammation	PMID: 29552291
Sgpp2	Apex	MCP2	DOWN	Goblet	UP	Inflammation	PMID: 27130484
Gmds	Apex	MCP2	DOWN	Colonocyte	UP	Inflammation	PMID: 27639802

### Sheet: Crypt_Apex_MCP2_UP
Gene	MROI	MCP	MCP UP or DOWN	Cell Type	UP or DOWN with aging?	Functional annotation	References
Lmna	Crypt Apex	MCP2	UP	Colonocyte	DOWN	Cytoskeleton remodeling	PMID: 23644458, 15184648
Tpm3	Crypt Apex	MCP2	UP	Colonocyte	DOWN	Cytoskeleton remodeling	PMID: 24962792
Iqgap1	Crypt Apex	MCP2	UP	Goblet	DOWN	Cytoskeleton remodeling	PMID: 19856315, 28928806
Coro1b	Crypt Apex	MCP2	UP	TA	DOWN	Cytoskeleton remodeling	PMID: 18775315
