## Extended Data Table 11 for "Tissue and cellular spatiotemporal dynamics in colon aging"

### Sheet: Sheet1
	APEX1-		SC1-		SC2-
KEGG Pathway	-log10(p_adj)	overlap	-log10(p_adj)	overlap	-log10(p_adj)	overlap
Synthesis and degradation of ketone bodies	1.54363	0.181818
Valine, leucine and isoleucine degradation	1.51615	0.0535714
Insulin secretion			2.59535	0.0470588
Circadian entrainment			2.53682	0.0408163
Calcium signaling pathway			2.3306	0.0273224
Apelin signaling pathway			2.08645	0.028777	1.39394	0.0359712
Oxytocin signaling pathway			2.02599	0.0261438	1.38846	0.0326797
Cortisol synthesis and secretion			1.94324	0.0447761
Thyroid hormone synthesis			1.89543	0.0410959
Long-term potentiation			1.87629	0.0447761
Salivary secretion			1.86486	0.0384615
GnRH signaling pathway			1.73419	0.0333333
Pancreatic secretion			1.68209	0.0291262
Parathyroid hormone synthesis, secretion and action			1.66746	0.0280374
Glucagon signaling pathway			1.65932	0.0294118
Aldosterone synthesis and secretion			1.64588	0.03
Oocyte meiosis			1.63696	0.026087
Cholinergic synapse			1.63045	0.0265487
Estrogen signaling pathway			1.48538	0.0225564
Adrenergic signaling in cardiomyocytes			1.38829	0.0204082
Cushing's syndrome			1.3242	0.0189873	1.48772	0.0316456
Protein processing in endoplasmic reticulum			1.30875	0.0184049
Endometrial cancer					2.32003	0.0862069
Platelet activation					2.14995	0.0483871
Signaling pathways regulating pluripotency of stem cells					2.09413	0.0437956
Long-term depression					1.60305	0.0655738
Pathways in cancer					1.47195	0.0169811
Hippo signaling pathway					1.46335	0.0324675
Choline metabolism in cancer					1.45054	0.040404
Autophagy - animal					1.44241	0.0384615
cGMP-PKG signaling pathway					1.43517	0.0297619
Colorectal cancer					1.42826	0.0454545
Prostate cancer					1.42395	0.0412371
Aldosterone-regulated sodium reabsorption					1.34055	0.0789474
Gastric cancer					1.31663	0.0333333
